# CheckAMG: Accurate Identification of Auxiliary Viral Genes with Genome Language Models

**DOI:** 10.64898/2026.09.23.753886

**Authors:** James C. Kosmopoulos, Cody Martin, James M. Wainaina, Benjamin Bolduc, Marion Urvoy, Matthew B. Sullivan, Karthik Anantharaman

## Abstract

Viruses shape microbial metabolism through auxiliary viral genes (AVGs) that reprogram host metabolism, physiology, and gene regulation during infection. Identifying AVGs is complicated by ambiguous viral versus cellular assignment, inconsistent curation, and reliance on sequence homology that misses divergent functions. Here we present CheckAMG, which pairs annotation-based AVG prediction, curated with a per-gene viral scoring system and ontological mapping of metabolic function, with a finetuned genome-language model for annotation-independent discovery. Benchmarked against DRAM-V and VIBRANT across three ecosystems, CheckAMG produced more strongly supported auxiliary metabolic gene (AMG) calls, and uniquely among AMG tools reports auxiliary physiological (APGs) and regulatory (AReGs) genes. Applied to 1,005,980 fragmented or complete soil and human-gut viral genomes, CheckAMG identified 541,199 AVGs tracking biome-specific protein clusters and functions, including 109,107 with no detectable sequence similarity to any reference database. CheckAMG thus provides a reproducible, scalable framework for identifying the genes through which viruses reprogram host biology.
