## Supplemental Table 1 for "CheckAMG: Accurate Identification of Auxiliary Viral Genes with Genome Language Models": Supplemental_Table_1.xlsx

### Sheet: Supplemental Table 1
Supplemental Table 1. Relative importance of the 40 model features used for training the LightGBM viral-origin classifier (as of CheckAMG v1.1, the version used in this study), calculated using the native LightGBM Python library’s "feature_importances_" attribute. Higher importance values indicate greater contributions to model learning, whereas lower values indicate smaller contributions, and va…
Feature	Importance
contig_avg_Pfam_VL-score	11193
contig_avg_KEGG_VL-score	10656
contig_avg_PHROG_VL-score	10218
contig_avg_Pfam_V-score	9935
contig_avg_PHROG_V-score	9420
window_avg_PHROG_VL-score	8317
contig_avg_KEGG_V-score	8293
window_avg_Pfam_VL-score	7855
window_avg_KEGG_VL-score	7843
Pfam_VL-score	2523
KEGG_VL-score	2422
KEGG_viral_left_dist	2298
PHROG_viral_right_dist	2268
PHROG_viral_left_dist	2265
Pfam_viral_right_dist	2222
PHROG_MGE_right_dist	2159
Pfam_viral_left_dist	2102
PHROG_MGE_left_dist	2096
KEGG_viral_right_dist	2069
PHROG_VL-score	1926
KEGG_MGE_left_dist	1917
KEGG_MGE_right_dist	1806
PHROG_VL-score_left_MGE	1669
PHROG_VL-score_right_MGE	1669
Pfam_V-score	1619
KEGG_VL-score_left_MGE	1569
KEGG_VL-score_right_MGE	1534
PHROG_V-score	1333
KEGG_V-score	1244
PHROG_V-score_right_MGE	589
PHROG_V-score_left_MGE	488
KEGG_V-score_left_MGE	460
KEGG_V-score_right_MGE	419
circular_contig	32
Pfam_MGE_right_dist	0
Pfam_MGE_left_dist	0
Pfam_V-score_left_MGE	0
Pfam_V-score_right_MGE	0
Pfam_VL-score_left_MGE	0
Pfam_VL-score_right_MGE	0
