## Supplemental Table 2 for "CheckAMG: Accurate Identification of Auxiliary Viral Genes with Genome Language Models": Supplemental_Table_2.xlsx

### Sheet: Supplemental Table 2
Supplemental Table 2. Per-dataset performance of the LightGBM viral-origin classifier at each confidence tier (as of CheckAMG v1.1, the version used in this study): accuracy, precision, recall, F1, MCC, AUROC, AUPRC, calibration error, and related metrics, with and without the strict viral region requirement.
Dataset	Viral_Fraction	MGE_Fraction	Host_Fraction	Confidence_Level	Threshold	Predictions_Made	Accuracy	Balanced_Accuracy	TPR	TNR	Precision	Recall	F1_Score	FDR	MCC	Strict_Viral_Region	AUROC	AUPRC	ECE	N_Total	Prevalence	FPR	FNR	Specificity	NPV
Equal viral/nonviral	50.00%	20.80%	29.20%	High Confidence	0.91	59087	0.654508	0.651569	0.306754	0.996384	0.988153	0.306754	0.468173	0.0118469	0.420023	TRUE	0.972598	0.967598	0.0210687	383948	0.495739	0.00361552	0.693246	0.996384	0.593823
Equal viral/nonviral	50.00%	20.80%	29.20%	High Confidence	0.91	65812	0.668012	0.665224	0.338041	0.992407	0.977664	0.338041	0.502378	0.0223364	0.4384	FALSE	0.972598	0.967598	0.0210687	383948	0.495739	0.00759258	0.661959	0.992407	0.603956
Equal viral/nonviral	50.00%	20.80%	29.20%	High Confidence	0.91	124899	0.818259	0.816793	0.644795	0.988792	0.982626	0.644795	0.778646	0.017374	0.67618	Either	0.972598	0.967598	0.0210687	383948	0.495739	0.0112081	0.355205	0.988792	0.739011
Equal viral/nonviral	50.00%	20.80%	29.20%	Medium Confidence	0.454	68569	0.66988	0.667153	0.347167	0.987139	0.963686	0.347167	0.510446	0.0363138	0.436405	TRUE	0.972598	0.967598	0.0210687	383948	0.495739	0.0128609	0.652833	0.987139	0.606001
Equal viral/nonviral	50.00%	20.80%	29.20%	Medium Confidence	0.454	128119	0.749844	0.748444	0.58425	0.912639	0.867982	0.58425	0.698399	0.132018	0.526871	FALSE	0.972598	0.967598	0.0210687	383948	0.495739	0.0873612	0.41575	0.912639	0.69068
Equal viral/nonviral	50.00%	20.80%	29.20%	Medium Confidence	0.454	196688	0.915463	0.915597	0.931417	0.899778	0.901346	0.931417	0.916135	0.0986537	0.831415	Either	0.972598	0.967598	0.0210687	383948	0.495739	0.100222	0.0685833	0.899778	0.930289
Equal viral/nonviral	50.00%	20.80%	29.20%	Low Confidence	0	88518	0.632747	0.63046	0.362119	0.898802	0.778655	0.362119	0.494341	0.221345	0.309736	TRUE	0.972598	0.967598	0.0210687	383948	0.495739	0.101198	0.637881	0.898802	0.58903
Equal viral/nonviral	50.00%	20.80%	29.20%	Low Confidence	0	295430	0.367253	0.36954	0.637881	0.101198	0.41097	0.637881	0.499881	0.58903	-0.309736	FALSE	0.972598	0.967598	0.0210687	383948	0.495739	0.898802	0.362119	0.101198	0.221345
Equal viral/nonviral	50.00%	20.80%	29.20%	Low Confidence	0	383948	0.495739	0.5	1	0	0.495739	1	0.662868	0.504261		Either	0.972598	0.967598	0.0210687	383948	0.495739	1	0	0
Equal viral/MGE/host	33.30%	33.30%	33.40%	High Confidence	0.91	18483	0.764893	0.642033	0.28762	0.996446	0.975166	0.28762	0.44422	0.0248336	0.451506	TRUE	0.977938	0.9507	0.01532	191832	0.326671	0.00355357	0.71238	0.996446	0.742473
Equal viral/MGE/host	33.30%	33.30%	33.40%	High Confidence	0.91	24095	0.789623	0.681668	0.370249	0.993086	0.962938	0.370249	0.534849	0.0370616	0.514185	FALSE	0.977938	0.9507	0.01532	191832	0.326671	0.00691358	0.629751	0.993086	0.764727
Equal viral/MGE/host	33.30%	33.30%	33.40%	High Confidence	0.91	42578	0.881188	0.823701	0.657869	0.989533	0.968247	0.657869	0.783437	0.0317535	0.730648	Either	0.977938	0.9507	0.01532	191832	0.326671	0.0104672	0.342131	0.989533	0.856352
Equal viral/MGE/host	33.30%	33.30%	33.40%	Medium Confidence	0.454	21655	0.770732	0.655184	0.321865	0.988503	0.931425	0.321865	0.47841	0.0685754	0.459979	TRUE	0.977938	0.9507	0.01532	191832	0.326671	0.0114968	0.678135	0.988503	0.750284
Equal viral/MGE/host	33.30%	33.30%	33.40%	Medium Confidence	0.454	48623	0.825102	0.772371	0.620257	0.924485	0.799395	0.620257	0.698524	0.200605	0.587319	FALSE	0.977938	0.9507	0.01532	191832	0.326671	0.0755152	0.379743	0.924485	0.83383
Equal viral/MGE/host	33.30%	33.30%	33.40%	Medium Confidence	0.454	70278	0.922505	0.927555	0.942122	0.912988	0.840078	0.942122	0.888178	0.159922	0.832372	Either	0.977938	0.9507	0.01532	191832	0.326671	0.0870121	0.0578783	0.912988	0.970161
Equal viral/MGE/host	33.30%	33.30%	33.40%	Low Confidence	0	35644	0.706921	0.61139	0.335812	0.886967	0.590394	0.335812	0.428115	0.409606	0.268626	TRUE	0.977938	0.9507	0.01532	191832	0.326671	0.113033	0.664188	0.886967	0.733513
Equal viral/MGE/host	33.30%	33.30%	33.40%	Low Confidence	0	156188	0.293079	0.38861	0.664188	0.113033	0.266487	0.664188	0.380363	0.733513	-0.268626	FALSE	0.977938	0.9507	0.01532	191832	0.326671	0.886967	0.335812	0.113033	0.409606
Equal viral/MGE/host	33.30%	33.30%	33.40%	Low Confidence	0	191832	0.326671	0.5	1	0	0.326671	1	0.492468	0.673329		Either	0.977938	0.9507	0.01532	191832	0.326671	1	0	0
Half viral/host	50.00%	4.60%	45.40%	High Confidence	0.91	100662	0.659705	0.657222	0.316707	0.997736	0.992798	0.316707	0.480222	0.00720232	0.430663	TRUE	0.974215	0.971077	0.0244522	635737	0.496353	0.0022643	0.683293	0.997736	0.597042
Half viral/host	50.00%	4.60%	45.40%	High Confidence	0.91	106878	0.6674	0.664988	0.334308	0.995668	0.987023	0.334308	0.499451	0.0129774	0.441169	FALSE	0.974215	0.971077	0.0244522	635737	0.496353	0.00433184	0.665692	0.995668	0.602807
Half viral/host	50.00%	4.60%	45.40%	High Confidence	0.91	207540	0.823458	0.82221	0.651016	0.993404	0.989824	0.651016	0.78544	0.0101764	0.687119	Either	0.974215	0.971077	0.0244522	635737	0.496353	0.00659615	0.348984	0.993404	0.742824
Half viral/host	50.00%	4.60%	45.40%	Medium Confidence	0.454	115592	0.676096	0.673784	0.356875	0.990693	0.97422	0.356875	0.522389	0.0257803	0.450557	TRUE	0.974215	0.971077	0.0244522	635737	0.496353	0.00930706	0.643125	0.990693	0.609843
Half viral/host	50.00%	4.60%	45.40%	Medium Confidence	0.454	206097	0.743952	0.742683	0.568639	0.916727	0.870629	0.568639	0.687952	0.129371	0.518462	FALSE	0.974215	0.971077	0.0244522	635737	0.496353	0.0832732	0.431361	0.916727	0.683186
Half viral/host	50.00%	4.60%	45.40%	Medium Confidence	0.454	321689	0.916401	0.916467	0.925514	0.90742	0.907852	0.925514	0.916598	0.092148	0.832972	Either	0.974215	0.971077	0.0244522	635737	0.496353	0.0925803	0.0744858	0.90742	0.925158
Half viral/host	50.00%	4.60%	45.40%	Low Confidence	0	139745	0.652525	0.650489	0.371402	0.929576	0.838642	0.371402	0.514813	0.161358	0.363383	TRUE	0.974215	0.971077	0.0244522	635737	0.496353	0.0704245	0.628598	0.929576	0.600086
Half viral/host	50.00%	4.60%	45.40%	Low Confidence	0	495992	0.347475	0.349511	0.628598	0.0704245	0.399914	0.628598	0.488832	0.600086	-0.363383	FALSE	0.974215	0.971077	0.0244522	635737	0.496353	0.929576	0.371402	0.0704245	0.161358
Half viral/host	50.00%	4.60%	45.40%	Low Confidence	0	635737	0.496353	0.5	1	0	0.496353	1	0.663417	0.503647		Either	0.974215	0.971077	0.0244522	635737	0.496353	1	0	0
Host enriched	16.90%	12.50%	70.60%	High Confidence	0.91	12939	0.868592	0.615977	0.233988	0.997967	0.959116	0.233988	0.376197	0.0408841	0.437133	TRUE	0.973704	0.891033	0.041037	313192	0.169343	0.0020334	0.766012	0.997967	0.864691
Host enriched	16.90%	12.50%	70.60%	High Confidence	0.91	20392	0.889068	0.680338	0.364708	0.995968	0.948558	0.364708	0.526849	0.0514417	0.548285	FALSE	0.973704	0.891033	0.041037	313192	0.169343	0.00403221	0.635292	0.995968	0.884925
Host enriched	16.90%	12.50%	70.60%	High Confidence	0.91	33331	0.927003	0.796315	0.598695	0.993934	0.952657	0.598695	0.735295	0.0473433	0.720765	Either	0.973704	0.891033	0.041037	313192	0.169343	0.00606561	0.401305	0.993934	0.923948
Host enriched	16.90%	12.50%	70.60%	Medium Confidence	0.454	16152	0.869202	0.629118	0.266078	0.992159	0.8737	0.266078	0.407926	0.1263	0.437929	TRUE	0.973704	0.891033	0.041037	313192	0.169343	0.00784148	0.733922	0.992159	0.868957
Host enriched	16.90%	12.50%	70.60%	Medium Confidence	0.454	53815	0.879601	0.78894	0.651847	0.926033	0.642423	0.651847	0.647101	0.357577	0.574547	FALSE	0.973704	0.891033	0.041037	313192	0.169343	0.0739674	0.348153	0.926033	0.92881
Host enriched	16.90%	12.50%	70.60%	Medium Confidence	0.454	69967	0.918146	0.918058	0.917925	0.918191	0.695814	0.917925	0.791584	0.304186	0.752873	Either	0.973704	0.891033	0.041037	313192	0.169343	0.0818089	0.0820748	0.918191	0.982103
Host enriched	16.90%	12.50%	70.60%	Low Confidence	0	35677	0.812026	0.600774	0.281332	0.920217	0.418225	0.281332	0.336384	0.581775	0.237929	TRUE	0.973704	0.891033	0.041037	313192	0.169343	0.0797832	0.718668	0.920217	0.862652
Host enriched	16.90%	12.50%	70.60%	Low Confidence	0	277515	0.187974	0.399226	0.718668	0.0797832	0.137348	0.718668	0.23062	0.862652	-0.237929	FALSE	0.973704	0.891033	0.041037	313192	0.169343	0.920217	0.281332	0.0797832	0.581775
Host enriched	16.90%	12.50%	70.60%	Low Confidence	0	313192	0.169343	0.5	1	0	0.169343	1	0.289638	0.830657		Either	0.973704	0.891033	0.041037	313192	0.169343	1	0	0
Training distribution	39.30%	13.90%	46.90%	High Confidence	0.91	111238	0.722726	0.645222	0.293023	0.997421	0.986417	0.293023	0.451827	0.0135835	0.442641	TRUE	0.975529	0.958172	0.00957369	960240	0.389971	0.00257949	0.706977	0.997421	0.688176
Training distribution	39.30%	13.90%	46.90%	High Confidence	0.91	132640	0.742008	0.67064	0.346322	0.994957	0.977729	0.346322	0.511475	0.0222708	0.48243	FALSE	0.975529	0.958172	0.00957369	960240	0.389971	0.0050429	0.653678	0.994957	0.704229
Training distribution	39.30%	13.90%	46.90%	High Confidence	0.91	243878	0.854705	0.815861	0.639345	0.992378	0.981692	0.639345	0.774368	0.0183083	0.707856	Either	0.975529	0.958172	0.00957369	960240	0.389971	0.00762239	0.360655	0.992378	0.811474
Training distribution	39.30%	13.90%	46.90%	Medium Confidence	0.454	129480	0.732944	0.660353	0.330481	0.990225	0.955777	0.330481	0.49114	0.044223	0.457973	TRUE	0.975529	0.958172	0.00957369	960240	0.389971	0.0097751	0.669519	0.990225	0.698214
Training distribution	39.30%	13.90%	46.90%	Medium Confidence	0.454	272038	0.795639	0.760571	0.601213	0.919928	0.827583	0.601213	0.696466	0.172417	0.564098	FALSE	0.975529	0.958172	0.00957369	960240	0.389971	0.0800718	0.398787	0.919928	0.783011
Training distribution	39.30%	13.90%	46.90%	Medium Confidence	0.454	401518	0.918554	0.920924	0.931695	0.910153	0.868922	0.931695	0.899214	0.131078	0.832443	Either	0.975529	0.958172	0.00957369	960240	0.389971	0.0898469	0.0683053	0.910153	0.954221
Training distribution	39.30%	13.90%	46.90%	Low Confidence	0	177161	0.692674	0.629517	0.342514	0.916519	0.723974	0.342514	0.465024	0.276026	0.325717	TRUE	0.975529	0.958172	0.00957369	960240	0.389971	0.083481	0.657486	0.916519	0.685592
Training distribution	39.30%	13.90%	46.90%	Low Confidence	0	783079	0.307326	0.370483	0.657486	0.083481	0.314408	0.657486	0.425393	0.685592	-0.325717	FALSE	0.975529	0.958172	0.00957369	960240	0.389971	0.916519	0.342514	0.083481	0.276026
Training distribution	39.30%	13.90%	46.90%	Low Confidence	0	960240	0.389971	0.5	1	0	0.389971	1	0.561121	0.610029		Either	0.975529	0.958172	0.00957369	960240	0.389971	1	0	0
MGE enriched	10.30%	75.00%	14.70%	High Confidence	0.91	4744	0.939879	0.620582	0.246883	0.99428	0.772133	0.246883	0.374138	0.227867	0.415542	TRUE	0.936746	0.627139	0.0631709	203839	0.0727878	0.00571952	0.753117	0.99428	0.943876
MGE enriched	10.30%	75.00%	14.70%	High Confidence	0.91	4635	0.933094	0.593757	0.196603	0.99091	0.629342	0.196603	0.29961	0.370658	0.326787	FALSE	0.936746	0.627139	0.0631709	203839	0.0727878	0.00908985	0.803397	0.99091	0.940162
MGE enriched	10.30%	75.00%	14.70%	High Confidence	0.91	9379	0.945761	0.714338	0.443486	0.985191	0.701567	0.443486	0.543442	0.298433	0.531548	Either	0.936746	0.627139	0.0631709	203839	0.0727878	0.0148094	0.556514	0.985191	0.957539
MGE enriched	10.30%	75.00%	14.70%	Medium Confidence	0.454	8286	0.936828	0.664275	0.345285	0.983265	0.618272	0.345285	0.443109	0.381728	0.432218	TRUE	0.936746	0.627139	0.0631709	203839	0.0727878	0.0167353	0.654715	0.983265	0.950325
MGE enriched	10.30%	75.00%	14.70%	Medium Confidence	0.454	19481	0.896507	0.68874	0.445575	0.931905	0.339356	0.445575	0.385279	0.660644	0.333553	FALSE	0.936746	0.627139	0.0631709	203839	0.0727878	0.0680945	0.554425	0.931905	0.95538
MGE enriched	10.30%	75.00%	14.70%	Medium Confidence	0.454	27767	0.906122	0.853015	0.790861	0.91517	0.422588	0.790861	0.55084	0.577412	0.534712	Either	0.936746	0.627139	0.0631709	203839	0.0727878	0.0848298	0.209139	0.91517	0.982377
MGE enriched	10.30%	75.00%	14.70%	Low Confidence	0	32094	0.833727	0.652029	0.439375	0.864684	0.203122	0.439375	0.277812	0.796878	0.216875	TRUE	0.936746	0.627139	0.0631709	203839	0.0727878	0.135316	0.560625	0.864684	0.951568
MGE enriched	10.30%	75.00%	14.70%	Low Confidence	0	171745	0.166273	0.347971	0.560625	0.135316	0.0484323	0.560625	0.0891619	0.951568	-0.216875	FALSE	0.936746	0.627139	0.0631709	203839	0.0727878	0.864684	0.439375	0.135316	0.796878
MGE enriched	10.30%	75.00%	14.70%	Low Confidence	0	203839	0.0727878	0.5	1	0	0.0727878	1	0.135698	0.927212		Either	0.936746	0.627139	0.0631709	203839	0.0727878	1	0	0
Near all host	5.50%	5.00%	89.50%	High Confidence	0.91	11404	0.963644	0.655448	0.312042	0.998855	0.936426	0.312042	0.4681	0.0635742	0.529128	TRUE	0.950695	0.726448	0.0733028	667539	0.0512674	0.00114477	0.687958	0.998855	0.964117
Near all host	5.50%	5.00%	89.50%	High Confidence	0.91	10369	0.95828	0.620723	0.244602	0.996845	0.80731	0.244602	0.375449	0.19269	0.430609	FALSE	0.950695	0.726448	0.0733028	667539	0.0512674	0.00315482	0.755398	0.996845	0.960662
Near all host	5.50%	5.00%	89.50%	High Confidence	0.91	21773	0.973191	0.776172	0.556643	0.9957	0.874937	0.556643	0.680406	0.125063	0.685775	Either	0.950695	0.726448	0.0733028	667539	0.0512674	0.00429959	0.443357	0.9957	0.976504
Near all host	5.50%	5.00%	89.50%	Medium Confidence	0.454	16802	0.962314	0.685913	0.377933	0.993892	0.769789	0.377933	0.506967	0.230211	0.52351	TRUE	0.950695	0.726448	0.0733028	667539	0.0512674	0.00610754	0.622067	0.993892	0.967285
Near all host	5.50%	5.00%	89.50%	Medium Confidence	0.454	67559	0.893205	0.681444	0.44549	0.917398	0.225669	0.44549	0.299581	0.774331	0.265358	FALSE	0.950695	0.726448	0.0733028	667539	0.0512674	0.0826017	0.55451	0.917398	0.968371
Near all host	5.50%	5.00%	89.50%	Medium Confidence	0.454	84361	0.906786	0.867357	0.823423	0.911291	0.334041	0.823423	0.475275	0.665959	0.487659	Either	0.950695	0.726448	0.0733028	667539	0.0512674	0.0887093	0.176577	0.911291	0.989638
Near all host	5.50%	5.00%	89.50%	Low Confidence	0	52219	0.913974	0.68219	0.423925	0.940455	0.27783	0.423925	0.33567	0.72217	0.299267	TRUE	0.950695	0.726448	0.0733028	667539	0.0512674	0.0595453	0.576075	0.940455	0.96796
Near all host	5.50%	5.00%	89.50%	Low Confidence	0	615320	0.0860264	0.31781	0.576075	0.0595453	0.0320402	0.576075	0.0607042	0.96796	-0.299267	FALSE	0.950695	0.726448	0.0733028	667539	0.0512674	0.940455	0.423925	0.0595453	0.72217
Near all host	5.50%	5.00%	89.50%	Low Confidence	0	667539	0.0512674	0.5	1	0	0.0512674	1	0.0975345	0.948733		Either	0.950695	0.726448	0.0733028	667539	0.0512674	1	0	0
Near all virus	88.70%	3.60%	7.80%	High Confidence	0.91	243819	0.40871	0.661178	0.327349	0.995007	0.997888	0.327349	0.49298	0.00211222	0.232853	TRUE	0.97833	0.996191	0.0994408	846398	0.87814	0.00499312	0.672651	0.995007	0.170313
Near all virus	88.70%	3.60%	7.80%	High Confidence	0.91	260474	0.426683	0.668402	0.348787	0.988017	0.995255	0.348787	0.516549	0.00474519	0.238705	FALSE	0.97833	0.996191	0.0994408	846398	0.87814	0.0119835	0.651213	0.988017	0.173924
Near all virus	88.70%	3.60%	7.80%	High Confidence	0.91	504293	0.713533	0.82958	0.676136	0.983023	0.996528	0.676136	0.805647	0.00347219	0.439396	Either	0.97833	0.996191	0.0994408	846398	0.87814	0.0169766	0.323864	0.983023	0.296374
Near all virus	88.70%	3.60%	7.80%	Medium Confidence	0.454	270824	0.438125	0.673526	0.362264	0.984788	0.994207	0.362264	0.531033	0.00579343	0.243381	TRUE	0.97833	0.996191	0.0994408	846398	0.87814	0.015212	0.637736	0.984788	0.176473
Near all virus	88.70%	3.60%	7.80%	Medium Confidence	0.454	441724	0.628907	0.762487	0.58586	0.939113	0.985783	0.58586	0.734939	0.014217	0.343792	FALSE	0.97833	0.996191	0.0994408	846398	0.87814	0.0608869	0.41414	0.939113	0.239358
Near all virus	88.70%	3.60%	7.80%	Medium Confidence	0.454	712548	0.945172	0.936013	0.948124	0.923901	0.988985	0.948124	0.968123	0.0110154	0.781807	Either	0.97833	0.996191	0.0994408	846398	0.87814	0.076099	0.0518758	0.923901	0.711939
Near all virus	88.70%	3.60%	7.80%	Low Confidence	0	285918	0.437437	0.640411	0.372027	0.908796	0.967099	0.372027	0.537345	0.032901	0.194231	TRUE	0.97833	0.996191	0.0994408	846398	0.87814	0.0912044	0.627973	0.908796	0.167241
Near all virus	88.70%	3.60%	7.80%	Low Confidence	0	560480	0.562563	0.359589	0.627973	0.0912044	0.832759	0.627973	0.716012	0.167241	-0.194231	FALSE	0.97833	0.996191	0.0994408	846398	0.87814	0.908796	0.372027	0.0912044	0.032901
Near all virus	88.70%	3.60%	7.80%	Low Confidence	0	846398	0.87814	0.5	1	0	0.87814	1	0.935117	0.12186		Either	0.97833	0.996191	0.0994408	846398	0.87814	1	0	0
Integrated proviruses	57.50%	0.40%	42.10%	High Confidence	0.91	14200	0.615094	0.657765	0.326144	0.989386	0.975493	0.326144	0.488848	0.024507	0.399878	TRUE	0.905339	0.916025	0.147863	75260	0.564337	0.0106136	0.673856	0.989386	0.531281
Integrated proviruses	57.50%	0.40%	42.10%	High Confidence	0.91	5330	0.492214	0.548236	0.112851	0.983622	0.89925	0.112851	0.200536	0.10075	0.186474	FALSE	0.905339	0.916025	0.147863	75260	0.564337	0.0163779	0.887149	0.983622	0.46119
Integrated proviruses	57.50%	0.40%	42.10%	High Confidence	0.91	19530	0.671645	0.706002	0.438995	0.973008	0.954685	0.438995	0.601432	0.0453149	0.46603	Either	0.905339	0.916025	0.147863	75260	0.564337	0.0269916	0.561005	0.973008	0.572456
Integrated proviruses	57.50%	0.40%	42.10%	Medium Confidence	0.454	20241	0.672323	0.705455	0.447966	0.962944	0.939973	0.447966	0.606764	0.0600267	0.459497	TRUE	0.905339	0.916025	0.147863	75260	0.564337	0.0370562	0.552034	0.962944	0.573856
Integrated proviruses	57.50%	0.40%	42.10%	Medium Confidence	0.454	12798	0.55671	0.600836	0.257911	0.94376	0.855915	0.257911	0.396381	0.144085	0.266179	FALSE	0.905339	0.916025	0.147863	75260	0.564337	0.0562401	0.742089	0.94376	0.495405
Integrated proviruses	57.50%	0.40%	42.10%	Medium Confidence	0.454	33039	0.79337	0.80629	0.705877	0.906704	0.907412	0.705877	0.794056	0.0925875	0.61206	Either	0.905339	0.916025	0.147863	75260	0.564337	0.0932963	0.294123	0.906704	0.704128
Integrated proviruses	57.50%	0.40%	42.10%	Low Confidence	0	27267	0.66249	0.683242	0.521967	0.844516	0.813034	0.521967	0.635771	0.186966	0.378056	TRUE	0.905339	0.916025	0.147863	75260	0.564337	0.155484	0.478033	0.844516	0.576959
Integrated proviruses	57.50%	0.40%	42.10%	Low Confidence	0	47993	0.33751	0.316758	0.478033	0.155484	0.423041	0.478033	0.448859	0.576959	-0.378056	FALSE	0.905339	0.916025	0.147863	75260	0.564337	0.844516	0.521967	0.155484	0.186966
Integrated proviruses	57.50%	0.40%	42.10%	Low Confidence	0	75260	0.564337	0.5	1	0	0.564337	1	0.721503	0.435663		Either	0.905339	0.916025	0.147863	75260	0.564337	1	0	0
Virus enriched	70.20%	12.50%	17.30%	High Confidence	0.91	101430	0.538171	0.667082	0.338526	0.995639	0.99441	0.338526	0.5051	0.00559006	0.361406	TRUE	0.97332	0.985754	0.0561914	427977	0.696178	0.00436057	0.661474	0.995639	0.396457
Virus enriched	70.20%	12.50%	17.30%	High Confidence	0.91	101426	0.535232	0.663613	0.336408	0.990817	0.988228	0.336408	0.501946	0.0117721	0.353905	FALSE	0.97332	0.985754	0.0561914	427977	0.696178	0.00918257	0.663592	0.990817	0.394533
Virus enriched	70.20%	12.50%	17.30%	High Confidence	0.91	202856	0.769581	0.830695	0.674933	0.986457	0.991319	0.674933	0.803089	0.00868104	0.609181	Either	0.97332	0.985754	0.0561914	427977	0.696178	0.0135431	0.325067	0.986457	0.569774
Virus enriched	70.20%	12.50%	17.30%	Medium Confidence	0.454	114457	0.562979	0.682288	0.378204	0.986372	0.984518	0.378204	0.546477	0.0154818	0.378813	TRUE	0.97332	0.985754	0.0561914	427977	0.696178	0.0136277	0.621796	0.986372	0.409087
Virus enriched	70.20%	12.50%	17.30%	Medium Confidence	0.454	180690	0.668225	0.734916	0.564941	0.90489	0.931557	0.564941	0.703342	0.0684432	0.437486	FALSE	0.97332	0.985754	0.0561914	427977	0.696178	0.0951096	0.435059	0.90489	0.475812
Virus enriched	70.20%	12.50%	17.30%	Medium Confidence	0.454	295147	0.927382	0.917204	0.943144	0.891263	0.952095	0.943144	0.947599	0.0479049	0.829471	Either	0.97332	0.985754	0.0561914	427977	0.696178	0.108737	0.0568556	0.891263	0.872469
Virus enriched	70.20%	12.50%	17.30%	Low Confidence	0	128325	0.54645	0.647724	0.389605	0.905844	0.904594	0.389605	0.544637	0.0954062	0.296557	TRUE	0.97332	0.985754	0.0561914	427977	0.696178	0.0941559	0.610395	0.905844	0.393076
Virus enriched	70.20%	12.50%	17.30%	Low Confidence	0	299652	0.45355	0.352276	0.610395	0.0941559	0.606924	0.610395	0.608655	0.393076	-0.296557	FALSE	0.97332	0.985754	0.0561914	427977	0.696178	0.905844	0.389605	0.0941559	0.0954062
Virus enriched	70.20%	12.50%	17.30%	Low Confidence	0	427977	0.696178	0.5	1	0	0.696178	1	0.820878	0.303822		Either	0.97332	0.985754	0.0561914	427977	0.696178	1	0	0
