## Supplemental Table 6 for "CheckAMG: Accurate Identification of Auxiliary Viral Genes with Genome Language Models": Supplemental_Table_6.xlsx

### Sheet: Supplemental Table 6
Supplemental Table 6. Keyword lists used to identify APG and AReG candidate HMM profiles (as of CheckAMG v1.1, the version used in this study), by candidate type, match mode, and keyword description.
candidate_type	keyword	match_mode	description
APG	heatshock	relaxed_substring	Systems that manage protein folding under heat stress.
APG	heat shock	relaxed_substring	Systems that manage protein folding under heat stress.
APG	heat-shock	relaxed_substring	Systems that manage protein folding under heat stress.
APG	coldshock	relaxed_substring	Response to cold temperatures.
APG	cold shock	relaxed_substring	Response to cold temperatures.
APG	cold-shock	relaxed_substring	Response to cold temperatures.
APG	stress	relaxed_substring	General category of responses to environmental challenges.
APG	oxidative	relaxed_substring	Responses that help cells manage oxidative stress.
APG	sporulation	relaxed_substring	Systems governing sporulation in bacteria and archaea.
APG	stringent	relaxed_substring	Stringent regulators that control gene expression during stress.
APG	biofilm	relaxed_substring	Biofilm formation and dispersal in microbial communities.
APG	motility	relaxed_substring	Bacterial and archaeal motility.
APG	flagellar	relaxed_substring	Flagellar assembly and function (may also be involved in cell cycle).
APG	flagellum	relaxed_substring	Flagellar assembly and function (may also be involved in cell cycle).
APG	virulence	relaxed_substring	Systems controlling pathogen virulence factor expression.
APG	toxin-antitoxin	relaxed_substring	Toxin-antitoxin systems involved in bacterial persistence.
APG	toxin	relaxed_substring	Toxins involved in bacterial persistence and inter-microbial competition.
APG	antitoxin	relaxed_substring	Antitoxins involved in bacterial persistence and inter-microbial competition.
APG	lysogenic	relaxed_substring	Lysogenic-lytic switch in temperate phages.
APG	lysogeny	relaxed_substring	Lysogeny in temperate phages and prophages.
APG	secretion	relaxed_substring	Secretion systems for protein export in bacteria and archaea.
APG	anti-defense	relaxed_substring	Anti-CRISPR/anti-defense proteins.
APG	anti defense	relaxed_substring	Anti-CRISPR/anti-defense proteins.
APG	anti-crispr	relaxed_substring	Anti-CRISPR/anti-defense proteins.
APG	anti crispr	relaxed_substring	Anti-CRISPR/anti-defense proteins.
APG	anti-cbass	relaxed_substring	Anti-CRISPR/anti-defense proteins.
APG	anti cbass	relaxed_substring	Anti-CRISPR/anti-defense proteins.
APG	anti-DarT	relaxed_substring	Anti-CRISPR/anti-defense proteins.
APG	anti DarT	relaxed_substring	Anti-CRISPR/anti-defense proteins.
APG	anti-gabija	relaxed_substring	Anti-CRISPR/anti-defense proteins.
APG	anti gabija	relaxed_substring	Anti-CRISPR/anti-defense proteins.
APG	antirestriction	relaxed_substring	Anti-CRISPR/anti-defense proteins.
APG	anti-restriction	relaxed_substring	Anti-CRISPR/anti-defense proteins.
APG	anti restriction	relaxed_substring	Anti-CRISPR/anti-defense proteins.
APG	CBASS inhibitor	relaxed_substring	Anti-CRISPR/anti-defense proteins.
APG	abortive	relaxed_substring	Anti-CRISPR/anti-defense proteins.
APG	crispr	relaxed_substring	CRISPR-Cas systems and associated proteins.
APG	gabija	relaxed_substring	Gabija defense system and associated proteins.
APG	Acr	strict_case_sensitive	Anti-CRISPR/anti-defense proteins.
APG	Abi	strict_case_sensitive	Anti-CRISPR/anti-defense proteins.
APG	CBASS	strict_case_sensitive	CRISPR-Cas systems and associated proteins.
AReG	regulation	substring	General term for gene expression control mechanisms.
AReG	regulator	substring	Broad category covering proteins that modulate gene expression.
AReG	repressor	substring	Proteins that inhibit transcription by binding to DNA.
AReG	activator	substring	Proteins that enhance transcription by facilitating RNA polymerase binding.
AReG	transcription	substring	Core process regulated by various factors to control gene expression.
AReG	sigma	substring	Sigma factors are essential for RNA polymerase initiation in bacteria and phages.
AReG	response	substring	Regulators often respond to environmental or cellular signals.
AReG	sensor	substring	Proteins that detect environmental stimuli in regulatory networks.
AReG	two-component	substring	Common bacterial signal transduction system for gene regulation.
AReG	two component	substring	Common bacterial signal transduction system for gene regulation.
AReG	quorum	substring	Regulation of gene expression based on population density (quorum sensing).
AReG	autoinducer	substring	Molecules that mediate quorum sensing for population-wide regulation.
AReG	signal	substring	Broad term covering molecules and pathways involved in regulation.
AReG	DNA-binding	substring	Transcription factors that regulate genes by interacting with DNA sequences.
AReG	DNA binding	substring	Transcription factors that regulate genes by interacting with DNA sequences.
AReG	RNA-binding	substring	Proteins that regulate translation or degradation of RNA transcripts.
AReG	RNA binding	substring	Proteins that regulate translation or degradation of RNA transcripts.
AReG	helix-turn-helix	substring	A common structural motif in DNA-binding regulatory proteins.
AReG	helix turn helix	substring	A common structural motif in DNA-binding regulatory proteins.
AReG	epigenetic	substring	Regulation beyond DNA sequence, including methylation and histone-like proteins.
AReG	histone	substring	Histone-like proteins in bacteria, archaea, and phages influencing gene packaging.
AReG	OmpR	substring	Regulator involved in osmoregulation and gene expression modulation.
AReG	RcsB	substring	Response regulator involved in transcriptional control of cell envelope functions.
AReG	attenuation	substring	Regulatory mechanism controlling transcription termination.
AReG	silencer	substring	Regulatory element that suppresses gene expression.
AReG	enhancer	substring	Regulatory DNA sequence that increases transcription efficiency.
AReG	coactivator	substring	Proteins that assist activators in promoting transcription.
AReG	corepressor	substring	Proteins that assist repressors in silencing gene expression.
AReG	nucleoid-associated	substring	Proteins involved in DNA structuring and gene regulation.
AReG	nucleoid associated	substring	Proteins involved in DNA structuring and gene regulation.
AReG	chaperone	substring	Proteins assisting in proper folding of transcriptional regulators.
AReG	chaperonin	substring	Proteins assisting in proper folding of transcriptional regulators.
AReG	antitermination	substring	Regulatory system preventing premature transcription termination.
AReG	riboregulator	substring	RNA-based regulatory element influencing gene expression.
AReG	ncRNA	substring	Non-coding RNAs involved in gene regulation.
AReG	antisense	substring	Antisense RNAs that regulate gene expression by base pairing.
AReG	aptamer	substring	RNA molecules that bind ligands to regulate gene expression.
AReG	terminator	substring	Regulatory sequence signaling RNA polymerase to stop transcription.
AReG	feedback	substring	Regulatory loops controlling gene expression via feedback inhibition.
AReG	cohesin	substring	Protein complexes that regulate chromosomal structure and gene expression.
