## Supplemental Table 11 for "CheckAMG: Accurate Identification of Auxiliary Viral Genes with Genome Language Models": Supplemental_Table_11.xlsx

### Sheet: Supplemental Table 11
Supplemental Table 11. Identity-stratified comparison of MMseqs2 sequence-cluster majority against calibrated embedding nearest-neighbor propagation, on the held-out reporting proteins at the 90% precision target: for each method, functional-label depth and sequence-identity stratum, the number of reporting proteins, the number assigned, coverage, micro and macro precision with 95% confidence int…
method	level	identity_stratum	n_report	n_assigned	coverage	micro_precision	micro_ci95_lo	micro_ci95_hi	macro_precision	macro_ci95_lo	macro_ci95_hi	n_distinct_labels
embedding_1nn	specific	<30%	468	468	1	0.279915	0.241157	0.322256	0.211979	0.199845	0.257879	351
cluster_id30	specific	<30%	468	84	0.179487	0.857143	0.766697	0.916351	0.830769	0.777778	0.906977	65
cluster_id50	specific	<30%	468	0	0							0
cluster_id70	specific	<30%	468	0	0							0
cluster_id90	specific	<30%	468	0	0							0
embedding_calibrated	specific	<30%	468	48	0.102564	0.875	0.752993	0.94143	0.833333	0.761361	0.936209	33
tiered	specific	<30%	468	48	0.102564	0.875	0.752993	0.94143	0.833333	0.761361	0.936209	33
embedding_1nn	L1	<30%	468	468	1	0.465812	0.421079	0.511101	0.377457	0.302695	0.427917	26
cluster_id30	L1	<30%	468	84	0.179487	0.952381	0.883865	0.981329	0.967526	0.911577	0.994834	18
cluster_id50	L1	<30%	468	0	0							0
cluster_id70	L1	<30%	468	0	0							0
cluster_id90	L1	<30%	468	0	0							0
embedding_calibrated	L1	<30%	468	57	0.121795	0.947368	0.856302	0.98194	0.945833	0.873807	1	12
tiered	L1	<30%	468	127	0.271368	0.96063	0.911143	0.983068	0.969571	0.926358	0.994732	18
embedding_1nn	category	<30%	468	468	1	0.730769	0.688823	0.768958	0.704377	0.655732	0.745465	3
cluster_id30	category	<30%	468	84	0.179487	0.97619	0.917284	0.993446	0.975926	0.931314	1	3
cluster_id50	category	<30%	468	0	0							0
cluster_id70	category	<30%	468	0	0							0
cluster_id90	category	<30%	468	0	0							0
embedding_calibrated	category	<30%	468	125	0.267094	0.84	0.765752	0.893972	0.835148	0.768683	0.899767	3
tiered	category	<30%	468	183	0.391026	0.896175	0.843538	0.93252	0.894316	0.846487	0.937043	3
embedding_1nn	specific	30-50%	6411	6411	1	0.312432	0.301201	0.323887	0.211857	0.215629	0.235179	2163
cluster_id30	specific	30-50%	6411	4652	0.725628	0.856621	0.846255	0.866398	0.835471	0.828747	0.85018	1529
cluster_id50	specific	30-50%	6411	126	0.0196537	0.952381	0.899997	0.977996	0.953704	0.928571	0.985294	108
cluster_id70	specific	30-50%	6411	0	0							0
cluster_id90	specific	30-50%	6411	0	0							0
embedding_calibrated	specific	30-50%	6411	916	0.142879	0.895197	0.873683	0.913409	0.827237	0.817858	0.867695	326
tiered	specific	30-50%	6411	1026	0.160037	0.900585	0.880754	0.917427	0.848783	0.839079	0.883584	392
embedding_1nn	L1	30-50%	6411	6411	1	0.544689	0.532475	0.556849	0.490905	0.462589	0.518173	28
cluster_id30	L1	30-50%	6411	4717	0.735767	0.940852	0.933755	0.947232	0.935243	0.918971	0.949872	28
cluster_id50	L1	30-50%	6411	127	0.0198097	0.992126	0.956745	0.998609	0.996667	0.987445	1	20
cluster_id70	L1	30-50%	6411	0	0							0
cluster_id90	L1	30-50%	6411	0	0							0
embedding_calibrated	L1	30-50%	6411	1062	0.165653	0.936911	0.920656	0.950017	0.871191	0.821513	0.916216	26
tiered	L1	30-50%	6411	4914	0.766495	0.939967	0.932976	0.946272	0.924693	0.902412	0.942852	28
embedding_1nn	category	30-50%	6411	6411	1	0.852441	0.843548	0.860912	0.799157	0.785083	0.813624	3
cluster_id30	category	30-50%	6411	4739	0.739198	0.992825	0.989991	0.994861	0.989831	0.985081	0.994096	3
cluster_id50	category	30-50%	6411	127	0.0198097	1	0.970639	1	1	1	1	3
cluster_id70	category	30-50%	6411	0	0							0
cluster_id90	category	30-50%	6411	0	0							0
embedding_calibrated	category	30-50%	6411	2227	0.347372	0.940278	0.929657	0.949383	0.928887	0.91661	0.941254	3
tiered	category	30-50%	6411	5214	0.81329	0.984848	0.981158	0.987825	0.978925	0.973474	0.984333	3
embedding_1nn	specific	<50%	6879	6879	1	0.31022	0.299396	0.321254	0.204321	0.208686	0.22725	2284
cluster_id30	specific	<50%	6879	4736	0.688472	0.85663	0.84636	0.866322	0.834111	0.828584	0.849332	1545
cluster_id50	specific	<50%	6879	126	0.0183166	0.952381	0.899997	0.977996	0.953704	0.928571	0.985294	108
cluster_id70	specific	<50%	6879	0	0							0
cluster_id90	specific	<50%	6879	0	0							0
embedding_calibrated	specific	<50%	6879	964	0.140137	0.894191	0.873184	0.912068	0.819697	0.810848	0.862955	338
tiered	specific	<50%	6879	1074	0.156127	0.899441	0.880007	0.916029	0.842679	0.832036	0.876855	403
embedding_1nn	L1	<50%	6879	6879	1	0.539323	0.527525	0.551077	0.483168	0.456325	0.510348	28
cluster_id30	L1	<50%	6879	4801	0.697921	0.941054	0.934032	0.94737	0.934766	0.916178	0.948826	28
cluster_id50	L1	<50%	6879	127	0.018462	0.992126	0.956745	0.998609	0.996667	0.987445	1	20
cluster_id70	L1	<50%	6879	0	0							0
cluster_id90	L1	<50%	6879	0	0							0
embedding_calibrated	L1	<50%	6879	1119	0.162669	0.937444	0.921704	0.950191	0.871534	0.826916	0.926592	26
tiered	L1	<50%	6879	5041	0.73281	0.940488	0.933615	0.94669	0.924561	0.901112	0.941941	28
embedding_1nn	category	<50%	6879	6879	1	0.844163	0.8354	0.852542	0.791087	0.777284	0.803718	3
cluster_id30	category	<50%	6879	4823	0.701119	0.992536	0.989684	0.994603	0.989706	0.985264	0.993489	3
cluster_id50	category	<50%	6879	127	0.018462	1	0.970639	1	1	1	1	3
cluster_id70	category	<50%	6879	0	0							0
cluster_id90	category	<50%	6879	0	0							0
embedding_calibrated	category	<50%	6879	2352	0.34191	0.934949	0.924256	0.944224	0.923272	0.910727	0.935307	3
tiered	category	<50%	6879	5397	0.784562	0.981842	0.977921	0.985077	0.97512	0.968531	0.980903	3
embedding_1nn	specific	50-90%	30434	30434	1	0.360058	0.354683	0.365468	0.239624	0.24668	0.259541	3912
cluster_id30	specific	50-90%	30434	27884	0.916212	0.857875	0.853728	0.861925	0.849776	0.846474	0.857722	3180
cluster_id50	specific	50-90%	30434	20037	0.658376	0.945201	0.941964	0.948268	0.92325	0.921626	0.93081	2974
cluster_id70	specific	50-90%	30434	5772	0.189656	0.973146	0.968651	0.977012	0.959709	0.956696	0.967808	1645
cluster_id90	specific	50-90%	30434	518	0.0170204	0.974903	0.957539	0.985276	0.970218	0.957701	0.985243	293
embedding_calibrated	specific	50-90%	30434	5492	0.180456	0.935178	0.928358	0.941391	0.861672	0.862178	0.888757	981
tiered	specific	50-90%	30434	21348	0.701452	0.94243	0.939225	0.945476	0.918108	0.915885	0.92713	3029
embedding_1nn	L1	50-90%	30434	30434	1	0.566242	0.560666	0.571801	0.533183	0.518927	0.547349	28
cluster_id30	L1	50-90%	30434	28110	0.923638	0.943508	0.940748	0.946146	0.945001	0.938124	0.951217	28
cluster_id50	L1	50-90%	30434	20186	0.663271	0.980333	0.978324	0.982159	0.980031	0.976224	0.983218	28
cluster_id70	L1	50-90%	30434	5799	0.190543	0.989998	0.987093	0.992255	0.988244	0.983039	0.993326	27
cluster_id90	L1	50-90%	30434	520	0.0170862	0.990385	0.977691	0.995886	0.979415	0.952632	0.998431	23
embedding_calibrated	L1	50-90%	30434	6251	0.205395	0.956167	0.950806	0.960968	0.925119	0.899772	0.951504	28
tiered	L1	50-90%	30434	28303	0.92998	0.943257	0.940501	0.945893	0.944067	0.937187	0.951094	28
embedding_1nn	category	50-90%	30434	30434	1	0.894033	0.890525	0.897442	0.824827	0.817622	0.831793	3
cluster_id30	category	50-90%	30434	28188	0.926201	0.994537	0.993606	0.995332	0.990156	0.987977	0.992287	3
cluster_id50	category	50-90%	30434	20265	0.665867	0.997089	0.996247	0.997742	0.994275	0.992339	0.996193	3
cluster_id70	category	50-90%	30434	5814	0.191036	0.997764	0.996178	0.998693	0.995058	0.991517	0.998037	3
cluster_id90	category	50-90%	30434	520	0.0170862	0.998077	0.989188	0.99966	0.998557	0.995353	1	3
embedding_calibrated	category	50-90%	30434	12427	0.408326	0.962179	0.95868	0.965393	0.94356	0.937468	0.949122	3
tiered	category	50-90%	30434	28766	0.945193	0.992213	0.991129	0.993165	0.985721	0.983209	0.988319	3
embedding_1nn	specific	>=90%	4644	4644	1	0.562231	0.547916	0.576442	0.362807	0.371834	0.398757	1547
cluster_id30	specific	>=90%	4644	4425	0.952842	0.893107	0.88366	0.901873	0.885438	0.874729	0.89471	1286
cluster_id50	specific	>=90%	4644	4157	0.895134	0.97402	0.968729	0.978435	0.960902	0.956595	0.970223	1253
cluster_id70	specific	>=90%	4644	3826	0.823859	0.990329	0.986699	0.992976	0.987991	0.984845	0.993102	1133
cluster_id90	specific	>=90%	4644	3460	0.745047	0.993353	0.990045	0.995566	0.98916	0.986339	0.993931	1054
embedding_calibrated	specific	>=90%	4644	1840	0.39621	0.945109	0.933744	0.954619	0.927581	0.917487	0.94582	426
tiered	specific	>=90%	4644	4221	0.908915	0.971571	0.966112	0.976172	0.956451	0.952148	0.966563	1266
embedding_1nn	L1	>=90%	4644	4644	1	0.715116	0.701961	0.727916	0.650545	0.625859	0.675494	28
cluster_id30	L1	>=90%	4644	4443	0.956718	0.963538	0.957614	0.968661	0.949002	0.930081	0.963829	28
cluster_id50	L1	>=90%	4644	4168	0.897502	0.988964	0.985311	0.991715	0.975394	0.960605	0.988976	28
cluster_id70	L1	>=90%	4644	3829	0.824505	0.996344	0.993872	0.997821	0.988804	0.97502	0.997205	28
cluster_id90	L1	>=90%	4644	3465	0.746124	0.997403	0.995071	0.998633	0.998127	0.996511	0.999468	28
embedding_calibrated	L1	>=90%	4644	2024	0.435831	0.976779	0.969258	0.982492	0.964619	0.94293	0.976761	28
tiered	L1	>=90%	4644	4473	0.963178	0.962888	0.95694	0.968043	0.948472	0.931071	0.9625	28
embedding_1nn	category	>=90%	4644	4644	1	0.898794	0.889787	0.907142	0.890958	0.881035	0.89998	3
cluster_id30	category	>=90%	4644	4452	0.958656	0.99416	0.991456	0.996011	0.991153	0.987361	0.994365	3
cluster_id50	category	>=90%	4644	4171	0.898148	0.998322	0.99654	0.999187	0.997368	0.995081	0.999141	3
cluster_id70	category	>=90%	4644	3843	0.827519	0.999219	0.997707	0.999734	0.998605	0.996934	1	3
cluster_id90	category	>=90%	4644	3466	0.746339	0.999711	0.998367	0.999949	0.999493	0.998403	1	3
embedding_calibrated	category	>=90%	4644	2697	0.580749	0.975528	0.968986	0.980718	0.973584	0.967211	0.97963	3
tiered	category	>=90%	4644	4509	0.97093	0.993125	0.990258	0.995152	0.990146	0.986267	0.993221	3
embedding_1nn	specific	all	41957	41957	1	0.374264	0.369645	0.378906	0.237975	0.246114	0.25759	4516
cluster_id30	specific	all	41957	37045	0.882928	0.861925	0.858374	0.8654	0.851718	0.849048	0.859422	3559
cluster_id50	specific	all	41957	24320	0.579641	0.950164	0.947358	0.952829	0.927556	0.926615	0.935428	3182
cluster_id70	specific	all	41957	9598	0.228758	0.979996	0.976997	0.982611	0.968566	0.966763	0.975337	2060
cluster_id90	specific	all	41957	3978	0.0948114	0.99095	0.987497	0.993456	0.984905	0.982284	0.990567	1181
embedding_calibrated	specific	all	41957	8296	0.197726	0.932618	0.927021	0.937815	0.867576	0.867067	0.888334	1177
tiered	specific	all	41957	26643	0.635007	0.945314	0.942519	0.947981	0.920315	0.919458	0.928607	3256
embedding_1nn	L1	all	41957	41957	1	0.578306	0.573574	0.583024	0.545616	0.533186	0.557545	28
cluster_id30	L1	all	41957	37354	0.890292	0.945575	0.943228	0.94783	0.945075	0.939919	0.950233	28
cluster_id50	L1	all	41957	24481	0.583478	0.981863	0.980115	0.983461	0.979291	0.975348	0.983071	28
cluster_id70	L1	all	41957	9628	0.229473	0.992522	0.990594	0.994057	0.989369	0.984301	0.993211	28
cluster_id90	L1	all	41957	3985	0.0949782	0.996487	0.994111	0.997906	0.996145	0.992608	0.998726	28
embedding_calibrated	L1	all	41957	9394	0.223896	0.958378	0.954148	0.962233	0.932696	0.915309	0.946402	28
tiered	L1	all	41957	37817	0.901328	0.94521	0.942871	0.947459	0.942736	0.936637	0.94841	28
embedding_1nn	category	all	41957	41957	1	0.886384	0.883312	0.889385	0.833493	0.828279	0.839221	3
cluster_id30	category	all	41957	37463	0.89289	0.994234	0.993415	0.994952	0.990173	0.988589	0.991726	3
cluster_id50	category	all	41957	24563	0.585433	0.997313	0.996583	0.997887	0.995187	0.993583	0.996577	3
cluster_id70	category	all	41957	9657	0.230164	0.998343	0.99731	0.99898	0.997025	0.99527	0.998559	3
cluster_id90	category	all	41957	3986	0.095002	0.999498	0.998172	0.999862	0.999334	0.998216	1	3
embedding_calibrated	category	all	41957	17476	0.416522	0.960575	0.957587	0.96336	0.948508	0.94453	0.953218	3
tiered	category	all	41957	38672	0.921706	0.990872	0.989874	0.991772	0.984971	0.983017	0.986893	3
