## Supplemental Table 12 for "CheckAMG: Accurate Identification of Auxiliary Viral Genes with Genome Language Models": Supplemental_Table_12.xlsx

### Sheet: Supplemental Table 12
Supplemental Table 12. Coverage-matched comparison of MMseqs2 sequence-cluster majority and calibrated embedding nearest-neighbor propagation: within each sequence-identity stratum and functional-label depth, both rules are scored on the proteins the sequence-cluster rule reaches, giving micro and macro precision for each rule on identical proteins and the difference between them.
identity_stratum	level	min_seq_id	n_report	n_matched_coverage	coverage	cluster_micro	cluster_micro_lo	cluster_micro_hi	cluster_macro	cluster_n_labels	embedding_micro	embedding_micro_lo	embedding_micro_hi	embedding_macro	embedding_n_labels	embedding_p_at_cut	macro_delta_cluster_minus_embedding	micro_delta_cluster_minus_embedding
<30%	specific	0.3	468	84	0.179487	0.857143	0.766697	0.916351	0.830769	65	0.761905	0.660647	0.840254	0.710526	57	0.626271	0.120243	0.0952381
<30%	L1	0.3	468	84	0.179487	0.952381	0.883865	0.981329	0.967526	18	0.892857	0.808752	0.9426	0.85191	16	0.765347	0.115617	0.0595238
<30%	category	0.3	468	84	0.179487	0.97619	0.917284	0.993446	0.975926	3	0.940476	0.868116	0.97431	0.936111	3	0.930719	0.0398148	0.0357143
30-50%	specific	0.3	6411	4652	0.725628	0.856621	0.846255	0.866398	0.835471	1529	0.41466	0.400579	0.428883	0.296371	1643	0.070197	0.5391	0.44196
30-50%	specific	0.5	6411	126	0.0196537	0.952381	0.899997	0.977996	0.953704	108	1	0.970413	1	1	38	0.993548	-0.0462963	-0.047619
30-50%	L1	0.3	6411	4717	0.735767	0.940852	0.933755	0.947232	0.935243	28	0.635997	0.622161	0.649613	0.591216	28	0.333916	0.344026	0.304855
30-50%	L1	0.5	6411	127	0.0198097	0.992126	0.956745	0.998609	0.996667	20	1	0.970639	1	1	15	0.997344	-0.00333333	-0.00787402
30-50%	category	0.3	6411	4739	0.739198	0.992825	0.989991	0.994861	0.989831	3	0.888162	0.878872	0.896823	0.854122	3	0.827448	0.135708	0.104663
30-50%	category	0.5	6411	127	0.0198097	1	0.970639	1	1	3	1	0.970639	1	1	3	0.998426	0	0
<50%	specific	0.3	6879	4736	0.688472	0.85663	0.84636	0.866322	0.834111	1545	0.430321	0.416282	0.444473	0.301906	1667	0.090812	0.532206	0.426309
<50%	specific	0.5	6879	126	0.0183166	0.952381	0.899997	0.977996	0.953704	108	1	0.970413	1	1	37	0.993548	-0.0462963	-0.047619
<50%	L1	0.3	6879	4801	0.697921	0.941054	0.934032	0.94737	0.934766	28	0.643824	0.630168	0.65725	0.597601	28	0.356021	0.337165	0.29723
<50%	L1	0.5	6879	127	0.018462	0.992126	0.956745	0.998609	0.996667	20	1	0.970639	1	1	15	0.997344	-0.00333333	-0.00787402
<50%	category	0.3	6879	4823	0.701119	0.992536	0.989684	0.994603	0.989706	3	0.887414	0.878184	0.896029	0.854783	3	0.827448	0.134923	0.105121
<50%	category	0.5	6879	127	0.018462	1	0.970639	1	1	3	1	0.970639	1	1	3	0.998426	0	0
50-90%	specific	0.3	30434	27884	0.916212	0.857875	0.853728	0.861925	0.849776	3180	0.390331	0.384621	0.396072	0.262277	3726	0.0454545	0.587498	0.467544
50-90%	specific	0.5	30434	20037	0.658376	0.945201	0.941964	0.948268	0.92325	2974	0.516994	0.510072	0.523909	0.363204	3010	0.105536	0.560046	0.428208
50-90%	specific	0.7	30434	5772	0.189656	0.973146	0.968651	0.977012	0.959709	1645	0.927235	0.920246	0.933656	0.845334	1041	0.709236	0.114376	0.0459113
50-90%	specific	0.9	30434	518	0.0170204	0.974903	0.957539	0.985276	0.970218	293	1	0.992638	1	1	71	0.998152	-0.0297822	-0.0250965
50-90%	L1	0.3	30434	28110	0.923638	0.943508	0.940748	0.946146	0.945001	28	0.593348	0.587593	0.599077	0.558559	28	0.270393	0.386442	0.35016
50-90%	L1	0.5	30434	20186	0.663271	0.980333	0.978324	0.982159	0.980031	28	0.700139	0.69378	0.706421	0.671589	28	0.374147	0.308442	0.280194
50-90%	L1	0.7	30434	5799	0.190543	0.989998	0.987093	0.992255	0.988244	27	0.962407	0.957198	0.967005	0.914575	28	0.87395	0.0736693	0.027591
50-90%	L1	0.9	30434	520	0.0170862	0.990385	0.977691	0.995886	0.979415	23	1	0.992666	1	1	20	1	-0.0205852	-0.00961538
50-90%	category	0.3	30434	28188	0.926201	0.994537	0.993606	0.995332	0.990156	3	0.904676	0.901192	0.908049	0.842784	3	0.783677	0.147372	0.0898609
50-90%	category	0.5	30434	20265	0.665867	0.997089	0.996247	0.997742	0.994275	3	0.933629	0.930119	0.936975	0.896073	3	0.851827	0.0982022	0.0634592
50-90%	category	0.7	30434	5814	0.191036	0.997764	0.996178	0.998693	0.995058	3	0.988476	0.985392	0.990915	0.983907	3	0.961932	0.0111507	0.00928793
50-90%	category	0.9	30434	520	0.0170862	0.998077	0.989188	0.99966	0.998557	3	1	0.992666	1	1	3	1	-0.001443	-0.00192308
>=90%	specific	0.3	4644	4425	0.952842	0.893107	0.88366	0.901873	0.885438	1286	0.589605	0.575039	0.604014	0.390264	1459	0.0310811	0.495174	0.303503
>=90%	specific	0.5	4644	4157	0.895134	0.97402	0.968729	0.978435	0.960902	1253	0.623286	0.608448	0.637896	0.42516	1354	0.0506555	0.535743	0.350734
>=90%	specific	0.7	4644	3826	0.823859	0.990329	0.986699	0.992976	0.987991	1133	0.67172	0.656674	0.686421	0.485801	1206	0.0719178	0.50219	0.31861
>=90%	specific	0.9	4644	3460	0.745047	0.993353	0.990045	0.995566	0.98916	1054	0.727168	0.71208	0.741751	0.551916	1057	0.14702	0.437244	0.266185
>=90%	L1	0.3	4644	4443	0.956718	0.963538	0.957614	0.968661	0.949002	28	0.73779	0.724655	0.750514	0.673753	28	0.239493	0.275249	0.225748
>=90%	L1	0.5	4644	4168	0.897502	0.988964	0.985311	0.991715	0.975394	28	0.770393	0.757379	0.78291	0.703667	28	0.306026	0.271727	0.21857
>=90%	L1	0.7	4644	3829	0.824505	0.996344	0.993872	0.997821	0.988804	28	0.808827	0.796065	0.820971	0.738114	28	0.356021	0.25069	0.187516
>=90%	L1	0.9	4644	3465	0.746124	0.997403	0.995071	0.998633	0.998127	28	0.851082	0.83884	0.862547	0.782628	28	0.422285	0.215498	0.14632
>=90%	category	0.3	4644	4452	0.958656	0.99416	0.991456	0.996011	0.991153	3	0.910827	0.902097	0.918848	0.904566	3	0.737079	0.0865866	0.0833333
>=90%	category	0.5	4644	4171	0.898148	0.998322	0.99654	0.999187	0.997368	3	0.921602	0.913051	0.929377	0.916244	3	0.7981	0.0811232	0.0767202
>=90%	category	0.7	4644	3843	0.827519	0.999219	0.997707	0.999734	0.998605	3	0.933125	0.924787	0.940599	0.929037	3	0.827448	0.0695679	0.0660942
>=90%	category	0.9	4644	3466	0.746339	0.999711	0.998367	0.999949	0.999493	3	0.947778	0.939864	0.954702	0.943687	3	0.851827	0.0558053	0.0519331
all	specific	0.3	41957	37045	0.882928	0.861925	0.858374	0.8654	0.851718	3559	0.420084	0.415066	0.425118	0.272144	4197	0.0454545	0.579574	0.441841
all	specific	0.5	41957	24320	0.579641	0.950164	0.947358	0.952829	0.927556	3182	0.589967	0.583772	0.596134	0.409375	3189	0.167562	0.518181	0.360197
all	specific	0.7	41957	9598	0.228758	0.979996	0.976997	0.982611	0.968566	2060	0.905501	0.899486	0.911192	0.805499	1392	0.689474	0.163067	0.0744947
all	specific	0.9	41957	3978	0.0948114	0.99095	0.987497	0.993456	0.984905	1181	0.987431	0.983468	0.990453	0.970091	515	0.958005	0.0148135	0.00351936
all	L1	0.3	41957	37354	0.890292	0.945575	0.943228	0.94783	0.945075	28	0.619586	0.61465	0.624496	0.588775	28	0.270393	0.356301	0.325989
all	L1	0.5	41957	24481	0.583478	0.981863	0.980115	0.983461	0.979291	28	0.758425	0.753023	0.763746	0.732181	28	0.434501	0.24711	0.223439
all	L1	0.7	41957	9628	0.229473	0.992522	0.990594	0.994057	0.989369	28	0.956066	0.951787	0.959981	0.928998	28	0.817045	0.0603716	0.0364562
all	L1	0.9	41957	3985	0.0949782	0.996487	0.994111	0.997906	0.996145	28	0.995734	0.993178	0.997335	0.986285	28	0.981295	0.00986041	0.000752823
all	category	0.3	41957	37463	0.89289	0.994234	0.993415	0.994952	0.990173	3	0.902731	0.899689	0.90569	0.859324	3	0.7981	0.130849	0.0915036
all	category	0.5	41957	24563	0.585433	0.997313	0.996583	0.997887	0.995187	3	0.939787	0.936743	0.942694	0.918312	3	0.864407	0.076875	0.0575255
all	category	0.7	41957	9657	0.230164	0.998343	0.99731	0.99898	0.997025	3	0.985192	0.982583	0.987415	0.981559	3	0.961932	0.0154661	0.0131511
all	category	0.9	41957	3986	0.095002	0.999498	0.998172	0.999862	0.999334	3	0.998996	0.997422	0.99961	0.998653	3	0.994056	0.000680502	0.000501756
