## Supplemental Table 14 for "CheckAMG: Accurate Identification of Auxiliary Viral Genes with Genome Language Models": Supplemental_Table_14.xlsx

### Sheet: Supplemental Table 14
Supplemental Table 14. Soil-versus-gut enrichment test results for AMG functions at L1 and L2 category resolution: genome counts per biome, prevalence rates, and, for both the unadjusted test and the Cochran-Mantel-Haenszel test stratified by total gene count, the odds ratio, log2 odds ratio, P and Benjamini-Hochberg q. The Cochran-Mantel-Haenszel result is the one reported in the text.
level	category	soil	gut	tot	soil_rate	gut_rate	odds_ratio_soil_gut	log2_OR	p	fdr_q	one_biome_only	enrichment	or_cmh_genecount	log2_OR_cmh_genecount	p_cmh_genecount	fdr_q_cmh_genecount	enrichment_cmh_genecount	degenerate_estimate_genecount	n_strata_genecount	L1_group	n_L1_parents
L2	3HP / 4HB / DC4HB cycle	240	181	421	0.312587	0.760396	0.410901	-1.28314	2.89706e-18	6.75981e-18	FALSE	gut-enriched	0.605533	-0.723723	1.20919e-07	2.15455e-07	gut-enriched	FALSE	5	Carbon fixation & C1 metabolism	1
L2	ABC transporters	40	120	160	0.0520979	0.50413	0.103295	-3.27515	1.50743e-42	6.7149e-42	FALSE	gut-enriched	0.147948	-2.75684	3.22447e-34	1.31666e-33	gut-enriched	FALSE	5	Metabolic substrate transport	1
L2	ABC-type transport	556	889	1445	0.72416	3.73476	0.193313	-2.37099	4.23478e-206	5.92869e-205	FALSE	gut-enriched	0.288294	-1.79439	3.93393e-135	3.21271e-134	gut-enriched	FALSE	5	Metabolic substrate transport	1
L2	Alanine / aspartate / glutamate metabolism	707	1036	1743	0.92083	4.35232	0.210845	-2.24574	5.32034e-223	8.6899e-222	FALSE	gut-enriched	0.299057	-1.74151	1.62426e-147	1.76864e-146	gut-enriched	FALSE	5	Amino acid metabolism	1
L2	Aliphatic hydrocarbon degradation	68	36	104	0.0885663	0.151239	0.585569	-0.772089	0.010967	0.0134346	FALSE	gut-enriched	0.735862	-0.442493	0.171988	0.210685	not different	FALSE	5	Aromatic & xenobiotic degradation	1
L2	Alkaloid biosynthesis	166	79	245	0.216206	0.331885	0.651373	-0.618445	0.00253552	0.00331308	FALSE	gut-enriched	0.936605	-0.0944878	0.674304	0.732441	not different	FALSE	5	Secondary metabolite metabolism	1
L2	Amino-acid / peptide transport	146	49	195	0.190157	0.205853	0.923738	-0.114445	0.613905	0.640028	FALSE	not different	1.42231	0.508234	0.0331698	0.0457836	not different	FALSE	4	Metabolic substrate transport	1
L2	Aminotransferase / transamination	4085	342	4427	5.32049	1.43677	3.71755	1.89435	8.61372e-173	1.05518e-171	FALSE	soil-enriched	5.23664	2.38864	3.8829e-237	5.43606e-236	soil-enriched	FALSE	5	Amino acid metabolism	1
L2	Ammonia assimilation (GS-GOGAT)	497	212	709	0.647316	0.890629	0.72663	-0.460706	0.000140145	0.000211295	FALSE	not different	1.00492	0.00707966	0.985303	0.985303	not different	FALSE	5	Nitrogen metabolism	1
L2	Arginine / proline metabolism	731	276	1007	0.952088	1.1595	0.82095	-0.284633	0.00602208	0.00766447	FALSE	not different	1.21441	0.280251	0.00625105	0.00972386	not different	FALSE	5	Amino acid metabolism	1
L2	Aromatic / xenobiotic degradation (other)	15	91	106	0.0195367	0.382298	0.0510847	-4.29096	1.30231e-41	5.54896e-41	FALSE	gut-enriched	0.0745777	-3.74511	2.60195e-33	1.01997e-32	gut-enriched	FALSE	4	Aromatic & xenobiotic degradation	1
L2	Aromatic amino acid metabolism (Phe / Tyr / Trp)	1548	664	2212	2.01619	2.78952	0.722213	-0.469505	7.36588e-12	1.50387e-11	FALSE	not different	1.05195	0.0730624	0.28122	0.32423	not different	FALSE	5	Amino acid metabolism	1
L2	Arsenic (As) cycling / detoxification	8	28	36	0.0104196	0.11763	0.0885695	-3.49705	1.13706e-11	2.27412e-11	FALSE	gut-enriched	0.123937	-3.01233	5.60305e-10	1.07666e-09	gut-enriched	FALSE	4	Other inorganic element cycling	1
L2	BTEX / monoaromatic hydrocarbon degradation	39	14	53	0.0507954	0.0588151	0.863638	-0.211501	0.628968	0.64883	FALSE	not different	1.13356	0.180855	0.805331	0.848629	not different	FALSE	5	Aromatic & xenobiotic degradation	1
L2	Benzoate / aromatic carboxylic acid degradation	362	289	651	0.471486	1.21411	0.388049	-1.36569	4.13852e-31	1.30831e-30	FALSE	gut-enriched	0.56365	-0.827129	3.84508e-13	8.56403e-13	gut-enriched	FALSE	5	Aromatic & xenobiotic degradation	1
L2	Bile / wax / mycolic / lipopolysaccharide	285	44	329	0.371197	0.184848	2.0085	1.00612	4.82749e-06	7.88491e-06	FALSE	soil-enriched	2.9073	1.53968	1.57064e-12	3.27496e-12	soil-enriched	FALSE	5	Lipid & fatty acid metabolism	1
L2	Biotin metabolism	248	103	351	0.323007	0.432711	0.74639	-0.421999	0.0142115	0.0169845	FALSE	not different	1.06255	0.0875361	0.648884	0.714501	not different	FALSE	5	Cofactor & vitamin metabolism	1
L2	Branched-chain amino acid metabolism (Val/Leu/Ile)	362	95	457	0.471486	0.399103	1.18145	0.240558	0.152638	0.169983	FALSE	not different	1.63297	0.707497	1.47424e-05	2.40792e-05	soil-enriched	FALSE	5	Amino acid metabolism	1
L2	CAZy: auxiliary activity / LPMO (AA)	51	0	51	0.0664248	0	31.9349	4.99706	1.41657e-06	2.35294e-06	TRUE	soil-enriched	8.57819	3.10067	3.53526e-06	5.97337e-06	soil-enriched	TRUE	5	Carbohydrate metabolism	1
L2	CAZy: carbohydrate esterase (CE)	353	138	491	0.459764	0.579749	0.792944	-0.33471	0.0223615	0.0257815	FALSE	not different	1.21066	0.275794	0.0599279	0.0804512	not different	FALSE	5	Carbohydrate metabolism	1
L2	CAZy: polysaccharide lyase (PL)	662	88	750	0.862219	0.369695	2.33339	1.22243	1.67587e-16	3.73261e-16	FALSE	soil-enriched	3.29218	1.71904	1.95718e-29	7.10383e-29	soil-enriched	FALSE	5	Carbohydrate metabolism	1
L2	Calvin-Benson-Bassham (CBB) cycle	392	267	659	0.510559	1.12169	0.454892	-1.13641	9.56201e-22	2.53264e-21	FALSE	gut-enriched	0.660168	-0.599096	7.33294e-08	1.3559e-07	gut-enriched	FALSE	5	Carbon fixation & C1 metabolism	1
L2	Carbohydrate metabolism (other)	615	43	658	0.801004	0.180646	4.43685	2.14954	1.42205e-31	4.64537e-31	FALSE	soil-enriched	6.53339	2.70783	1.78938e-42	8.76797e-42	soil-enriched	FALSE	5	Carbohydrate metabolism	1
L2	Cobalamin (B12) metabolism	1917	620	2537	2.49679	2.60467	0.958478	-0.0611824	0.361757	0.393116	FALSE	not different	1.41039	0.496091	1.94886e-13	4.54733e-13	not different	FALSE	5	Cofactor & vitamin metabolism	1
L2	Cysteine / methionine metabolism	680	3001	3681	0.885663	12.6074	0.0694251	-3.8484	0	0	FALSE	gut-enriched	0.0990132	-3.33624	0	0	gut-enriched	FALSE	5	Amino acid metabolism	1
L2	D-amino acid metabolism	253	27	280	0.329519	0.113429	2.90569	1.53888	2.16911e-09	4.08794e-09	FALSE	soil-enriched	4.3171	2.11006	4.67645e-15	1.14573e-14	soil-enriched	FALSE	5	Amino acid metabolism	1
L2	Denitrification (NO3 → N2)	908	205	1113	1.18262	0.861222	1.37363	0.457996	2.61522e-05	4.06812e-05	FALSE	not different	2.04631	1.03303	5.48887e-21	1.53688e-20	soil-enriched	FALSE	5	Multiple L1 categories	2
L2	Fatty acid biosynthesis	2907	772	3679	3.78621	3.24323	1.16805	0.224108	0.000109697	0.000167973	FALSE	not different	1.69095	0.757838	1.1866e-39	5.53745e-39	soil-enriched	FALSE	5	Lipid & fatty acid metabolism	1
L2	Fatty acid degradation (β-oxidation)	172	214	386	0.224021	0.899031	0.249012	-2.00571	6.82059e-41	2.78507e-40	FALSE	gut-enriched	0.345957	-1.53134	1.92722e-27	6.74526e-27	gut-enriched	FALSE	5	Lipid & fatty acid metabolism	1
L2	Fermentation	720	371	1091	0.937761	1.5586	0.601295	-0.733856	1.30156e-14	2.83451e-14	FALSE	gut-enriched	0.864193	-0.210575	0.0229228	0.0335288	not different	FALSE	5	Multiple L1 categories	2
L2	Folate / one-carbon pool metabolism	3632	1317	4949	4.73048	5.53282	0.854296	-0.227191	1.3677e-06	2.31094e-06	FALSE	not different	1.23404	0.303392	1.3408e-10	2.6816e-10	not different	FALSE	5	Cofactor & vitamin metabolism	1
L2	Formaldehyde oxidation / fixation	75	380	455	0.0976835	1.59641	0.0610977	-4.03274	2.86937e-160	2.81199e-159	FALSE	gut-enriched	0.0908887	-3.45976	5.49267e-125	4.14063e-124	gut-enriched	FALSE	5	Carbon fixation & C1 metabolism	1
L2	Gluconeogenesis	1374	226	1600	1.78956	0.949444	1.88644	0.915664	2.67936e-21	6.90992e-21	FALSE	soil-enriched	2.59094	1.37347	1.62006e-43	8.35611e-43	soil-enriched	FALSE	5	Carbohydrate metabolism	1
L2	Glycan / glycoside metabolism	29	22	51	0.0377709	0.0924238	0.408649	-1.29107	0.00247911	0.00328314	FALSE	gut-enriched	0.560827	-0.834371	0.0609063	0.0806597	not different	FALSE	4	Carbohydrate metabolism	1
L2	Glycerolipid / glycerophospholipid metabolism	647	169	816	0.842683	0.709983	1.18706	0.247397	0.0479296	0.0546174	FALSE	not different	1.72482	0.786447	2.2428e-10	4.3959e-10	soil-enriched	FALSE	5	Lipid & fatty acid metabolism	1
L2	Glycine / serine / threonine metabolism	852	407	1259	1.10968	1.70984	0.648609	-0.624579	2.71244e-12	5.77867e-12	FALSE	gut-enriched	0.914409	-0.129089	0.14909	0.184947	not different	FALSE	5	Amino acid metabolism	1
L2	Glycolysis	391	198	589	0.509256	0.831814	0.612026	-0.708334	4.80358e-08	8.5591e-08	FALSE	gut-enriched	0.898108	-0.15504	0.233385	0.275563	not different	FALSE	5	Carbon fixation & C1 metabolism	1
L2	Glycolysis / EMP	1530	1288	2818	1.99274	5.41099	0.367015	-1.44609	1.56359e-144	1.39301e-143	FALSE	gut-enriched	0.515087	-0.957111	1.63578e-69	1.00191e-68	gut-enriched	FALSE	5	Multiple L1 categories	2
L2	Glyoxylate / dicarboxylate metabolism	249	243	492	0.324309	1.02086	0.31746	-1.65535	3.77077e-35	1.36865e-34	FALSE	gut-enriched	0.46045	-1.11888	3.41959e-18	9.3089e-18	gut-enriched	FALSE	5	Carbohydrate metabolism	1
L2	Halogenated aromatic / chlorinated degradation	99	15	114	0.128942	0.0630162	2.04631	1.03302	0.00777983	0.00977465	FALSE	soil-enriched	2.98263	1.57659	4.36042e-05	7.00526e-05	soil-enriched	FALSE	4	Aromatic & xenobiotic degradation	1
L2	Heme / porphyrin / chlorophyll metabolism	443	178	621	0.576984	0.747792	0.771451	-0.374354	0.00394691	0.00508944	FALSE	not different	1.11869	0.161804	0.228088	0.272593	not different	FALSE	5	Cofactor & vitamin metabolism	1
L2	Histidine metabolism	197	98	295	0.256582	0.411706	0.62312	-0.682418	0.00020275	0.000301053	FALSE	gut-enriched	0.891756	-0.16528	0.38445	0.438094	not different	FALSE	5	Amino acid metabolism	1
L2	Hydrogenase	18	9	27	0.023444	0.0378097	0.620044	-0.689557	0.257109	0.283109	FALSE	not different	0.954018	-0.0679119	0.906446	0.945019	not different	FALSE	3	Energy metabolism	1
L2	Inorganic ion transport	47	101	148	0.061215	0.424309	0.144217	-2.79368	2.26922e-30	6.94947e-30	FALSE	gut-enriched	0.197014	-2.34363	3.13058e-25	1.05792e-24	gut-enriched	FALSE	5	Metabolic substrate transport	1
L2	Iron reduction	42	24	66	0.0547027	0.100826	0.542521	-0.882248	0.0199145	0.0232336	FALSE	gut-enriched	0.838196	-0.254641	0.565946	0.637502	not different	FALSE	4	Multiple L1 categories	2
L2	Iron uptake / siderophore / Fe homeostasis	475	411	886	0.618662	1.72664	0.357906	-1.48235	2.81854e-49	1.38109e-48	FALSE	gut-enriched	0.508977	-0.974327	4.33849e-23	1.37152e-22	gut-enriched	FALSE	5	Other inorganic element cycling	1
L2	Iron-sulfur cluster assembly	71	22	93	0.0924737	0.0924238	1.00054	0.000778977	1	1	FALSE	not different	1.3957	0.480985	0.199431	0.241287	not different	FALSE	5	Cofactor & vitamin metabolism	1
L2	Lipid degradation	69	66	135	0.0898688	0.277271	0.324058	-1.62568	1.86995e-10	3.59324e-10	FALSE	gut-enriched	0.466984	-1.09856	9.87024e-06	1.63946e-05	gut-enriched	FALSE	5	Lipid & fatty acid metabolism	1
L2	Lipid metabolism (other)	2021	87	2108	2.63224	0.365494	7.21825	2.85165	4.64605e-136	3.79427e-135	FALSE	soil-enriched	10.5344	3.39704	1.51281e-160	1.8532e-159	soil-enriched	FALSE	5	Lipid & fatty acid metabolism	1
L2	Lipoic acid metabolism	16	13	29	0.0208391	0.054614	0.381558	-1.39003	0.013865	0.016775	FALSE	gut-enriched	0.512203	-0.965212	0.0981181	0.124878	not different	FALSE	4	Cofactor & vitamin metabolism	1
L2	Lysine metabolism	341	545	886	0.444134	2.28959	0.193622	-2.36869	5.27324e-127	3.97521e-126	FALSE	gut-enriched	0.289756	-1.78709	9.29269e-81	6.07123e-80	gut-enriched	FALSE	5	Amino acid metabolism	1
L2	MFS transport	139	237	376	0.18104	0.995656	0.181682	-2.46051	4.26717e-59	2.32324e-58	FALSE	gut-enriched	0.264787	-1.91709	1.52049e-39	6.7731e-39	gut-enriched	FALSE	5	Metabolic substrate transport	1
L2	Manganese cycling	126	67	193	0.164108	0.281472	0.582966	-0.778515	0.000493417	0.000700795	FALSE	gut-enriched	0.943966	-0.0831933	0.758668	0.808147	not different	FALSE	3	Other inorganic element cycling	1
L2	Methanogenesis	23	20	43	0.0299563	0.0840216	0.356511	-1.48798	0.000998646	0.00135927	FALSE	gut-enriched	0.527347	-0.923175	0.0404055	0.0549964	not different	FALSE	5	Multiple L1 categories	2
L2	Methanotrophy / methane oxidation	811	321	1132	1.05628	1.34855	0.783046	-0.35283	0.000270326	0.000395402	FALSE	not different	1.10961	0.150049	0.124248	0.156106	not different	FALSE	5	Multiple L1 categories	2
L2	NAD(P) / nicotinamide metabolism	829	1484	2313	1.07973	6.2344	0.172295	-2.53705	0	0	FALSE	gut-enriched	0.257609	-1.95675	4.54543e-246	8.90905e-245	gut-enriched	FALSE	5	Cofactor & vitamin metabolism	1
L2	Nitroaromatic / nitrotoluene degradation	13	27	40	0.0169318	0.113429	0.149258	-2.74412	5.28225e-09	9.58631e-09	FALSE	gut-enriched	0.204527	-2.28964	2.35096e-07	4.11417e-07	gut-enriched	FALSE	5	Aromatic & xenobiotic degradation	1
L2	Nitrogen fixation	44	18	62	0.0573076	0.0756194	0.757829	-0.400056	0.369048	0.393116	FALSE	not different	1.16202	0.21663	0.680124	0.732441	not different	FALSE	4	Nitrogen metabolism	1
L2	Nucleoside / nucleobase transport	39	6	45	0.0507954	0.0252065	2.01522	1.01094	0.115577	0.13019	FALSE	not different	3.2485	1.69977	0.0069971	0.0107143	soil-enriched	FALSE	2	Metabolic substrate transport	1
L2	Organosulfur metabolism	189	177	366	0.246162	0.743591	0.330881	-1.59562	1.36259e-24	3.92746e-24	FALSE	gut-enriched	0.464295	-1.10689	5.009e-13	1.09085e-12	gut-enriched	FALSE	5	Sulfur metabolism	1
L2	Other amino-acid-related metabolism (β-Ala, taurine, glutathione, Se)	585	2234	2819	0.761931	9.38521	0.0804836	-3.63516	0	0	FALSE	gut-enriched	0.115737	-3.11108	0	0	gut-enriched	FALSE	5	Amino acid metabolism	1
L2	Oxidative phosphorylation / ETC	111	52	163	0.144572	0.218456	0.661738	-0.595667	0.0163348	0.0192869	FALSE	gut-enriched	0.97295	-0.0395624	0.933286	0.962759	not different	FALSE	5	Energy metabolism	1
L2	Oxygenase / monooxygenase / dioxygenase	72	2	74	0.0937761	0.00840216	11.1619	3.48051	8.26835e-07	1.44696e-06	FALSE	soil-enriched	16.7974	4.07016	9.65225e-08	1.7517e-07	soil-enriched	FALSE	3	Oxygen metabolism	1
L2	PAH / polycyclic aromatic degradation	261	333	594	0.339938	1.39896	0.242736	-2.04254	5.16756e-64	2.97895e-63	FALSE	gut-enriched	0.372088	-1.42628	8.61111e-35	3.66908e-34	gut-enriched	FALSE	5	Aromatic & xenobiotic degradation	1
L2	PTS / phosphotransferase transport	44	103	147	0.0573076	0.432711	0.132389	-2.91715	1.76253e-32	5.95614e-32	FALSE	gut-enriched	0.208274	-2.26345	1.43023e-22	4.24735e-22	gut-enriched	FALSE	4	Metabolic substrate transport	1
L2	Pantothenate / CoA metabolism	455	81	536	0.592613	0.340288	1.74195	0.8007	1.24462e-06	2.13987e-06	FALSE	soil-enriched	2.58433	1.36979	1.11889e-16	2.96355e-16	soil-enriched	FALSE	5	Cofactor & vitamin metabolism	1
L2	Pentose phosphate pathway	2131	863	2994	2.77551	3.62553	0.764894	-0.386669	7.47775e-11	1.46564e-10	FALSE	not different	1.09168	0.126544	0.0313216	0.0438502	not different	FALSE	5	Carbohydrate metabolism	1
L2	Phosphatase / phosphate liberation	619	141	760	0.806214	0.592352	1.36133	0.445016	0.000735805	0.00103013	FALSE	not different	2.12407	1.08683	3.02002e-16	7.58876e-16	soil-enriched	FALSE	5	Phosphorus metabolism	1
L2	Phosphate starvation response	1024	409	1433	1.3337	1.71824	0.775904	-0.366049	2.00332e-05	3.16654e-05	FALSE	not different	1.15161	0.203655	0.0172922	0.0260713	not different	FALSE	5	Phosphorus metabolism	1
L2	Phosphonate / phosphite metabolism	578	0	578	0.752814	0	358.971	8.48773	2.28896e-68	1.40199e-67	TRUE	soil-enriched	93.0798	6.5404	3.52545e-57	2.03232e-56	soil-enriched	TRUE	5	Phosphorus metabolism	1
L2	Photosynthesis	59	33	92	0.0768443	0.138636	0.554256	-0.851377	0.00941606	0.0116807	FALSE	gut-enriched	0.761165	-0.39372	0.249479	0.291059	not different	FALSE	5	Energy metabolism	1
L2	Plant / glucosinolate / mycotoxin secondary metabolites	22	19	41	0.0286538	0.0798205	0.35896	-1.47811	0.00143966	0.0019327	FALSE	gut-enriched	0.475014	-1.07396	0.0237092	0.0341691	gut-enriched	FALSE	4	Secondary metabolite metabolism	1
L2	Polyketide / antibiotic biosynthesis	4892	495	5387	6.37157	2.07953	3.07717	1.62161	2.98007e-168	3.24496e-167	FALSE	soil-enriched	4.44011	2.15059	3.92344e-260	9.61242e-259	soil-enriched	FALSE	5	Secondary metabolite metabolism	1
L2	Polyphosphate metabolism	84	1	85	0.109405	0.00420108	26.045	4.70293	4.38574e-09	8.10949e-09	FALSE	soil-enriched	42.673	5.41525	6.09139e-10	1.14799e-09	soil-enriched	FALSE	4	Phosphorus metabolism	1
L2	Polysaccharide / complex carbon degradation	5636	1066	6702	7.34059	4.47835	1.64385	0.717081	2.85937e-55	1.47483e-54	FALSE	soil-enriched	2.32395	1.21658	2.84039e-147	2.78358e-146	soil-enriched	FALSE	5	Carbohydrate metabolism	1
L2	Polysaccharide metabolism	6	48	54	0.00781468	0.201652	0.0387458	-4.68982	4.80097e-24	1.34427e-23	FALSE	gut-enriched	0.0506041	-4.3046	2.15058e-21	6.19873e-21	gut-enriched	FALSE	5	Carbohydrate metabolism	1
L2	Pyridoxal (B6) metabolism	32	66	98	0.0416783	0.277271	0.15028	-2.73427	6.66884e-20	1.63387e-19	FALSE	gut-enriched	0.217581	-2.20038	2.07091e-14	4.94997e-14	gut-enriched	FALSE	4	Cofactor & vitamin metabolism	1
L2	Pyruvate metabolism	725	494	1219	0.944274	2.07533	0.454483	-1.1377	7.52205e-39	2.83524e-38	FALSE	gut-enriched	0.656454	-0.607235	2.03672e-13	4.64184e-13	gut-enriched	FALSE	5	Carbohydrate metabolism	1
L2	Reactive oxygen species detoxification	146	280	426	0.190157	1.1763	0.161497	-2.63042	1.60875e-75	1.05105e-74	FALSE	gut-enriched	0.245252	-2.02767	5.70789e-52	3.10763e-51	gut-enriched	FALSE	5	Oxygen metabolism	1
L2	Reductive TCA (rTCA) cycle	1	65	66	0.00130245	0.27307	0.00476834	-7.7123	1.04507e-39	4.09669e-39	FALSE	gut-enriched	0.00764443	-7.03138	4.25251e-32	1.60287e-31	gut-enriched	FALSE	5	Multiple L1 categories	2
L2	Riboflavin / FAD metabolism	205	159	364	0.267001	0.667972	0.399559	-1.32352	5.3736e-17	1.22468e-16	FALSE	gut-enriched	0.601549	-0.733247	1.09963e-06	1.89059e-06	gut-enriched	FALSE	5	Cofactor & vitamin metabolism	1
L2	Sphingolipid / ceramide metabolism	51	18	69	0.0664248	0.0756194	0.8784	-0.18705	0.67073	0.684704	FALSE	not different	1.1863	0.24647	0.630686	0.702355	not different	FALSE	5	Lipid & fatty acid metabolism	1
L2	Starch	1340	588	1928	1.74528	2.47024	0.70601	-0.50224	7.08473e-12	1.47724e-11	FALSE	not different	1.00233	0.00335591	0.982629	0.985303	not different	FALSE	5	Carbohydrate metabolism	1
L2	Sterol / isoprenoid metabolism	96	28	124	0.125035	0.11763	1.06296	0.0880817	0.833222	0.841812	FALSE	not different	1.47585	0.561548	0.0692901	0.0905391	not different	FALSE	5	Lipid & fatty acid metabolism	1
L2	Substrate transport (other)	787	2173	2960	1.02503	9.12895	0.111372	-3.16654	0	0	FALSE	gut-enriched	0.16491	-2.60025	0	0	gut-enriched	FALSE	5	Metabolic substrate transport	1
L2	Sugar interconversion	6065	1244	7309	7.89934	5.22614	1.51558	0.599867	6.0055e-44	2.80257e-43	FALSE	soil-enriched	2.15678	1.10888	5.58189e-139	4.97296e-138	soil-enriched	FALSE	5	Carbohydrate metabolism	1
L2	Sugar transport	15	48	63	0.0195367	0.201652	0.0968656	-3.36787	2.12301e-18	5.07451e-18	FALSE	gut-enriched	0.139552	-2.84113	2.77982e-16	7.169e-16	gut-enriched	FALSE	4	Metabolic substrate transport	1
L2	Sulfur amino acid metabolism	13	202	215	0.0169318	0.848618	0.0199356	-5.64851	2.48648e-108	1.74054e-107	FALSE	gut-enriched	0.0270788	-5.20669	2.55561e-97	1.78893e-96	gut-enriched	FALSE	5	Sulfur metabolism	1
L2	Sulfur metabolism (other)	182	63	245	0.237045	0.264668	0.895607	-0.159062	0.452428	0.476752	FALSE	not different	1.30809	0.38746	0.0703529	0.0907182	not different	FALSE	5	Sulfur metabolism	1
L2	TCA cycle	132	141	273	0.171923	0.592352	0.290116	-1.7853	2.1164e-23	5.76132e-23	FALSE	gut-enriched	0.433472	-1.20599	5.51693e-13	1.17535e-12	gut-enriched	FALSE	5	Multiple L1 categories	2
L2	Terpenoid / carotenoid metabolism	99	114	213	0.128942	0.478923	0.269139	-1.89358	6.48306e-21	1.62908e-20	FALSE	gut-enriched	0.390146	-1.35791	2.36677e-12	4.83215e-12	gut-enriched	FALSE	5	Secondary metabolite metabolism	1
L2	Thiamine metabolism	81	672	753	0.105498	2.82313	0.0372677	-4.74593	0	0	FALSE	gut-enriched	0.0566891	-4.14079	3.15835e-244	5.15864e-243	gut-enriched	FALSE	5	Cofactor & vitamin metabolism	1
L2	Thiol cofactor metabolism	35	27	62	0.0455856	0.113429	0.401859	-1.31524	0.000790061	0.00109051	FALSE	gut-enriched	0.568444	-0.814911	0.031203	0.0438502	gut-enriched	FALSE	4	Cofactor & vitamin metabolism	1
L2	TonB-dependent / outer membrane transport	4	48	52	0.00520979	0.201652	0.0258305	-5.27478	8.52456e-26	2.53154e-25	FALSE	gut-enriched	0.0324497	-4.94565	5.49535e-23	1.68295e-22	gut-enriched	FALSE	5	Metabolic substrate transport	1
L2	Ubiquinone / quinone biosynthesis	30	13	43	0.0390734	0.054614	0.715435	-0.483108	0.368316	0.393116	FALSE	not different	1.00726	0.0104303	0.982653	0.985303	not different	FALSE	4	Cofactor & vitamin metabolism	1
L2	Vitamin / cofactor transport	0	54	54	0	0.226858	0.00284364	-8.45805	1.58642e-34	5.55247e-34	TRUE	gut-enriched	0.00842683	-6.89079	3.36242e-24	1.09839e-23	gut-enriched	TRUE	2	Metabolic substrate transport	1
L2	Wood-Ljungdahl pathway / homoacetogenesis	21	25	46	0.0273514	0.105027	0.260402	-1.94119	1.11545e-05	1.79203e-05	FALSE	gut-enriched	0.325049	-1.62127	0.000118216	0.000186857	gut-enriched	FALSE	5	Multiple L1 categories	2
L2	polysaccharide biosynthetic process	16	18	34	0.0208391	0.0756194	0.275564	-1.85954	0.000315171	0.000454217	FALSE	gut-enriched	0.423015	-1.24122	0.0184866	0.0274499	gut-enriched	FALSE	4	Carbohydrate metabolism	1
L1	Amino acid metabolism	9220	7415	16635	12.0086	31.151	0.378026	-1.40344	0	0	FALSE	gut-enriched	0.53658	-0.898134	0	0	gut-enriched	FALSE	5	Amino acid metabolism	1
L1	Aromatic & xenobiotic degradation	767	735	1502	0.998976	3.08779	0.322848	-1.63107	2.64471e-100	6.17099e-100	FALSE	gut-enriched	0.474135	-1.07663	3.25964e-48	7.60582e-48	gut-enriched	FALSE	5	Aromatic & xenobiotic degradation	1
L1	Carbohydrate metabolism	10532	3611	14143	13.7174	15.1701	0.902905	-0.147354	1.87557e-07	2.18817e-07	FALSE	not different	1.29012	0.36751	6.72167e-39	1.04559e-38	not different	FALSE	5	Carbohydrate metabolism	1
L1	Carbon fixation & C1 metabolism	1692	1101	2793	2.20374	4.62539	0.475288	-1.07313	2.07252e-76	3.62691e-76	FALSE	gut-enriched	0.684605	-0.546655	8.93516e-23	9.62248e-23	not different	FALSE	5	Carbon fixation & C1 metabolism	1
L1	Cofactor & vitamin metabolism	7753	4463	12216	10.0979	18.7494	0.533862	-0.90546	2.49025e-225	1.16212e-224	FALSE	gut-enriched	0.776711	-0.36455	2.19137e-39	3.8349e-39	not different	FALSE	5	Cofactor & vitamin metabolism	1
L1	Energy metabolism	3734	2177	5911	4.86333	9.14575	0.52947	-0.917378	3.87935e-114	1.08622e-113	FALSE	gut-enriched	0.759542	-0.396799	3.4295e-24	4.00109e-24	not different	FALSE	5	Energy metabolism	1
L1	Lipid & fatty acid metabolism	5729	1226	6955	7.46171	5.15052	1.4521	0.538143	1.28674e-34	1.63767e-34	FALSE	not different	2.10717	1.07531	1.43195e-130	5.01182e-130	soil-enriched	FALSE	5	Lipid & fatty acid metabolism	1
L1	Metabolic substrate transport	1210	3041	4251	1.57596	12.7755	0.121974	-3.03535	0	0	FALSE	gut-enriched	0.18039	-2.47081	0	0	gut-enriched	FALSE	5	Metabolic substrate transport	1
L1	Nitrogen metabolism	1451	435	1886	1.88985	1.82747	1.0342	0.0485138	0.550917	0.550917	FALSE	not different	1.49925	0.584237	1.07684e-13	1.07684e-13	not different	FALSE	5	Nitrogen metabolism	1
L1	Other inorganic element cycling	578	515	1093	0.752814	2.16356	0.347461	-1.52508	4.62399e-64	7.19287e-64	FALSE	gut-enriched	0.501167	-0.996635	5.87045e-30	7.47149e-30	gut-enriched	FALSE	5	Other inorganic element cycling	1
L1	Oxygen metabolism	218	282	500	0.283933	1.1847	0.23945	-2.0622	2.06539e-55	2.89155e-55	FALSE	gut-enriched	0.363448	-1.46018	1.71045e-32	2.39463e-32	gut-enriched	FALSE	5	Oxygen metabolism	1
L1	Phosphorus metabolism	2232	553	2785	2.90706	2.3232	1.25205	0.324294	1.55972e-06	1.6797e-06	FALSE	not different	1.87112	0.903903	2.43058e-40	4.86117e-40	soil-enriched	FALSE	5	Phosphorus metabolism	1
L1	Secondary metabolite metabolism	5139	664	5803	6.69327	2.78952	2.40887	1.26835	1.43089e-124	5.00811e-124	FALSE	soil-enriched	3.47207	1.7958	3.26875e-225	1.52542e-224	soil-enriched	FALSE	5	Secondary metabolite metabolism	1
L1	Sulfur metabolism	395	456	851	0.514466	1.91569	0.268177	-1.89874	1.64412e-78	3.28824e-78	FALSE	gut-enriched	0.379977	-1.39602	2.16121e-48	6.05139e-48	gut-enriched	FALSE	5	Sulfur metabolism	1
