## Supplemental Table 15 for "CheckAMG: Accurate Identification of Auxiliary Viral Genes with Genome Language Models": Supplemental_Table_15.xlsx

### Sheet: Supplemental Table 15
Supplemental Table 15. KEGG BRITE B-level and C-level categories excluded from the AMG candidate table despite falling under the Metabolism hierarchy (as of CheckAMG v1.1, the version used in this study).
kegg_brite_level	excluded_category_name
B	Protein families: genetic information processing
B	Signal transduction
B	Signaling molecules and interaction
B	Information processing in viruses
B	Viral protein families
B	Unclassified: genetic information processing
B	RNA family
B	Translation
B	Replication and repair
B	Nucleotide metabolism
B	Transcription
B	Chromosome
B	Glycan biosynthesis and metabolism
C	Peptidases and inhibitors [BR:ko01002]
C	Transcription factors [BR:ko03000]
C	Exosome [BR:ko04147]
C	Cilium and associated proteins [BR:ko03037]
C	Domain-containing proteins not elsewhere classified [BR:ko04990]
C	Secretion system [BR:ko02044]
C	Cytoskeleton proteins [BR:ko04812]
C	Glycosyltransferases [BR:ko01003]
C	G protein-coupled receptors [BR:ko04030]
C	CD molecules [BR:ko04090]
C	Function unknown
C	Cytokines and neuropeptides [BR:ko04052]
C	Two-component system [BR:ko02022]
C	Prokaryotic defense system [BR:ko02048]
C	Antimicrobial resistance genes [BR:ko01504]
C	Cell adhesion molecules [BR:ko04515]
C	GTP-binding proteins [BR:ko04031]
C	Glycosaminoglycan binding proteins [BR:ko00536]
C	Lipopolysaccharide biosynthesis proteins [BR:ko01005]
C	Bacterial motility proteins [BR:ko02035]
C	Protein processing in endoplasmic reticulum [PATH:ko04141]
C	Cell growth
C	Cytokine receptors [BR:ko04050]
C	Structural proteins
C	General function prediction only
C	Peptidoglycan biosynthesis and degradation proteins [BR:ko01011]
C	Bacterial toxins [BR:ko02042]
C	Glycosylphosphatidylinositol (GPI)-anchored proteins [BR:ko00537]
C	RNA degradation [PATH:ko03018]
C	Bacterial secretion system [PATH:ko03070]
C	One carbon pool by folate [PATH:ko00670]
C	Nuclear receptors [BR:ko03310]
C	Pattern recognition receptors [BR:ko04054]
C	SNARE interactions in vesicular transport [PATH:ko04130]
C	Glycan metabolism
C	Cell motility
C	Viral proteins
C	Nucleotide metabolism
C	Biosynthesis of various nucleotide sugars [PATH:ko00541]
C	Lipopolysaccharide biosynthesis [PATH:ko00540]
C	Peptidoglycan biosynthesis [PATH:ko00550]
C	Glycerophospholipid metabolism [PATH:ko00564]
C	Ether lipid metabolism [PATH:ko00565]
C	Glycan biosynthesis and metabolism
