## Supplemental Table 16 for "CheckAMG: Accurate Identification of Auxiliary Viral Genes with Genome Language Models": Supplemental_Table_16.xlsx

### Sheet: Supplemental Table 16
Supplemental Table 16. Keyword list used to remove non-metabolic KEGG Enzyme (EC) annotations from the AMG candidate table (as of CheckAMG v1.1, the version used in this study), by filter category and match mode.
filter_category	match_mode	keyword
essential	substring	baseplate
essential	substring	capsid
essential	substring	portal
essential	substring	receptor
essential	substring	sheath
essential	substring	virion structure
essential	substring	virion structural
essential	substring	head decoration
essential	substring	head morphogenesis
essential	substring	head protein
essential	substring	head vertex
essential	substring	phage head
essential	substring	phage neck
essential	substring	neck protein
essential	substring	tail assembly
essential	substring	tail fiber
essential	substring	tail fibre
essential	substring	tail length
essential	substring	tail peptide
essential	substring	tail protein
essential	substring	tail spike
essential	substring	tail terminator
essential	substring	phage tail
essential	substring	immunoglobulin
essential	substring	terminase
essential	substring	peptidase
essential	substring	EC:3.4.
essential	substring	EC 3.4.
essential	substring	cell wall
essential	substring	peptidoglycan
essential	substring	endolysin
essential	substring	endolisin
essential	substring	lysozyme
essential	substring	muramidase
essential	substring	acetylmuram
essential	substring	muramate
essential	substring	lysis
essential	substring	EC:3.2.1.17
essential	substring	EC 3.2.1.17
essential	substring	receptor
essential	substring	adhesion
essential	substring	adsorption
essential	substring	adhesin
essential	substring	penicillin-binding
essential	substring	penicillin binding
essential	substring	glycosyltransferase
essential	substring	glycosyl transferase
essential	substring	EC:2.4.
essential	substring	EC 2.4.
essential	substring	glycosyl hydrolase
essential	substring	glycoside hydrolase
essential	substring	glycosylase
essential	substring	EC:3.2.
essential	substring	EC 3.2.
essential	substring	nuclease
essential	substring	CRISPR
essential	substring	replication
essential	substring	ribonuclease
essential	substring	EC:3.1.26.
essential	substring	EC 3.1.26.
essential	substring	EC:3.1.27.
essential	substring	EC 3.1.27.
essential	substring	deoxyribonuclease
essential	substring	EC:3.1.21.
essential	substring	EC 3.1.21.
essential	substring	EC:3.1.22.
essential	substring	EC 3.1.22.
essential	substring	exonuclease
essential	substring	endonuclease
essential	substring	recombinase
essential	substring	recombination
essential	substring	integrase
essential	substring	integration
essential	substring	excisionase
essential	substring	resolvase
essential	substring	helicase
essential	substring	transposase
essential	substring	transposition
essential	substring	transposon
essential	substring	sigma-54
essential	substring	sigma 54
essential	substring	sigma-70
essential	substring	sigma 70
essential	substring	sigma factor
essential	substring	anti-sigma
essential	substring	anti sigma
essential	substring	DNA ligase
essential	substring	RNA ligase
essential	substring	DNA polymerase
essential	substring	RNA polymerase
essential	substring	STATS domain
essential	substring	zinc-finger
essential	substring	transcription
essential	substring	transcriptional
essential	substring	queosine
essential	substring	rhodanese
essential	substring	6-pyruvoyltetrahydropterin
essential	substring	EC:4.2.3.12
essential	substring	EC 4.2.3.12
essential	substring	6-carboxytetrahydropterin
essential	substring	6-pyruvoyl tetrahydrobiopterin
essential	substring	EC:4.1.2.50
essential	substring	EC 4.1.2.50
essential	substring	7-cyano-7-deazaguanine synthase
essential	substring	CPH4 synthase
essential	substring	toxin
essential	substring	antitoxin
essential	substring	toxin-antitoxin
essential	substring	antimicrobial
essential	substring	antibiotic
essential	substring	resistance
essential	substring	antiviral
essential	substring	SPFH domain / Band 7 family
essential	substring	SPFH domain-Band 7 family
essential	substring	sporulation
essential	whole_word	Ig-like
essential	whole_word	Ig-domain
essential	whole_word	Ig like
essential	whole_word	Ig domain
essential	whole_word	lysin
essential	whole_word	lisin
essential	whole_word	holin
essential	whole_word	murA
essential	whole_word	murB
essential	whole_word	murC
essential	whole_word	murD
essential	whole_word	murD2
essential	whole_word	murE
essential	whole_word	murF
essential	whole_word	murEF
essential	whole_word	murG
essential	whole_word	murI
essential	whole_word	murJ
essential	whole_word	murK
essential	whole_word	murL
essential	whole_word	murM
essential	whole_word	murN
essential	whole_word	murP
essential	whole_word	murQ
essential	whole_word	murR
essential	whole_word	murU
essential	whole_word	vpu
essential	whole_word	DnaJ
essential	whole_word	ParB
essential	case_sensitive_whole_word	DNA
essential	case_sensitive_whole_word	RNA
essential	case_sensitive_whole_word	tRNA
essential	case_sensitive_whole_word	rRNA
