## Supplemental Table 17 for "CheckAMG: Accurate Identification of Auxiliary Viral Genes with Genome Language Models": Supplemental_Table_17.xlsx

### Sheet: Supplemental Table 17
Supplemental Table 17. Gene Ontology subtrees included and excluded when building the curated metabolic GO term set used to identify Pfam-based AMG candidates (as of CheckAMG v1.1, the version used in this study), with the ontology, role, GO identifier, and GO term name for each entry.
ontology	role	go_id	go_name
BP	included_root	GO:0008152	metabolic process
BP	excluded_subtree_root	GO:0016032	viral process
BP	excluded_subtree_root	GO:0043170	macromolecule metabolic process
BP	excluded_subtree_root	GO:0006259	DNA metabolic process
BP	excluded_subtree_root	GO:0009059	macromolecule biosynthetic process
BP	excluded_subtree_root	GO:0006139	nucleobase-containing compound metabolic process
BP	excluded_subtree_root	GO:0008653	lipopolysaccharide metabolic process
BP	excluded_subtree_root	GO:0046653	tetrahydrofolate metabolic process
BP	excluded_subtree_root	GO:0032259	methylation
BP	rescued_term	GO:0006096	glycolytic process
BP	rescued_term	GO:0006098	pentose-phosphate shunt
BP	rescued_term	GO:0009052	pentose-phosphate shunt, non-oxidative branch
BP	rescued_term	GO:0000271	polysaccharide biosynthetic process
BP	rescued_term	GO:0000272	polysaccharide catabolic process
BP	rescued_term	GO:0005976	polysaccharide metabolic process
BP	rescued_term	GO:0015936	coenzyme A metabolic process
BP	rescued_term	GO:0015937	coenzyme A biosynthetic process
BP	rescued_term	GO:0032324	molybdopterin cofactor biosynthetic process
BP	rescued_term	GO:0051191	prosthetic group biosynthetic process
BP	rescued_term	GO:0010206	photosystem II repair
MF	included_subtree_root	GO:0016491	oxidoreductase activity
MF	included_subtree_root	GO:0016740	transferase activity
MF	included_subtree_root	GO:0016787	hydrolase activity
MF	included_subtree_root	GO:0016829	lyase activity
MF	included_subtree_root	GO:0016853	isomerase activity
MF	included_subtree_root	GO:0016874	ligase activity
MF	included_subtree_root	GO:0009055	electron transfer activity
MF	included_subtree_root	GO:0022857	transmembrane transporter activity
MF	included_subtree_root	GO:0036094	small molecule binding
MF	included_subtree_root	GO:1901681	sulfur compound binding
MF	included_subtree_root	GO:0030246	carbohydrate binding
MF	included_subtree_root	GO:0097367	carbohydrate derivative binding
MF	included_subtree_root	GO:0016597	amino acid binding
MF	included_subtree_root	GO:0008289	lipid binding
MF	included_subtree_root	GO:0046906	tetrapyrrole binding
MF	excluded_subtree_root	GO:0003676	nucleic acid binding
MF	excluded_subtree_root	GO:0000166	nucleotide binding
MF	excluded_subtree_root	GO:0046812	host cell surface binding
MF	excluded_subtree_root	GO:0032552	deoxyribonucleotide binding
MF	excluded_subtree_root	GO:0032500	muramyl dipeptide binding
MF	excluded_subtree_root	GO:0005543	phospholipid binding
MF	excluded_subtree_root	GO:0001530	lipopolysaccharide binding
MF	excluded_subtree_root	GO:0016757	glycosyltransferase activity
MF	excluded_subtree_root	GO:0016798	hydrolase activity, acting on glycosyl bonds
MF	excluded_subtree_root	GO:0008233	peptidase activity
