## Supplemental Table 19 for "CheckAMG: Accurate Identification of Auxiliary Viral Genes with Genome Language Models": Supplemental_Table_19.xlsx

### Sheet: Supplemental Table 19
Supplemental Table 19. Substrate classes and matching keyword patterns used to distinguish metabolically relevant transporters from non-specific or structural transporters when calculating the KEGG metabolic ratio (as of CheckAMG v1.1, the version used in this study).
substrate_class	keyword_regex
metabolic	\bATP.binding cassette\b
metabolic	\bATP-binding/permease protein\b
metabolic	\benergy-coupling factor transport\b
metabolic	\bABC-2 type transport\b
metabolic	\bputative ABC transport\b
metabolic	\bMFS transporter\b
metabolic	\bsolute carrier\b
metabolic	\bPTS system\b
metabolic	\bphosphotransferase system\b
metabolic	\bEII[A-D]\b
metabolic	\bphosphocarrier\b
metabolic	\bmultiphosphoryl transfer\b
metabolic	\bphosphoenolpyruvate\b
metabolic	\bTRAP-type transport\b
metabolic	\bmechanosensitive channel\b
metabolic	\bmechanosensitive ion channel\b
metabolic	\bmitochondrial carrier\b
metabolic	\bsideroflexin\b
metabolic	\bNiemann.Pick\b
metabolic	\bcholesterol\b
metabolic	\borganic solute transporter\b
metabolic	\bauxin\b
metabolic	\bsiderophore\b
metabolic	\bferric.*dicitrate\b|\bdicitrate.*transport\b
metabolic	\bcatecholate siderophore\b
metabolic	\byersiniabactin\b
metabolic	\bpesticin\b
metabolic	\bferrienterochelin\b
metabolic	\bferric coprogen\b
metabolic	\bTonB-dependent\b
metabolic	\bCu-processing\b
metabolic	\bmanganese\b
metabolic	\bmagnesium\b
metabolic	\bcalcium\b
metabolic	\bpotassium\b
metabolic	\bsodium\b
metabolic	\bphosphate\b
metabolic	\bchloride\b
metabolic	\bcobalt\b
metabolic	\bzinc\b
metabolic	\biron\b
metabolic	\bcopper\b
metabolic	\bmercuric\b
metabolic	\bproton\b
metabolic	\bcation\b
metabolic	\banion\b
metabolic	\barsenite\b
metabolic	\barsenic\b
metabolic	\bnickel\b
metabolic	\bmolybdate\b
metabolic	\btungstate\b
metabolic	\bboron\b
metabolic	\bchromate\b
metabolic	\bfluoride\b
metabolic	\bMn2\+\b
metabolic	\bMg2\+\b
metabolic	\bammonium\b
metabolic	\bcholine\b
metabolic	\bformate\b
metabolic	\buracil\b
metabolic	\bornithine\b
metabolic	\bspermidine\b
metabolic	\bputrescine\b
metabolic	\bpolyamine\b
metabolic	\bshikimat\b
metabolic	\bheme\b
metabolic	\bhaem\b
metabolic	\bsulfate\b
metabolic	\bnitrate\b
metabolic	\btaurine\b
metabolic	\bnitrite\b
metabolic	\bthiosulfate\b
metabolic	\bsulfonate\b
metabolic	\bphosphonate\b
metabolic	\bpyruvate\b
metabolic	\bmalate\b
metabolic	\bfumarate\b
metabolic	\bdicarboxylat\b
metabolic	\bglutamate\b
metabolic	\baspartate\b
metabolic	\balanine\b
metabolic	\bglycine\b
metabolic	\bleucine\b
metabolic	\bisoleucine\b
metabolic	\bvaline\b
metabolic	\blysine\b
metabolic	\bhistidine\b
metabolic	\bthreonine\b
metabolic	\bserine\b
metabolic	\bproline\b
metabolic	\barginine\b
metabolic	\bcysteine\b
metabolic	\bcystine\b
metabolic	\btyrosine\b
metabolic	\bphenylalanine\b
metabolic	\btryptophan\b
metabolic	\bmethionine\b
metabolic	\bmethylcysteine\b
metabolic	\bmethylmethionine\b
metabolic	\bhomoserine\b
metabolic	\basparagine\b
metabolic	\bGABA\b
metabolic	\bglycerate\b
metabolic	\bglycolate\b
metabolic	\bglycerol\b
metabolic	\bL-arabinose\b
metabolic	\bD-xylose\b
metabolic	\bgalactose\b
metabolic	\bglucose\b
metabolic	\bribose\b
metabolic	\bfructose\b
metabolic	\bmannose\b
metabolic	\bxylose\b
metabolic	\barabinose\b
metabolic	\bgalactofuranose\b
metabolic	\brhamnose\b
metabolic	\bsucrose\b
metabolic	\bmaltose\b
metabolic	\blactose\b
metabolic	\btrehalose\b
metabolic	\bsimple sugar\b
metabolic	\bmultiple sugar\b
metabolic	\bmonosaccharide\b
metabolic	\boligosaccharide\b
metabolic	\bgluconate\b
metabolic	\bglucuronid\b
metabolic	\bglucitol\b
metabolic	\bfructoselysine\b
metabolic	\bketo-3-deoxygluconate\b
metabolic	\bL-idonate\b
metabolic	\blactate\b
metabolic	\bmalonate\b
metabolic	\bbenzoate\b
metabolic	\bacetate\b
metabolic	\bethanolamine\b
metabolic	\ballantoin\b
metabolic	\bxanthin\b
metabolic	\buric acid\b
metabolic	\bpurine\b
metabolic	\bpyrimidin\b
metabolic	\bqueuosin\b
metabolic	\btrigonellin\b
metabolic	\bpropanediol\b
metabolic	\bpseudouridin\b
metabolic	\bS-adenosylmethionine\b
metabolic	\bnicotinamide\b
metabolic	\bniacin\b
metabolic	\bpolygalacturonan\b
metabolic	\brhamnogalacturonan\b
metabolic	\bpectin\b
metabolic	\boligogalacturonide\b
metabolic	\bacetoin\b
metabolic	\bbutanediol\b
metabolic	\bdipeptide\b
metabolic	\bpeptide\b
metabolic	\bamino.acid\b
metabolic	\bfatty.acid\b
metabolic	\bnucleoside\b
metabolic	\bnucleotide\b
metabolic	\burea\b
metabolic	\blipid\b
metabolic	\bvitamin\b
metabolic	\bcobalamin\b
metabolic	\bfolate\b
metabolic	\bthiamine\b
metabolic	\briboflavin\b
metabolic	\bbiotin\b
metabolic	\bNitT/TauT\b
metabolic	\bp-hydroxybenzoic acid\b
metabolic	\bpleuromutilin\b
metabolic	\blincosamide\b
metabolic	\bstreptogramin\b
metabolic	\bGDP-fucose\b
metabolic	\bhydroxyproline\b
metabolic	\bdimethyl sulfoxide\b
metabolic	\bphospholipid transport\b
metabolic	\bhemoglobin.*receptor\b
metabolic	\btransferrin.*receptor\b
metabolic	\blactoferrin.*receptor\b
metabolic	\bbestrophin\b
metabolic	\buniporter\b
metabolic	\bsymporter\b
metabolic	\bantiporter\b
metabolic	\bion transport\b
metabolic	\bhigh affinity\b
metabolic	\bacid-activated\b
metabolic	\bcalcium homeostasis\b
metabolic	\bcalcium load\b
metabolic	\bcalcium uniporter\b
metabolic	\bmetal transporter\b
metabolic	\bmgtE\b
non_metabolic	\baquaporin\b
non_metabolic	\bAQP\d*\b
non_metabolic	\bmultidrug efflux\b
non_metabolic	\befflux pump\b
non_metabolic	\bMATE family\b
non_metabolic	\bsmall multidrug resistance\b
non_metabolic	\bmembrane fusion protein\b
non_metabolic	\bmitochondrial import receptor\b
non_metabolic	\bmitochondrial import.*translocase\b
non_metabolic	\bTOM\d+\b
non_metabolic	\bTIM\d+\b
non_metabolic	\btranslocase of the (outer|inner) membrane\b
non_metabolic	\bapoptosis regulator\b
non_metabolic	\bBcl-2\b
non_metabolic	\bbcl-x\b
non_metabolic	\bstomatin\b
non_metabolic	\bhydroxylase subunit\b
non_metabolic	\b5-hydroxyisourate hydrolase\b
non_metabolic	\bascorbate-dependent reductase\b
non_metabolic	\bferrireductase\b
non_metabolic	\bdefensin\b
non_metabolic	\bleukocidin\b
non_metabolic	\bhemolysin\b
non_metabolic	\btoxin\b
non_metabolic	\badhesion protein\b
non_metabolic	\bvirulence\b
non_metabolic	\bvacuolating\b
non_metabolic	\bcytotoxin\b
non_metabolic	\bserine protease\b
non_metabolic	\bserine endopeptidase\b
non_metabolic	\bautotransporter\b
non_metabolic	\bserum resistance\b
non_metabolic	\bIgA-specific\b
non_metabolic	\battachment invasion\b
non_metabolic	\btracheal colonization\b
non_metabolic	\bpertactin\b
non_metabolic	\bsurface-exposed\b
non_metabolic	\bimmunogenic\b
non_metabolic	\busher protein\b
non_metabolic	\binvasin\b
non_metabolic	\bentericidin\b
non_metabolic	\btype I secretion system\b
non_metabolic	\btype III secretion\b
non_metabolic	\btype IV secretion\b
non_metabolic	\bO-antigen\b
non_metabolic	\bflippase\b
non_metabolic	\bpolysaccharide biosynthesis\b
non_metabolic	\bVi polysaccharide\b
non_metabolic	\bhomopolymeric.*transport\b
non_metabolic	\benterobacterial common antigen\b
non_metabolic	\bglycol?ipid deposition\b
non_metabolic	\bdendritic cell-specific\b
non_metabolic	\bosteoclast.*transmembrane\b
non_metabolic	\bnuclear membrane organization\b
non_metabolic	\bstromal interaction molecule\b
non_metabolic	\boxysterol-binding\b
non_metabolic	\buniversal stress protein\b
non_metabolic	\bbasic membrane protein [A-Z]\b
non_metabolic	\btransmembrane protein \d+\b
non_metabolic	\btransmembrane inner ear\b
non_metabolic	\bouter membrane (pore|porin|protein [A-Z])\b
non_metabolic	\bmajor outer membrane\b
non_metabolic	\bflagellar\b
non_metabolic	\bchemotaxis protein Mot\b
non_metabolic	\bbiopolymer transport\b
non_metabolic	\bneuroglobin\b
non_metabolic	\bcytoglobin\b
non_metabolic	\bmyoglobin\b
non_metabolic	\bperoxin\b
non_metabolic	\bMyoD family inhibitor\b
non_metabolic	\breactive oxygen species modulator\b
non_metabolic	\bpeptidoglycan-binding\b
non_metabolic	\bBRI3.binding\b
non_metabolic	\bendoregulin\b
non_metabolic	\bsmall integral membrane protein\b
non_metabolic	\bprotein PHTF\b
non_metabolic	\bLHFPL\b
