## Supplemental Table 20 for "CheckAMG: Accurate Identification of Auxiliary Viral Genes with Genome Language Models": Supplemental_Table_20.xlsx

### Sheet: Supplemental Table 20
Supplemental Table 20. Reference table of mobile-genetic-element-like HMM profiles used to identify flanking MGE genes (as of CheckAMG v1.1, the version used in this study): HMM identifier, annotation name, V-score, VL-score, source database, and geNomad plasmid marker status.
id	name	V-score	VL-score	db	genomad_plasmid_marker
K04763	integrase/recombinase XerD	10	4.89095	KEGG	FALSE
K14059	integrase	10	4.8823	KEGG	FALSE
K03733	integrase/recombinase XerC	10	4.87539	KEGG	FALSE
K03497	ParB family transcriptional regulator, chromosome partitioning protein	10	4.48477	KEGG	TRUE
K06400	site-specific DNA recombinase	10	4.3733	KEGG	FALSE
K07450	putative resolvase	10	4.20493	KEGG	FALSE
K07496	putative transposase	10	3.8907	KEGG	FALSE
K07497	putative transposase	10	3.75473	KEGG	FALSE
K03496	chromosome partitioning protein	10	3.66124	KEGG	TRUE
K12055	chromosome partitioning related protein ParA	10	3.56277	KEGG	FALSE
K02621	topoisomerase IV subunit A [EC:5.6.2.2]	10	3.40054	KEGG	TRUE
K19732	LuxR family transcriptional regulator, activator of conjugal transfer of Ti plasmids	10	3.21192	KEGG	TRUE
K07482	transposase, IS30 family	10	3.18639	KEGG	FALSE
K07483	transposase	10	3.1827	KEGG	FALSE
K12212	intracellular multiplication protein IcmJ	10	3.16435	KEGG	TRUE
K07486	transposase	10	3.11893	KEGG	FALSE
K07467	putative DNA relaxase	10	3.10721	KEGG	TRUE
K18640	plasmid segregation protein ParM	10	3.10243	KEGG	TRUE
K07488	transposase	10	3.08171	KEGG	FALSE
K12063	conjugal transfer ATP-binding protein TraC	10	3.02284	KEGG	TRUE
K07491	REP-associated tyrosine transposase	8.51	2.92993	KEGG	FALSE
K07449	similar to archaeal holliday junction resolvase and Mrr protein	8.07	2.90687	KEGG	FALSE
K03205	type IV secretion system protein VirD4 [EC:7.4.2.8]	8.05	2.9058	KEGG	TRUE
K07492	putative transposase	6.81	2.83315	KEGG	FALSE
K07481	transposase, IS5 family	6.48	2.81158	KEGG	FALSE
K07485	transposase	5.8	2.76343	KEGG	FALSE
K07499	putative transposase	5.56	2.74507	KEGG	FALSE
K07487	transposase	5.48	2.73878	KEGG	FALSE
K07493	putative transposase	5.48	2.73878	KEGG	FALSE
K12071	conjugal transfer pilus assembly protein TraD	4.98	2.69723	KEGG	TRUE
K03199	type IV secretion system protein VirB4 [EC:7.4.2.8]	4.79	2.68034	KEGG	TRUE
K15338	holliday junction resolvase GEN1/YEN1 [EC:3.1.-.-]	4.71	2.67302	KEGG	FALSE
K03552	holliday junction resolvase [EC:3.1.21.10]	4.69	2.67117	KEGG	FALSE
K07484	transposase	4.09	2.61172	KEGG	FALSE
K07494	putative transposase	3.88	2.58883	KEGG	FALSE
K26534	Poxviridae DNA holliday junction resolvase [EC:3.1.-.-]	3.7	2.5682	KEGG	FALSE
K01664	para-aminobenzoate synthetase component II [EC:2.6.1.85]	2.47	2.3927	KEGG	FALSE
K07495	putative transposase	2.45	2.38917	KEGG	FALSE
K13791	invasion plasmid antigen	2.44	2.38739	KEGG	FALSE
K13950	para-aminobenzoate synthetase [EC:2.6.1.85]	2.16	2.33445	KEGG	FALSE
K07332	archaeal flagellar protein FlaI	1.94	2.2878	KEGG	TRUE
K12062	conjugal transfer pilin signal peptidase TrbI	1.84	2.26482	KEGG	TRUE
K03194	type IV secretion system protein VirB1	1.47	2.16732	KEGG	TRUE
K03929	para-nitrobenzyl esterase [EC:3.1.1.-]	1.07	2.02938	KEGG	FALSE
K07344	type IV secretion system protein TrbL	1.01	2.00432	KEGG	TRUE
K25056	HTLV-1 integrase	1	2	KEGG	FALSE
K26527	Rudiviridae holliday junction resolvase [EC:3.1.21.10]	1	2	KEGG	FALSE
K24803	HIV-1 integrase	1	2	KEGG	FALSE
K03342	para-aminobenzoate synthetase / 4-amino-4-deoxychorismate lyase [EC:2.6.1.85 4.1.3.38]	0.9	1.95424	KEGG	FALSE
K01152	isftu1 transposase	0.87	1.93952	KEGG	FALSE
K03632	chromosome partition protein MukB	0.87	1.93952	KEGG	FALSE
K07498	putative transposase	0.71	1.85126	KEGG	FALSE
K18320	transposase, IS6 family	0.69	1.83885	KEGG	FALSE
K07489	transposase	0.61	1.78533	KEGG	FALSE
K23371	L-serine kinase (ATP) / ParB family transcriptional regulator, heme-responsive regulator [EC:2.7.1.225]	0.58	1.76343	KEGG	FALSE
K03201	type IV secretion system protein VirB6	0.49	1.6902	KEGG	TRUE
K18434	type IV secretion system T-DNA border endonuclease VirD2	0.39	1.59106	KEGG	TRUE
K12065	conjugal transfer pilus assembly protein TraB	0.31	1.49136	KEGG	TRUE
K03204	type IV secretion system protein VirB9	0.26	1.41497	KEGG	TRUE
K20532	type IV secretion system protein TrbG	0.25	1.39794	KEGG	TRUE
K12070	conjugal transfer pilus assembly protein TraI	0.25	1.39794	KEGG	TRUE
K01665	para-aminobenzoate synthetase component I [EC:2.6.1.85]	0.24	1.38021	KEGG	FALSE
K12206	intracellular multiplication protein IcmB [EC:7.2.4.8]	0.23	1.36173	KEGG	TRUE
K20531	type IV secretion system protein TrbF	0.22	1.34242	KEGG	TRUE
K20266	type IV secretion system protein TrbJ	0.17	1.23045	KEGG	TRUE
K12056	conjugal transfer mating pair stabilization protein TraG	0.16	1.20412	KEGG	TRUE
K03200	type IV secretion system protein VirB5	0.15	1.17609	KEGG	TRUE
K12057	conjugal transfer pilus assembly protein TraF	0.14	1.14613	KEGG	TRUE
K12209	intracellular multiplication protein IcmE	0.1	1	KEGG	TRUE
K03198	type IV secretion system protein VirB3	0.09	0.954243	KEGG	TRUE
K12060	conjugal transfer pilus assembly protein TraU	0.08	0.90309	KEGG	TRUE
K12058	conjugal transfer mating pair stabilization protein TraN	0.07	0.845098	KEGG	TRUE
K12072	conjugative transfer pilus assembly protein TraH	0.07	0.845098	KEGG	TRUE
K12067	conjugal transfer pilus assembly protein TraE	0.06	0.778151	KEGG	TRUE
K15366	salmonella plasmid virulence protein B	0.06	0.778151	KEGG	FALSE
K03197	type IV secretion system protein VirB2	0.05	0.69897	KEGG	TRUE
K12066	conjugal transfer pilus assembly protein TraK	0.05	0.69897	KEGG	TRUE
K12068	conjugal transfer pilus assembly protein TraL	0.05	0.69897	KEGG	TRUE
K12211	intracellular multiplication protein IcmG	0.05	0.69897	KEGG	TRUE
K12218	intracellular multiplication protein IcmP	0.05	0.69897	KEGG	TRUE
K20528	type IV secretion system protein TrbC	0.04	0.60206	KEGG	TRUE
K12049	ComB9 competence protein	0.04	0.60206	KEGG	TRUE
K12064	conjugal transfer pilus assembly protein TraV	0.04	0.60206	KEGG	TRUE
K12069	conjugal transfer pilus assembly protein TraA	0.04	0.60206	KEGG	TRUE
K12228	TrbB protein	0.04	0.60206	KEGG	TRUE
K12061	conjugal transfer pilus assembly protein TraW	0.03	0.477121	KEGG	TRUE
K12214	intracellular multiplication protein IcmL	0.03	0.477121	KEGG	TRUE
K12059	conjugal transfer pilus assembly protein TrbC	0.02	0.30103	KEGG	TRUE
K12078	type IV secretion system protein PtlA	0.02	0.30103	KEGG	TRUE
K12081	type IV secretion system protein PtlE	0.02	0.30103	KEGG	TRUE
K12213	intracellular multiplication protein IcmK	0.02	0.30103	KEGG	TRUE
K03633	chromosome partition protein MukF	0.01	0	KEGG	FALSE
K12207	intracellular multiplication protein IcmC	0.01	0	KEGG	TRUE
PF02195.22	ParB/Sulfiredoxin domain	10	4.4734	Pfam	TRUE
PF00239.25	Resolvase, N terminal domain	10	4.34294	Pfam	FALSE
PF09588.14	YqaJ-like viral recombinase domain	10	4.2838	Pfam	FALSE
PF07508.17	Recombinase	10	4.12352	Pfam	FALSE
PF12684.11	PDDEXK-like domain of unknown function (DUF3799)	10	4.10833	Pfam	FALSE
PF02739.20	5'-3' exonuclease, N-terminal resolvase-like domain	10	3.95655	Pfam	FALSE
PF13408.10	Recombinase zinc beta ribbon domain	10	3.91782	Pfam	FALSE
PF07282.15	Putative transposase DNA-binding domain	10	3.81057	Pfam	FALSE
PF01385.23	Probable transposase	10	3.7492	Pfam	FALSE
PF01541.28	GIY-YIG catalytic domain	10	3.73127	Pfam	FALSE
PF01656.27	CobQ/CobB/MinD/ParA nucleotide binding domain	10	3.60173	Pfam	FALSE
PF07261.15	Replication initiation and membrane attachment	10	3.5397	Pfam	TRUE
PF09299.15	Mu transposase, C-terminal	10	3.53263	Pfam	FALSE
PF00665.30	Integrase core domain	10	3.50759	Pfam	FALSE
PF00521.24	DNA gyrase/topoisomerase IV, subunit A	10	3.40976	Pfam	TRUE
PF18763.5	ddrB-like ParB superfamily domain	10	3.39707	Pfam	FALSE
PF19835.3	Putative endonuclease segE, GIY-YIG domain	10	3.34811	Pfam	FALSE
PF13683.10	Integrase core domain	10	3.16256	Pfam	FALSE
PF02796.19	Helix-turn-helix domain of resolvase	10	3.15106	Pfam	FALSE
PF01527.24	Transposase	10	3.1186	Pfam	FALSE
PF02914.19	Bacteriophage Mu transposase	10	3.10789	Pfam	FALSE
PF01609.25	Transposase DDE domain	10	3.077	Pfam	FALSE
PF12762.11	ISXO2-like transposase domain	10	3.06781	Pfam	FALSE
PF02486.23	Replication initiation factor	10	3.05231	Pfam	TRUE
PF01797.20	Transposase IS200 like	9.33	2.96988	Pfam	FALSE
PF02371.20	Transposase IS116/IS110/IS902 family	8.58	2.93349	Pfam	FALSE
PF01548.21	Transposase	8.47	2.92788	Pfam	FALSE
PF12760.11	Transposase zinc-ribbon domain	8.34	2.92117	Pfam	FALSE
PF09003.14	Bacteriophage lambda integrase, Arm DNA-binding domain	7.59	2.88024	Pfam	FALSE
PF03989.17	DNA gyrase C-terminal domain, beta-propeller	6.9	2.83885	Pfam	TRUE
PF13333.10	Integrase core domain	6.46	2.81023	Pfam	FALSE
PF13022.10	Helix-turn-helix of insertion element transposase	6.35	2.80277	Pfam	FALSE
PF06970.15	Replication initiator protein A (RepA) N-terminus	5.68	2.75435	Pfam	TRUE
PF02534.18	Type IV secretory system Conjugative DNA transfer	5.21	2.71684	Pfam	TRUE
PF01051.25	Initiator Replication protein, WH1	5.1	2.70757	Pfam	TRUE
PF01610.21	Transposase	5.03	2.70157	Pfam	FALSE
PF12696.11	TraM recognition site of TraD and TraG	5.02	2.7007	Pfam	TRUE
PF00872.22	Transposase, Mutator family	5.01	2.69984	Pfam	FALSE
PF10412.13	Type IV secretion-system coupling protein DNA-binding domain	4.8	2.68124	Pfam	TRUE
PF03050.18	Transposase IS66 family	4.67	2.66932	Pfam	FALSE
PF05204.18	Homing endonuclease	4.67	2.66932	Pfam	FALSE
PF00091.29	Tubulin/FtsZ family, GTPase domain	4.59	2.66181	Pfam	TRUE
PF13814.10	Replication-relaxation	4.44	2.64738	Pfam	TRUE
PF05598.15	Transposase domain (DUF772)	4.44	2.64738	Pfam	FALSE
PF03432.18	Relaxase/Mobilisation nuclease domain	4.01	2.60314	Pfam	TRUE
PF13358.10	DDE superfamily endonuclease	3.95	2.5966	Pfam	FALSE
PF18780.5	Homing endonuclease associated repeat	3.84	2.58433	Pfam	FALSE
PF14072.10	DNA-sulfur modification-associated	3.65	2.56229	Pfam	TRUE
PF01076.23	Plasmid recombination enzyme	3.53	2.54777	Pfam	TRUE
PF02920.19	DNA binding domain of tn916 integrase	3.03	2.48144	Pfam	FALSE
PF13340.10	Putative transposase of IS4/5 family (DUF4096)	3.01	2.47857	Pfam	FALSE
PF13817.10	IS66 C-terminal element	2.95	2.46982	Pfam	FALSE
PF05717.17	IS66 Orf2 like protein	2.91	2.46389	Pfam	FALSE
PF09159.14	Mitochondrial resolvase Ydc2 / RNA splicing MRS1	2.75	2.43933	Pfam	FALSE
PF13007.11	Transposase C of IS166 homeodomain	2.65	2.42325	Pfam	FALSE
PF13005.11	zinc-finger binding domain of transposase IS66	2.61	2.41664	Pfam	FALSE
PF05857.15	TraX protein	2.6	2.41497	Pfam	FALSE
PF19044.4	TraG P-loop domain	2.33	2.36736	Pfam	TRUE
PF14198.10	Transposon-encoded protein TnpV	2.24	2.35025	Pfam	FALSE
PF00437.24	Type II/IV secretion system protein	2.22	2.34635	Pfam	TRUE
PF13542.10	Helix-turn-helix domain of transposase family ISL3	2.15	2.33244	Pfam	FALSE
PF13751.10	Transposase DDE domain	2.12	2.32634	Pfam	FALSE
PF14690.10	zinc-finger of transposase IS204/IS1001/IS1096/IS1165	1.84	2.26482	Pfam	FALSE
PF10107.13	Endonuclease related to archaeal Holliday junction resolvase	1.82	2.26007	Pfam	FALSE
PF01446.21	Replication protein	1.75	2.24304	Pfam	TRUE
PF13586.10	Transposase DDE domain	1.73	2.23805	Pfam	FALSE
PF16684.9	Telomere resolvase	1.71	2.233	Pfam	FALSE
PF06250.15	YhcG PDDEXK nuclease domain	1.57	2.1959	Pfam	FALSE
PF12784.11	PD-(D/E)XK nuclease family transposase	1.54	2.18752	Pfam	FALSE
PF01870.22	Archaeal holliday junction resolvase (hjc)	1.48	2.17026	Pfam	FALSE
PF13612.10	Transposase DDE domain	1.44	2.15836	Pfam	FALSE
PF07506.15	RepB plasmid partitioning protein	1.33	2.12385	Pfam	TRUE
PF03389.19	MobA/MobL family	1.28	2.10721	Pfam	TRUE
PF18555.5	MobL relaxases	1.11	2.04532	Pfam	TRUE
PF11740.12	Plasmid replication region DNA-binding N-term	1.09	2.03743	Pfam	TRUE
PF13701.10	Transposase DDE domain group 1	1.08	2.03342	Pfam	FALSE
PF18103.5	Retroviral integrase C-terminal SH3 domain	1	2	Pfam	FALSE
PF18697.5	Murine leukemia virus (MLV) integrase (IN) C-terminal domain	1	2	Pfam	FALSE
PF03400.17	IS1 transposase	0.95	1.97772	Pfam	FALSE
PF04754.16	Putative transposase, YhgA-like	0.92	1.96379	Pfam	FALSE
PF05732.15	Firmicute plasmid replication protein (RepL)	0.9	1.95424	Pfam	TRUE
PF18106.5	Rolling Circle replication initiation protein N-terminal domain	0.9	1.95424	Pfam	TRUE
PF17921.5	Integrase zinc binding domain	0.84	1.92428	Pfam	FALSE
PF04796.16	Plasmid encoded RepA protein	0.82	1.91381	Pfam	TRUE
PF08751.15	TrwC relaxase	0.81	1.90849	Pfam	TRUE
PF13610.10	DDE domain	0.79	1.89763	Pfam	FALSE
PF13546.10	DDE superfamily endonuclease	0.78	1.89209	Pfam	FALSE
PF19478.3	TrbL/VirB6 plasmid conjugal transfer like protein	0.75	1.87506	Pfam	TRUE
PF01526.21	Tn3 transposase DDE domain	0.73	1.86332	Pfam	FALSE
PF13737.10	Transposase DDE domain	0.71	1.85126	Pfam	FALSE
PF14202.10	Transposon-encoded protein TnpW	0.67	1.82607	Pfam	FALSE
PF04986.17	Putative transposase	0.65	1.81291	Pfam	FALSE
PF20199.2	Replication initiator protein, pSAM2	0.65	1.81291	Pfam	TRUE
PF05713.15	Bacterial mobilisation protein (MobC)	0.64	1.80618	Pfam	TRUE
PF07929.15	Plasmid pRiA4b ORF-3-like protein	0.64	1.80618	Pfam	FALSE
PF12508.12	Conjugative transposon, TraM	0.61	1.78533	Pfam	FALSE
PF06406.15	Plasmid segregation protein ParM, N-terminal	0.6	1.77815	Pfam	TRUE
PF13011.10	leucine-zipper of insertion element IS481	0.6	1.77815	Pfam	FALSE
PF14319.10	Transposase zinc-binding domain	0.59	1.77085	Pfam	FALSE
PF10784.13	Plasmid stability protein	0.56	1.74819	Pfam	TRUE
PF13359.10	DDE superfamily endonuclease	0.55	1.74036	Pfam	FALSE
PF07042.15	TrfA protein	0.55	1.74036	Pfam	TRUE
PF10134.13	Replication initiator protein A	0.54	1.73239	Pfam	TRUE
PF12642.11	Conjugative transposon protein TcpC	0.53	1.72428	Pfam	TRUE
PF05551.15	Zinc-binding loop region of homing endonuclease	0.5	1.69897	Pfam	FALSE
PF19514.3	MobC-like protein	0.49	1.6902	Pfam	TRUE
PF01719.21	Plasmid replication protein	0.48	1.68124	Pfam	TRUE
PF12958.11	Protein of unknown function (DUF3847)	0.48	1.68124	Pfam	TRUE
PF12648.11	TcpE family	0.48	1.68124	Pfam	TRUE
PF03743.18	Bacterial conjugation TrbI-like protein	0.47	1.6721	Pfam	TRUE
PF02387.19	IncFII RepA protein family	0.46	1.66276	Pfam	TRUE
PF03428.17	Replication protein C N-terminal domain	0.44	1.64345	Pfam	TRUE
PF11800.12	Replication protein C C-terminal region	0.43	1.63347	Pfam	TRUE
PF13613.10	Helix-turn-helix of DDE superfamily endonuclease	0.39	1.59106	Pfam	FALSE
PF21523.1	Plasmid segregation protein ParM, C-terminal	0.38	1.57978	Pfam	TRUE
PF14595.10	Thioredoxin	0.37	1.5682	Pfam	TRUE
PF03090.21	Replicase family	0.37	1.5682	Pfam	TRUE
PF17762.5	HTH domain found in ParB protein	0.37	1.5682	Pfam	FALSE
PF04610.18	TrbL/VirB6 plasmid conjugal transfer protein	0.35	1.54407	Pfam	TRUE
PF01710.20	Transposase	0.34	1.53148	Pfam	FALSE
PF12988.11	TraQ conjugal transfer protein	0.32	1.50515	Pfam	TRUE
PF10551.13	MULE transposase domain	0.32	1.50515	Pfam	FALSE
PF03534.17	Salmonella virulence plasmid 65kDa B protein	0.3	1.47712	Pfam	FALSE
PF02022.23	Integrase Zinc binding domain	0.29	1.4624	Pfam	FALSE
PF04335.17	VirB8 protein	0.26	1.41497	Pfam	TRUE
PF03524.19	Conjugal transfer protein	0.25	1.39794	Pfam	TRUE
PF19597.3	Conjugal transfer protein TrbL	0.24	1.38021	Pfam	TRUE
PF00552.25	Integrase DNA binding domain	0.23	1.36173	Pfam	FALSE
PF13006.11	Insertion element 4 transposase N-terminal	0.22	1.34242	Pfam	FALSE
PF12835.11	Integrase	0.21	1.32222	Pfam	FALSE
PF03135.18	CagE, TrbE, VirB family, component of type IV transporter system	0.2	1.30103	Pfam	TRUE
PF06412.15	Conjugal transfer protein TraD	0.2	1.30103	Pfam	TRUE
PF10626.13	Conjugative transposon protein TraO	0.2	1.30103	Pfam	TRUE
PF13728.10	F plasmid transfer operon protein	0.19	1.27875	Pfam	TRUE
PF07515.15	Putative conjugal transfer nickase/helicase TraI C-term	0.19	1.27875	Pfam	TRUE
PF08775.14	ParB family	0.17	1.23045	Pfam	TRUE
PF20815.1	GIY-YIG catalytic domain	0.17	1.23045	Pfam	FALSE
PF18976.4	Family of unknown function (DUF5712)	0.16	1.20412	Pfam	TRUE
PF09274.14	ParG	0.14	1.14613	Pfam	TRUE
PF01963.21	TraB/PrgY/gumN family	0.14	1.14613	Pfam	FALSE
PF06834.15	TraU protein	0.14	1.14613	Pfam	TRUE
PF04956.17	TrbC/VIRB2 pilin	0.13	1.11394	Pfam	TRUE
PF07863.15	Homologues of TraJ from Bacteroides conjugative transposon	0.12	1.07918	Pfam	FALSE
PF14882.10	Integrase repeat unit	0.12	1.07918	Pfam	FALSE
PF07916.15	TraG-like protein, N-terminal region	0.12	1.07918	Pfam	TRUE
PF16509.9	TrfB plasmid transcriptional repressor	0.11	1.04139	Pfam	FALSE
PF09079.15	CDC6, C terminal winged helix domain	0.11	1.04139	Pfam	TRUE
PF07232.15	Putative rep protein (DUF1424)	0.1	1	Pfam	TRUE
PF13150.10	Conjugative transposon protein TraL	0.1	1	Pfam	TRUE
PF07592.15	Rhodopirellula transposase DDE domain	0.1	1	Pfam	FALSE
PF08857.15	Putative ParB-like nuclease	0.09	0.954243	Pfam	FALSE
PF05101.17	Type IV secretory pathway, VirB3-like protein	0.09	0.954243	Pfam	TRUE
PF11130.12	TraC protein	0.09	0.954243	Pfam	TRUE
PF14706.10	Transposase DNA-binding	0.07	0.845098	Pfam	FALSE
PF18607.5	ParA helix turn helix domain	0.07	0.845098	Pfam	FALSE
PF07996.15	Type IV secretion system proteins	0.07	0.845098	Pfam	TRUE
PF06122.15	Conjugative relaxosome accessory transposon protein	0.07	0.845098	Pfam	TRUE
PF11083.12	C-terminal helical hairpin domain from relaxase	0.06	0.778151	Pfam	FALSE
PF19456.3	MobI protein	0.06	0.778151	Pfam	TRUE
PF05309.15	TraE protein	0.06	0.778151	Pfam	TRUE
PF06430.16	Lactococcus lactis RepB C-terminus	0.05	0.69897	Pfam	TRUE
PF06952.15	PsiA protein	0.05	0.69897	Pfam	TRUE
PF06586.15	TraK protein	0.05	0.69897	Pfam	TRUE
PF07178.15	TraL protein	0.05	0.69897	Pfam	TRUE
PF18008.5	Replication initiator protein A C-terminal domain	0.05	0.69897	Pfam	TRUE
PF03652.19	Holliday junction resolvase	0.05	0.69897	Pfam	FALSE
PF06986.15	F-type Type IV secretion system, TraN	0.05	0.69897	Pfam	TRUE
PF20874.1	Relaxase central domain	0.05	0.69897	Pfam	FALSE
PF01815.20	Rop protein	0.04	0.60206	Pfam	TRUE
PF09686.14	Plasmid protein of unknown function (Plasmid_RAQPRD)	0.04	0.60206	Pfam	FALSE
PF09676.14	Type IV conjugative transfer system lipoprotein (TraV)	0.04	0.60206	Pfam	TRUE
PF05509.15	TraY domain	0.03	0.477121	Pfam	TRUE
PF04899.16	MbeD/MobD like	0.03	0.477121	Pfam	TRUE
PF06290.15	Plasmid SOS inhibition protein (PsiB)	0.03	0.477121	Pfam	TRUE
PF07057.15	DNA helicase TraI, C-terminal	0.03	0.477121	Pfam	TRUE
PF05818.16	Enterobacterial TraT complement resistance protein	0.03	0.477121	Pfam	FALSE
PF18272.5	single-stranded DNA binding TraI N-terminal subdomain	0.03	0.477121	Pfam	TRUE
PF02281.20	Transposase Tn5 dimerisation domain	0.03	0.477121	Pfam	FALSE
PF11393.12	Type-IV b secretion system, inner-membrane complex component	0.03	0.477121	Pfam	TRUE
PF12602.12	Fertility inhibition protein N terminal	0.03	0.477121	Pfam	TRUE
PF01498.22	Transposase	0.03	0.477121	Pfam	FALSE
PF18340.5	DNA relaxase TraI 2B/2B-like domain	0.03	0.477121	Pfam	TRUE
PF13843.10	Transposase IS4	0.02	0.30103	Pfam	FALSE
PF12293.12	Putative outer membrane core complex of type IVb secretion	0.02	0.30103	Pfam	TRUE
PF09673.14	Type-F conjugative transfer system pilin assembly protein	0.02	0.30103	Pfam	TRUE
PF20552.2	Recombinase-like helix-turn-helix domain	0.02	0.30103	Pfam	FALSE
PF10723.13	Replication regulatory protein RepB	0.02	0.30103	Pfam	TRUE
PF04720.16	PDDEXK-like family of unknown function	0.02	0.30103	Pfam	FALSE
PF05261.15	TraM protein, DNA-binding	0.02	0.30103	Pfam	TRUE
PF14639.10	Holliday-junction resolvase-like of SPT6	0.02	0.30103	Pfam	FALSE
PF09677.14	Type-F conjugative transfer system protein (TrbI_Ftype)	0.01	0	Pfam	TRUE
PF03221.20	Tc5 transposase DNA-binding domain	0.01	0	Pfam	FALSE
PF05472.15	DNA replication terminus site-binding protein (Ter protein)	0.01	0	Pfam	TRUE
PF05513.15	TraA	0.01	0	Pfam	TRUE
PF12477.12	Sex factor F TraW protein N terminal	0.01	0	Pfam	TRUE
PF09679.14	Type-F conjugative transfer system pilin chaperone (TraQ)	0.01	0	Pfam	TRUE
PF04837.16	MbeB-like, N-term conserved region	0.01	0	Pfam	TRUE
PF21804.1	Transposase protein	0.01	0	Pfam	FALSE
PF07296.15	TraP protein	0.01	0	Pfam	TRUE
PF02402.20	Lysis protein	0.01	0	Pfam	TRUE
PF20700.1	Mutator-like transposase	0.01	0	Pfam	FALSE
PF13729.10	F plasmid transfer operon, TraF, protein	0.01	0	Pfam	TRUE
PF10136.13	Site-specific recombinase	0.01	0	Pfam	FALSE
PF13009.10	Putative integrase	0.01	0	Pfam	FALSE
PF03184.23	DDE superfamily endonuclease	0.01	0	Pfam	FALSE
PF20898.1	P-type Type IV secretion system, TraN	0.01	0	Pfam	FALSE
PF03538.18	Salmonella virulence plasmid 28.1kDa A protein	0.01	0	Pfam	FALSE
PF18064.5	Centromere-binding protein ParB C-terminal	0.01	0	Pfam	FALSE
PF21497.1	Conjugal transfer protein-like, C-terminal domain	0.01	0	Pfam	TRUE
phrog_216	integrase	10	4.61874	PHROG	FALSE
phrog_1	integrase	10	4.57831	PHROG	FALSE
phrog_620	ParB-like partition protein	10	4.31643	PHROG	FALSE
phrog_95	integrase	10	4.31199	PHROG	FALSE
phrog_8071	ParB-like partition protein	10	4.21237	PHROG	FALSE
phrog_140	RusA-like Holliday junction resolvase	10	4.10809	PHROG	FALSE
phrog_15396	ParB-like partition nuclease	10	4.10663	PHROG	FALSE
phrog_18056	ParB-like partition nuclease	10	4.04731	PHROG	FALSE
phrog_314	homing endonuclease	10	3.94522	PHROG	FALSE
phrog_97	UvsX-like recombinase	10	3.90924	PHROG	FALSE
phrog_723	ParB-like partition protein	10	3.83499	PHROG	FALSE
phrog_506	transposase	10	3.79246	PHROG	FALSE
phrog_4715	ParB-like partition protein	10	3.7788	PHROG	FALSE
phrog_3264	ParB-like partition protein	10	3.74695	PHROG	FALSE
phrog_34	RusA-like Holliday junction resolvase	10	3.74005	PHROG	FALSE
phrog_310	transposase	10	3.73838	PHROG	FALSE
phrog_190	Holliday junction resolvase	10	3.73743	PHROG	FALSE
phrog_7168	homing endonuclease	10	3.68895	PHROG	FALSE
phrog_12300	transposase	10	3.68583	PHROG	FALSE
phrog_244	RusA-like Holliday junction resolvase	10	3.65667	PHROG	FALSE
phrog_164	ParA-like partition protein	10	3.61941	PHROG	FALSE
phrog_159	RuvC-like Holliday junction resolvase	10	3.6169	PHROG	FALSE
phrog_1770	Holliday junction resolvase	10	3.60981	PHROG	FALSE
phrog_6218	ParB-like partition protein	10	3.59118	PHROG	FALSE
phrog_7269	integrase	10	3.58252	PHROG	FALSE
phrog_13964	transposase	10	3.5768	PHROG	FALSE
phrog_5702	Holliday junction resolvase	10	3.44248	PHROG	FALSE
phrog_9084	homing endonuclease	10	3.41263	PHROG	FALSE
phrog_1033	ParB-like partition protein	10	3.40175	PHROG	FALSE
phrog_21084	recombinase	10	3.38039	PHROG	FALSE
phrog_2159	ParB-like partition protein	10	3.34811	PHROG	FALSE
phrog_7685	integrase	10	3.34282	PHROG	FALSE
phrog_1682	RusA-like Holliday junction resolvase	10	3.32675	PHROG	FALSE
phrog_7244	integrase	10	3.30211	PHROG	FALSE
phrog_3339	homing endonuclease	10	3.29907	PHROG	FALSE
phrog_11531	integrase	10	3.25983	PHROG	FALSE
phrog_843	Holliday junction resolvase	10	3.2071	PHROG	FALSE
phrog_513	transposase	10	3.19866	PHROG	FALSE
phrog_655	homing endonuclease	10	3.18355	PHROG	FALSE
phrog_795	partition protein ATPase	10	3.16227	PHROG	FALSE
phrog_5123	homing endonuclease with GIY-YIG motif	10	3.11461	PHROG	FALSE
phrog_3055	RusA-like Holliday junction resolvase	10	3.09272	PHROG	FALSE
phrog_157	transposase	10	3.07846	PHROG	FALSE
phrog_3007	RusA-like Holliday junction resolvase	10	3.07262	PHROG	FALSE
phrog_2685	partition protein ATPase	10	3.06819	PHROG	FALSE
phrog_2002	Holliday junction resolvase	10	3.03782	PHROG	FALSE
phrog_10003	recombinase	10	3.01284	PHROG	FALSE
phrog_12305	ParB-like partition protein	9.75	2.989	PHROG	FALSE
phrog_12047	ParB-like partition nuclease	9.71	2.98722	PHROG	FALSE
phrog_6392	ParB-like partition protein	9.32	2.96942	PHROG	FALSE
phrog_956	transposase	9.21	2.96426	PHROG	FALSE
phrog_2577	transposase	9.08	2.95809	PHROG	FALSE
phrog_1381	plasmid antitoxin with HTH domain	9.03	2.95569	PHROG	FALSE
phrog_2199	transposase	8.87	2.94792	PHROG	FALSE
phrog_14161	recombinase	8.37	2.92273	PHROG	FALSE
phrog_18112	recombinase	7.99	2.90255	PHROG	FALSE
phrog_4646	transposase	7.62	2.88195	PHROG	FALSE
phrog_25190	integrase	7.55	2.87795	PHROG	FALSE
phrog_23783	integrase	6.21	2.79309	PHROG	FALSE
phrog_6620	transposase	6.2	2.79239	PHROG	FALSE
phrog_691	partition protein	6.02	2.7796	PHROG	FALSE
phrog_10426	integrase	6.02	2.7796	PHROG	FALSE
phrog_4285	transposase	5.99	2.77743	PHROG	FALSE
phrog_19446	homing endonuclease	5.34	2.72754	PHROG	FALSE
phrog_2331	transposase	5.01	2.69984	PHROG	FALSE
phrog_12131	homing endonuclease	5	2.69897	PHROG	FALSE
phrog_568	plasmid stability	4.53	2.6561	PHROG	FALSE
phrog_1157	transposase	4.43	2.6464	PHROG	FALSE
phrog_10088	homing endonuclease	4.2	2.62325	PHROG	FALSE
phrog_5749	transposase	4.07	2.60959	PHROG	FALSE
phrog_21721	RusA-like Holliday junction resolvase	3.76	2.57519	PHROG	FALSE
phrog_8463	transposase	3.67	2.56467	PHROG	FALSE
phrog_688	transposase	3.63	2.55991	PHROG	FALSE
phrog_11688	transposase	3.41	2.53275	PHROG	FALSE
phrog_9019	Holliday junction resolvase	3.37	2.52763	PHROG	FALSE
phrog_3356	transposase	3.24	2.51055	PHROG	FALSE
phrog_151	transposase	2.93	2.46687	PHROG	FALSE
phrog_623	transposase	2.74	2.43775	PHROG	FALSE
phrog_2579	ParB C-terminal domain	2.64	2.4216	PHROG	FALSE
phrog_37089	recombinase	2.57	2.40993	PHROG	FALSE
phrog_14238	RusA-like Holliday junction resolvase	2.49	2.3962	PHROG	FALSE
phrog_5830	integrase	2.41	2.38202	PHROG	FALSE
phrog_3035	transposase	2.25	2.35218	PHROG	FALSE
phrog_21421	integrase	2.14	2.33041	PHROG	FALSE
phrog_10081	transposase	2.06	2.31387	PHROG	FALSE
phrog_7363	homing endonuclease	2.03	2.3075	PHROG	FALSE
phrog_2393	transposase	1.98	2.29667	PHROG	FALSE
phrog_827	Holliday junction resolvase	1.91	2.28103	PHROG	FALSE
phrog_4632	RusA-like Holliday junction resolvase	1.87	2.27184	PHROG	FALSE
phrog_9203	RusA-like Holliday junction resolvase	1.85	2.26717	PHROG	FALSE
phrog_3598	transposase	1.82	2.26007	PHROG	FALSE
phrog_26387	ParB-like partition nuclease	1.82	2.26007	PHROG	FALSE
phrog_11023	homing endonuclease with LAGLIDADG motif	1.75	2.24304	PHROG	FALSE
phrog_4716	transposase	1.71	2.233	PHROG	FALSE
phrog_12598	RusA-like Holliday junction resolvase	1.62	2.20952	PHROG	FALSE
phrog_5389	transposase	1.57	2.1959	PHROG	FALSE
phrog_930	ParB-like partition protein	1.49	2.17319	PHROG	FALSE
phrog_3300	transposase	1.34	2.1271	PHROG	FALSE
phrog_33747	transposase	1.3	2.11394	PHROG	FALSE
phrog_1013	transposase	1.13	2.05308	PHROG	FALSE
phrog_1631	transposase	1.01	2.00432	PHROG	FALSE
phrog_18317	Holliday junction resolvase	0.93	1.96848	PHROG	FALSE
phrog_2262	transposase	0.84	1.92428	PHROG	FALSE
phrog_7951	transposase	0.79	1.89763	PHROG	FALSE
phrog_1146	ParB-like partition protein	0.78	1.89209	PHROG	FALSE
phrog_720	transposase	0.73	1.86332	PHROG	FALSE
phrog_17698	transposase	0.69	1.83885	PHROG	FALSE
phrog_11704	transposase	0.67	1.82607	PHROG	FALSE
phrog_1723	recombinase	0.58	1.76343	PHROG	FALSE
phrog_2422	transposase	0.52	1.716	PHROG	FALSE
phrog_34723	integrase	0.52	1.716	PHROG	FALSE
phrog_6591	Holliday junction resolvase	0.52	1.716	PHROG	FALSE
phrog_3875	RuvC-like Holliday junction resolvase	0.49	1.6902	PHROG	FALSE
phrog_34557	integrase	0.47	1.6721	PHROG	FALSE
phrog_1191	transposase	0.42	1.62325	PHROG	FALSE
phrog_2515	partition protein	0.42	1.62325	PHROG	FALSE
phrog_6537	RusA-like Holliday junction resolvase	0.41	1.61278	PHROG	FALSE
phrog_20919	recombinase	0.39	1.59106	PHROG	FALSE
phrog_9208	integrase	0.35	1.54407	PHROG	FALSE
phrog_23036	Holliday junction resolvase	0.3	1.47712	PHROG	FALSE
phrog_2123	recombinase	0.29	1.4624	PHROG	FALSE
phrog_5127	integrase	0.27	1.43136	PHROG	FALSE
phrog_15265	recombinase	0.25	1.39794	PHROG	FALSE
phrog_37986	Holliday junction resolvase	0.25	1.39794	PHROG	FALSE
phrog_32069	ParB-like partition protein	0.22	1.34242	PHROG	FALSE
phrog_25551	homing endonuclease	0.19	1.27875	PHROG	FALSE
phrog_7504	homing endonuclease	0.19	1.27875	PHROG	FALSE
phrog_10357	recombinase	0.19	1.27875	PHROG	FALSE
phrog_26588	ParB-like partition nuclease	0.17	1.23045	PHROG	FALSE
phrog_26754	ParB-like partition nuclease	0.14	1.14613	PHROG	FALSE
phrog_9366	transposase	0.12	1.07918	PHROG	FALSE
phrog_8671	partition protein	0.12	1.07918	PHROG	FALSE
phrog_24671	integrase	0.12	1.07918	PHROG	FALSE
phrog_33290	ParB-like partition nuclease	0.11	1.04139	PHROG	FALSE
phrog_18411	homing endonuclease	0.11	1.04139	PHROG	FALSE
phrog_36562	transposase	0.1	1	PHROG	FALSE
phrog_32871	integrase	0.1	1	PHROG	FALSE
phrog_26377	ParB-like partition protein	0.1	1	PHROG	FALSE
phrog_18250	integrase	0.08	0.90309	PHROG	FALSE
phrog_11894	RusA-like Holliday junction resolvase	0.08	0.90309	PHROG	FALSE
phrog_34902	Holliday junction resolvase	0.06	0.778151	PHROG	FALSE
phrog_26163	homing endonuclease	0.06	0.778151	PHROG	FALSE
phrog_10486	transposase	0.05	0.69897	PHROG	FALSE
phrog_23136	integrase	0.05	0.69897	PHROG	FALSE
phrog_27175	transposase	0.04	0.60206	PHROG	FALSE
phrog_16545	ParB-like partition protein	0.03	0.477121	PHROG	FALSE
phrog_33277	ParB-like partition protein	0.03	0.477121	PHROG	FALSE
phrog_14449	transposase	0.02	0.30103	PHROG	FALSE
phrog_27407	Holliday junction resolvase	0.02	0.30103	PHROG	FALSE
