## Supplemental Table 22 for "CheckAMG: Accurate Identification of Auxiliary Viral Genes with Genome Language Models": Supplemental_Table_22.xlsx

### Sheet: Supplemental Table 22
Supplemental Table 22. CheckAMG-PST evaluation results and selected operating thresholds for the viral, AVG-like, and effective-AVG probability scores across all test datasets: precision, recall, false and true positive rates, AUPRC, and AUROC at each confidence tier.
dataset	target	confidence	threshold	precision	recall	fpr	tpr	auprc	auroc
Equal viral/nonviral	viral	Very High Confidence	0.622	0.978011	0.982883	0.0216011	0.982883	0.989164	0.993362
Equal viral/nonviral	viral	High Confidence	0.051	0.942937	0.995443	0.0588852	0.995443	0.989164	0.993362
Equal viral/nonviral	viral	Medium Confidence	0.001	0.922889	0.996511	0.0813896	0.996511	0.989164	0.993362
Equal viral/nonviral	viral	Low Confidence	0	0.494313	1	1	1	0.989164	0.993362
Equal viral/MGE/host	viral	Very High Confidence	0.622	0.959008	0.982362	0.020081	0.982362	0.980945	0.993414
Equal viral/MGE/host	viral	High Confidence	0.051	0.897052	0.994261	0.0545678	0.994261	0.980945	0.993414
Equal viral/MGE/host	viral	Medium Confidence	0.001	0.85936	0.995513	0.077914	0.995513	0.980945	0.993414
Equal viral/MGE/host	viral	Low Confidence	0	0.323514	1	1	1	0.980945	0.993414
Half viral/host	viral	Very High Confidence	0.622	0.988667	0.982172	0.0110563	0.982172	0.993791	0.995679
Half viral/host	viral	High Confidence	0.051	0.96318	0.994969	0.0373514	0.994969	0.993791	0.995679
Half viral/host	viral	Medium Confidence	0.001	0.948169	0.996069	0.0534706	0.996069	0.993791	0.995679
Half viral/host	viral	Low Confidence	0	0.495464	1	1	1	0.993791	0.995679
Host enriched	viral	Very High Confidence	0.622	0.951857	0.974331	0.00986696	0.974331	0.974904	0.994816
Host enriched	viral	High Confidence	0.051	0.863905	0.992803	0.0313154	0.992803	0.974904	0.994816
Host enriched	viral	Medium Confidence	0.001	0.806221	0.994477	0.0478592	0.994477	0.974904	0.994816
Host enriched	viral	Low Confidence	0	0.166823	1	1	1	0.974904	0.994816
Training distribution	viral	Very High Confidence	0.622	0.978472	0.981062	0.0136899	0.981062	0.989007	0.994953
Training distribution	viral	High Confidence	0.051	0.938182	0.994754	0.0415699	0.994754	0.989007	0.994953
Training distribution	viral	Medium Confidence	0.001	0.913472	0.996035	0.0598374	0.996035	0.989007	0.994953
Training distribution	viral	Low Confidence	0	0.388087	1	1	1	0.989007	0.994953
MGE enriched	viral	Very High Confidence	0.622	0.670433	0.822158	0.0317076	0.822158	0.714685	0.949847
MGE enriched	viral	High Confidence	0.051	0.473157	0.922807	0.0806133	0.922807	0.714685	0.949847
MGE enriched	viral	Medium Confidence	0.001	0.400916	0.934568	0.109563	0.934568	0.714685	0.949847
MGE enriched	viral	Low Confidence	0	0.0727475	1	1	1	0.714685	0.949847
Near all host	viral	Very High Confidence	0.622	0.900112	0.943311	0.00566421	0.943311	0.937248	0.989125
Near all host	viral	High Confidence	0.051	0.703006	0.978683	0.0223716	0.978683	0.937248	0.989125
Near all host	viral	Medium Confidence	0.001	0.597194	0.981992	0.035839	0.981992	0.937248	0.989125
Near all host	viral	Low Confidence	0	0.0513312	1	1	1	0.937248	0.989125
Near all virus	viral	Very High Confidence	0.622	0.995815	0.985726	0.0297289	0.985726	0.997765	0.991308
Near all virus	viral	High Confidence	0.051	0.989065	0.995805	0.0790177	0.995805	0.997765	0.991308
Near all virus	viral	Medium Confidence	0.001	0.985588	0.996736	0.104605	0.996736	0.997765	0.991308
Near all virus	viral	Low Confidence	0	0.877706	1	1	1	0.997765	0.991308
Integrated proviruses	viral	Very High Confidence	0.622	0.966498	0.944834	0.0424241	0.944834	0.981087	0.982298
Integrated proviruses	viral	High Confidence	0.051	0.892751	0.987003	0.153593	0.987003	0.981087	0.982298
Integrated proviruses	viral	Medium Confidence	0.001	0.869084	0.989711	0.193119	0.989711	0.981087	0.982298
Integrated proviruses	viral	Low Confidence	0	0.564337	1	1	1	0.981087	0.982298
Virus enriched	viral	Very High Confidence	0.622	0.989643	0.985858	0.0236441	0.985858	0.994955	0.993316
Virus enriched	viral	High Confidence	0.051	0.972232	0.995746	0.065176	0.995746	0.994955	0.993316
Virus enriched	viral	Medium Confidence	0.001	0.962966	0.996776	0.087853	0.996776	0.994955	0.993316
Virus enriched	viral	Low Confidence	0	0.69621	1	1	1	0.994955	0.993316
Equal viral/nonviral	AVG	Very High Confidence	0.89	0.912872	0.550281	0.00447562	0.550281	0.834078	0.960669
Equal viral/nonviral	AVG	High Confidence	0.201	0.706841	0.868381	0.0306912	0.868381	0.834078	0.960669
Equal viral/nonviral	AVG	Medium Confidence	0.034	0.502817	0.942732	0.0794358	0.942732	0.834078	0.960669
Equal viral/nonviral	AVG	Low Confidence	0	0.0785246	1	1	1	0.834078	0.960669
Equal viral/MGE/host	AVG	Very High Confidence	0.89	0.91174	0.52929	0.00548446	0.52929	0.834104	0.958424
Equal viral/MGE/host	AVG	High Confidence	0.201	0.700652	0.865325	0.0395731	0.865325	0.834104	0.958424
Equal viral/MGE/host	AVG	Medium Confidence	0.034	0.500115	0.944738	0.101078	0.944738	0.834104	0.958424
Equal viral/MGE/host	AVG	Low Confidence	0	0.0966904	1	1	1	0.834104	0.958424
Half viral/host	AVG	Very High Confidence	0.89	0.916323	0.566281	0.0048478	0.566281	0.846175	0.963703
Half viral/host	AVG	High Confidence	0.201	0.711576	0.876623	0.0333105	0.876623	0.846175	0.963703
Half viral/host	AVG	Medium Confidence	0.034	0.508825	0.949561	0.0859308	0.949561	0.846175	0.963703
Half viral/host	AVG	Low Confidence	0	0.0857119	1	1	1	0.846175	0.963703
Host enriched	AVG	Very High Confidence	0.89	0.917919	0.551036	0.00726333	0.551036	0.850898	0.959488
Host enriched	AVG	High Confidence	0.201	0.712908	0.879213	0.0521913	0.879213	0.850898	0.959488
Host enriched	AVG	Medium Confidence	0.034	0.508512	0.953849	0.135896	0.953849	0.850898	0.959488
Host enriched	AVG	Low Confidence	0	0.128469	1	1	1	0.850898	0.959488
Training distribution	AVG	Very High Confidence	0.89	0.916298	0.556715	0.00544919	0.556715	0.845859	0.96156
Training distribution	AVG	High Confidence	0.201	0.71143	0.875382	0.0380468	0.875382	0.845859	0.96156
Training distribution	AVG	Medium Confidence	0.034	0.507287	0.948658	0.0987307	0.948658	0.845859	0.96156
Training distribution	AVG	Low Confidence	0	0.0967819	1	1	1	0.845859	0.96156
MGE enriched	AVG	Very High Confidence	0.89	0.908682	0.519904	0.00663338	0.519904	0.824396	0.950303
MGE enriched	AVG	High Confidence	0.201	0.696656	0.857486	0.0474034	0.857486	0.824396	0.950303
MGE enriched	AVG	Medium Confidence	0.034	0.488636	0.935574	0.124305	0.935574	0.824396	0.950303
MGE enriched	AVG	Low Confidence	0	0.112657	1	1	1	0.824396	0.950303
Near all host	AVG	Very High Confidence	0.89	0.921359	0.562821	0.00859819	0.562821	0.857294	0.957095
Near all host	AVG	High Confidence	0.201	0.714447	0.881794	0.0630811	0.881794	0.857294	0.957095
Near all host	AVG	Medium Confidence	0.034	0.50807	0.955545	0.165595	0.955545	0.857294	0.957095
Near all host	AVG	Low Confidence	0	0.151813	1	1	1	0.857294	0.957095
Near all virus	AVG	Very High Confidence	0.89	0.900243	0.583791	0.00217256	0.583791	0.818217	0.960314
Near all virus	AVG	High Confidence	0.201	0.700518	0.865203	0.0124222	0.865203	0.818217	0.960314
Near all virus	AVG	Medium Confidence	0.034	0.518765	0.928613	0.0289302	0.928613	0.818217	0.960314
Near all virus	AVG	Low Confidence	0	0.0324926	1	1	1	0.818217	0.960314
Integrated proviruses	AVG	Very High Confidence	0.89	0.905309	0.530383	0.00501282	0.530383	0.833303	0.962715
Integrated proviruses	AVG	High Confidence	0.201	0.695591	0.877826	0.0347131	0.877826	0.833303	0.962715
Integrated proviruses	AVG	Medium Confidence	0.034	0.498987	0.948052	0.0860148	0.948052	0.833303	0.962715
Integrated proviruses	AVG	Low Confidence	0	0.0828727	1	1	1	0.833303	0.962715
Virus enriched	AVG	Very High Confidence	0.89	0.911924	0.568989	0.00311707	0.568989	0.83203	0.961035
Virus enriched	AVG	High Confidence	0.201	0.706338	0.866708	0.0204386	0.866708	0.83203	0.961035
Virus enriched	AVG	Medium Confidence	0.034	0.507805	0.935894	0.0514529	0.935894	0.83203	0.961035
Virus enriched	AVG	Low Confidence	0	0.0536763	1	1	1	0.83203	0.961035
Equal viral/nonviral	AVG (and gate)	Very High Confidence	0.956	0.901602	0.425639	0.000341136	0.425639	0.738746	0.936655
Equal viral/nonviral	AVG (and gate)	High Confidence	0.512	0.742754	0.738207	0.00187757	0.738207	0.738746	0.936655
Equal viral/nonviral	AVG (and gate)	Medium Confidence	0.096	0.570594	0.844076	0.00466484	0.844076	0.738746	0.936655
Equal viral/nonviral	AVG (and gate)	Low Confidence	0	0.00729015	1	1	1	0.738746	0.936655
Equal viral/MGE/host	AVG (and gate)	Very High Confidence	0.956	0.9075	0.426557	0.000195465	0.426557	0.726444	0.938726
Equal viral/MGE/host	AVG (and gate)	High Confidence	0.512	0.712	0.73208	0.00133128	0.73208	0.726444	0.938726
Equal viral/MGE/host	AVG (and gate)	Medium Confidence	0.096	0.529499	0.843713	0.00337045	0.843713	0.726444	0.938726
Equal viral/MGE/host	AVG (and gate)	Low Confidence	0	0.00447558	1	1	1	0.726444	0.938726
Half viral/host	AVG (and gate)	Very High Confidence	0.956	0.919789	0.413518	0.000265924	0.413518	0.747862	0.93634
Half viral/host	AVG (and gate)	High Confidence	0.512	0.762088	0.728352	0.00167675	0.728352	0.747862	0.93634
Half viral/host	AVG (and gate)	Medium Confidence	0.096	0.587637	0.835457	0.00432325	0.835457	0.747862	0.93634
Half viral/host	AVG (and gate)	Low Confidence	0	0.00732022	1	1	1	0.747862	0.93634
Host enriched	AVG (and gate)	Very High Confidence	0.956	0.901099	0.412579	0.000115857	0.412579	0.709899	0.93424
Host enriched	AVG (and gate)	High Confidence	0.512	0.700613	0.718239	0.000785255	0.718239	0.709899	0.93424
Host enriched	AVG (and gate)	Medium Confidence	0.096	0.501149	0.822642	0.00209509	0.822642	0.709899	0.93424
Host enriched	AVG (and gate)	Low Confidence	0	0.00255199	1	1	1	0.709899	0.93424
Training distribution	AVG (and gate)	Very High Confidence	0.956	0.915697	0.425242	0.00022139	0.425242	0.744506	0.938563
Training distribution	AVG (and gate)	High Confidence	0.512	0.739041	0.738628	0.00147488	0.738628	0.744506	0.938563
Training distribution	AVG (and gate)	Medium Confidence	0.096	0.561146	0.840045	0.00371513	0.840045	0.744506	0.938563
Training distribution	AVG (and gate)	Low Confidence	0	0.00562312	1	1	1	0.744506	0.938563
MGE enriched	AVG (and gate)	Very High Confidence	0.956	0.805825	0.279461	0.000197271	0.279461	0.501334	0.872625
MGE enriched	AVG (and gate)	High Confidence	0.512	0.549114	0.574074	0.0013809	0.574074	0.501334	0.872625
MGE enriched	AVG (and gate)	Medium Confidence	0.096	0.361087	0.693603	0.00359526	0.693603	0.501334	0.872625
MGE enriched	AVG (and gate)	Low Confidence	0	0.00292091	1	1	1	0.501334	0.872625
Near all host	AVG (and gate)	Very High Confidence	0.956	0.90411	0.308411	3.16e-05	0.308411	0.595518	0.900152
Near all host	AVG (and gate)	High Confidence	0.512	0.612179	0.595016	0.000364093	0.595016	0.595518	0.900152
Near all host	AVG (and gate)	Medium Confidence	0.096	0.367363	0.739875	0.00123069	0.739875	0.595518	0.900152
Near all host	AVG (and gate)	Low Confidence	0	0.000964968	1	1	1	0.595518	0.900152
Near all virus	AVG (and gate)	Very High Confidence	0.956	0.921947	0.441893	0.000486562	0.441893	0.762818	0.937469
Near all virus	AVG (and gate)	High Confidence	0.512	0.769216	0.752477	0.00293623	0.752477	0.762818	0.937469
Near all virus	AVG (and gate)	Medium Confidence	0.096	0.618477	0.846189	0.00678898	0.846189	0.762818	0.937469
Near all virus	AVG (and gate)	Low Confidence	0	0.0128389	1	1	1	0.762818	0.937469
Integrated proviruses	AVG (and gate)	Very High Confidence	0.956	0.895161	0.165179	0.000174291	0.165179	0.565353	0.917026
Integrated proviruses	AVG (and gate)	High Confidence	0.512	0.643545	0.497024	0.00248029	0.497024	0.565353	0.917026
Integrated proviruses	AVG (and gate)	Medium Confidence	0.096	0.363304	0.739583	0.0116775	0.739583	0.565353	0.917026
Integrated proviruses	AVG (and gate)	Low Confidence	0	0.00892905	1	1	1	0.565353	0.917026
Virus enriched	AVG (and gate)	Very High Confidence	0.956	0.934088	0.438568	0.000318193	0.438568	0.760075	0.935728
Virus enriched	AVG (and gate)	High Confidence	0.512	0.759488	0.739492	0.00240782	0.739492	0.760075	0.935728
Virus enriched	AVG (and gate)	Medium Confidence	0.096	0.591694	0.83903	0.00595306	0.83903	0.760075	0.935728
Virus enriched	AVG (and gate)	Low Confidence	0	0.0101773	1	1	1	0.760075	0.935728
