## Supplemental Table 26 for "CheckAMG: Accurate Identification of Auxiliary Viral Genes with Genome Language Models": Supplemental_Table_26.xlsx

### Sheet: Supplemental Table 26
Supplemental Table 26. Summary evaluation of CheckAMG-PST functional label propagation performance by function-label depth and stratum (reference-frequency tercile, sequence identity, operating point, and risk-coverage), and validation-control results, supporting Extended Data Figure 9.
section	level	stratum_type	stratum	metric	value	n
performance	category	overall	all	micro_precision	0.8952	133744
performance	category	overall	all	macro_precision	0.8491	133744
performance	L1	overall	all	micro_precision	0.5866	133744
performance	L1	overall	all	macro_precision	0.5595	133744
performance	specific	overall	all	micro_precision	0.3813	133744
performance	specific	overall	all	macro_precision	0.2255	133744
performance	category	overall	all	n_distinct_labels	3	133744
performance	L1	overall	all	n_distinct_labels	28	133744
performance	specific	overall	all	n_distinct_labels	6181	133744
performance	L1	reference_frequency_tercile	common	precision	0.600404	124776
performance	L1	reference_frequency_tercile	mid	precision	0.404361	7659
performance	L1	reference_frequency_tercile	rare	precision	0.297535	1136
performance	L1	reference_frequency_tercile	unseen	precision		173
performance	category	reference_frequency_tercile	common	precision	0.897424	124776
performance	category	reference_frequency_tercile	mid	precision	0.867215	7659
performance	category	reference_frequency_tercile	rare	precision	0.857394	1136
performance	category	reference_frequency_tercile	unseen	precision	0.815029	173
performance	specific	reference_frequency_tercile	common	precision	0.398987	124776
performance	specific	reference_frequency_tercile	mid	precision	0.150281	7659
performance	specific	reference_frequency_tercile	rare	precision	0.0536972	1136
performance	specific	reference_frequency_tercile	unseen	precision	0.0115607	173
performance	category	identity_to_training	0%-30%	precision	0.8043	1170
performance	L1	identity_to_training	0%-30%	precision	0.5377	1170
performance	specific	identity_to_training	0%-30%	precision	0.3419	1170
performance	category	identity_to_training	30%-40%	precision	0.8492	4158
performance	L1	identity_to_training	30%-40%	precision	0.5529	4158
performance	specific	identity_to_training	30%-40%	precision	0.342	4158
performance	category	identity_to_training	40%-50%	precision	0.8607	15862
performance	L1	identity_to_training	40%-50%	precision	0.5512	15862
performance	specific	identity_to_training	40%-50%	precision	0.3193	15862
performance	category	identity_to_training	50%-60%	precision	0.8741	30168
performance	L1	identity_to_training	50%-60%	precision	0.5501	30168
performance	specific	identity_to_training	50%-60%	precision	0.3221	30168
performance	category	identity_to_training	60%-70%	precision	0.8999	32464
performance	L1	identity_to_training	60%-70%	precision	0.5521	32464
performance	specific	identity_to_training	60%-70%	precision	0.3443	32464
performance	category	identity_to_training	70%-80%	precision	0.9201	23540
performance	L1	identity_to_training	70%-80%	precision	0.585	23540
performance	specific	identity_to_training	70%-80%	precision	0.3894	23540
performance	category	identity_to_training	80%-90%	precision	0.925	11901
performance	L1	identity_to_training	80%-90%	precision	0.6469	11901
performance	specific	identity_to_training	80%-90%	precision	0.4659	11901
performance	category	identity_to_training	90%-101%	precision	0.9226	14481
performance	L1	identity_to_training	90%-101%	precision	0.7452	14481
performance	specific	identity_to_training	90%-101%	precision	0.5873	14481
performance	specific	overall	all	expected_calibration_error	0.0077
performance	L1	overall	all	expected_calibration_error	0.0055
performance	category	overall	all	expected_calibration_error	0.0057
performance	specific	operating_point	target_0.90	threshold	0.689474
performance	specific	operating_point	target_0.90	coverage_report	0.231523
performance	specific	operating_point	target_0.90	realized_precision_report	0.901894
performance	L1	operating_point	target_0.90	threshold	0.727273
performance	L1	operating_point	target_0.90	coverage_report	0.328861
performance	L1	operating_point	target_0.90	realized_precision_report	0.904406
performance	category	operating_point	target_0.90	threshold	0.7981
performance	category	operating_point	target_0.90	coverage_report	0.899445
performance	category	operating_point	target_0.90	realized_precision_report	0.90185
performance	L1	risk_coverage	calibrated	aurc	0.8065
performance	L1	risk_coverage	calibrated	cov@0.90	0.3361
performance	L1	risk_coverage	calibrated	cov@0.80	0.5073
performance	L1	risk_coverage	calibrated	cov@0.70	0.6976
performance	L1	risk_coverage	d1_only	aurc	0.6595
performance	L1	risk_coverage	d1_only	cov@0.90	0.0276
performance	L1	risk_coverage	d1_only	cov@0.80	0.0613
performance	L1	risk_coverage	d1_only	cov@0.70	0.1692
performance	category	risk_coverage	calibrated	aurc	0.95
performance	category	risk_coverage	calibrated	cov@0.90	0.9153
performance	category	risk_coverage	calibrated	cov@0.80	1
performance	category	risk_coverage	calibrated	cov@0.70	1
performance	category	risk_coverage	d1_only	aurc	0.9179
performance	category	risk_coverage	d1_only	cov@0.90	0.8162
performance	category	risk_coverage	d1_only	cov@0.80	1
performance	category	risk_coverage	d1_only	cov@0.70	1
performance	specific	risk_coverage	calibrated	aurc	0.6801
performance	specific	risk_coverage	calibrated	cov@0.90	0.2341
performance	specific	risk_coverage	calibrated	cov@0.80	0.3421
performance	specific	risk_coverage	calibrated	cov@0.70	0.4458
performance	specific	risk_coverage	d1_only	aurc	0.461
performance	specific	risk_coverage	d1_only	cov@0.90	0.0001
performance	specific	risk_coverage	d1_only	cov@0.80	0.0232
performance	specific	risk_coverage	d1_only	cov@0.70	0.0414
validation_control		Unseen held-out proteins	True labels	category precision	0.895215
validation_control		Unseen held-out proteins	Shuffled labels	category precision	0.515434
validation_control		Unseen held-out proteins	Majority class	category precision	0.668163
validation_control		Unseen genomic context	Viral context	category precision	0.890378
validation_control		Unseen genomic context	Bacterial context	category precision	0.920092
validation_control		Specificity	Auxiliary genes	confident-call rate	0.072359
validation_control		Specificity	Structural genes	confident-call rate	3.4807e-05
validation_control		Contribution of finetuning	CheckAMG-PST	category precision	0.895556
validation_control		Contribution of finetuning	ESM-2 backbone only	category precision	0.988233
target_sweep	specific	held-out test proteins	target_0.50	rate_heldout	0.718831	30160
target_sweep	specific	held-out test proteins	target_0.50	realized_precision	0.500862	30160
target_sweep	L1	held-out test proteins	target_0.50	rate_heldout	0.281169	11797
target_sweep	L1	held-out test proteins	target_0.50	realized_precision	0.29889	11797
target_sweep	unassigned	held-out test proteins	target_0.50	rate_heldout	0	0
target_sweep	unassigned	held-out test proteins	target_0.50	realized_precision		0
target_sweep	specific	held-out test proteins	target_0.60	rate_heldout	0.568082	23835
target_sweep	specific	held-out test proteins	target_0.60	realized_precision	0.598951	23835
target_sweep	L1	held-out test proteins	target_0.60	rate_heldout	0.354935	14892
target_sweep	L1	held-out test proteins	target_0.60	realized_precision	0.359052	14892
target_sweep	category	held-out test proteins	target_0.60	rate_heldout	0.0769836	3230
target_sweep	category	held-out test proteins	target_0.60	realized_precision	0.759443	3230
target_sweep	unassigned	held-out test proteins	target_0.60	rate_heldout	0	0
target_sweep	unassigned	held-out test proteins	target_0.60	realized_precision		0
target_sweep	specific	held-out test proteins	target_0.70	rate_heldout	0.450461	18900
target_sweep	specific	held-out test proteins	target_0.70	realized_precision	0.69619	18900
target_sweep	L1	held-out test proteins	target_0.70	rate_heldout	0.277355	11637
target_sweep	L1	held-out test proteins	target_0.70	realized_precision	0.454413	11637
target_sweep	category	held-out test proteins	target_0.70	rate_heldout	0.272183	11420
target_sweep	category	held-out test proteins	target_0.70	realized_precision	0.801313	11420
target_sweep	unassigned	held-out test proteins	target_0.70	rate_heldout	0	0
target_sweep	unassigned	held-out test proteins	target_0.70	realized_precision		0
target_sweep	specific	held-out test proteins	target_0.75	rate_heldout	0.384298	16124
target_sweep	specific	held-out test proteins	target_0.75	realized_precision	0.758373	16124
target_sweep	L1	held-out test proteins	target_0.75	rate_heldout	0.200682	8420
target_sweep	L1	held-out test proteins	target_0.75	realized_precision	0.543112	8420
target_sweep	category	held-out test proteins	target_0.75	rate_heldout	0.41502	17413
target_sweep	category	held-out test proteins	target_0.75	realized_precision	0.815598	17413
target_sweep	unassigned	held-out test proteins	target_0.75	rate_heldout	0	0
target_sweep	unassigned	held-out test proteins	target_0.75	realized_precision		0
target_sweep	specific	held-out test proteins	target_0.80	rate_heldout	0.349977	14684
target_sweep	specific	held-out test proteins	target_0.80	realized_precision	0.792972	14684
target_sweep	L1	held-out test proteins	target_0.80	rate_heldout	0.159711	6701
target_sweep	L1	held-out test proteins	target_0.80	realized_precision	0.597672	6701
target_sweep	category	held-out test proteins	target_0.80	rate_heldout	0.490312	20572
target_sweep	category	held-out test proteins	target_0.80	realized_precision	0.823352	20572
target_sweep	unassigned	held-out test proteins	target_0.80	rate_heldout	0	0
target_sweep	unassigned	held-out test proteins	target_0.80	realized_precision		0
target_sweep	specific	held-out test proteins	target_0.85	rate_heldout	0.291489	12230
target_sweep	specific	held-out test proteins	target_0.85	realized_precision	0.848814	12230
target_sweep	L1	held-out test proteins	target_0.85	rate_heldout	0.126653	5314
target_sweep	L1	held-out test proteins	target_0.85	realized_precision	0.69458	5314
target_sweep	category	held-out test proteins	target_0.85	rate_heldout	0.581858	24413
target_sweep	category	held-out test proteins	target_0.85	realized_precision	0.833245	24413
target_sweep	unassigned	held-out test proteins	target_0.85	rate_heldout	0	0
target_sweep	unassigned	held-out test proteins	target_0.85	realized_precision		0
target_sweep	specific	held-out test proteins	target_0.90	rate_heldout	0.231523	9714
target_sweep	specific	held-out test proteins	target_0.90	realized_precision	0.901894	9714
target_sweep	L1	held-out test proteins	target_0.90	rate_heldout	0.0974569	4089
target_sweep	L1	held-out test proteins	target_0.90	realized_precision	0.793593	4089
target_sweep	category	held-out test proteins	target_0.90	rate_heldout	0.570751	23947
target_sweep	category	held-out test proteins	target_0.90	realized_precision	0.861528	23947
target_sweep	unassigned	held-out test proteins	target_0.90	rate_heldout	0.100269	4207
target_sweep	unassigned	held-out test proteins	target_0.90	realized_precision		4207
target_sweep	specific	held-out test proteins	target_0.95	rate_heldout	0.182735	7667
target_sweep	specific	held-out test proteins	target_0.95	realized_precision	0.943655	7667
target_sweep	L1	held-out test proteins	target_0.95	rate_heldout	0.0633029	2656
target_sweep	L1	held-out test proteins	target_0.95	realized_precision	0.87387	2656
target_sweep	category	held-out test proteins	target_0.95	rate_heldout	0.270301	11341
target_sweep	category	held-out test proteins	target_0.95	realized_precision	0.917291	11341
target_sweep	unassigned	held-out test proteins	target_0.95	rate_heldout	0.483662	20293
target_sweep	unassigned	held-out test proteins	target_0.95	realized_precision		20293
target_sweep	specific	held-out test proteins	target_0.99	rate_heldout	0.107682	4518
target_sweep	specific	held-out test proteins	target_0.99	realized_precision	0.984949	4518
target_sweep	L1	held-out test proteins	target_0.99	rate_heldout	0.0359654	1509
target_sweep	L1	held-out test proteins	target_0.99	realized_precision	0.967528	1509
target_sweep	category	held-out test proteins	target_0.99	rate_heldout	0.0871607	3657
target_sweep	category	held-out test proteins	target_0.99	realized_precision	0.970194	3657
target_sweep	unassigned	held-out test proteins	target_0.99	rate_heldout	0.769192	32273
target_sweep	unassigned	held-out test proteins	target_0.99	realized_precision		32273
target_sweep	specific	sequence-similarity invisible AVGs	target_0.50	rate	0.909025	99181
target_sweep	L1	sequence-similarity invisible AVGs	target_0.50	rate	0.0909749	9926
target_sweep	category	sequence-similarity invisible AVGs	target_0.50	rate	0	0
target_sweep	unassigned	sequence-similarity invisible AVGs	target_0.50	rate	0	0
target_sweep	specific	sequence-similarity invisible AVGs	target_0.60	rate	0.832119	90790
target_sweep	L1	sequence-similarity invisible AVGs	target_0.60	rate	0.145353	15859
target_sweep	category	sequence-similarity invisible AVGs	target_0.60	rate	0.0225283	2458
target_sweep	unassigned	sequence-similarity invisible AVGs	target_0.60	rate	0	0
target_sweep	specific	sequence-similarity invisible AVGs	target_0.70	rate	0.738239	80547
target_sweep	L1	sequence-similarity invisible AVGs	target_0.70	rate	0.193122	21071
target_sweep	category	sequence-similarity invisible AVGs	target_0.70	rate	0.068639	7489
target_sweep	unassigned	sequence-similarity invisible AVGs	target_0.70	rate	0	0
target_sweep	specific	sequence-similarity invisible AVGs	target_0.75	rate	0.66861	72950
target_sweep	L1	sequence-similarity invisible AVGs	target_0.75	rate	0.2083	22727
target_sweep	category	sequence-similarity invisible AVGs	target_0.75	rate	0.12309	13430
target_sweep	unassigned	sequence-similarity invisible AVGs	target_0.75	rate	0	0
target_sweep	specific	sequence-similarity invisible AVGs	target_0.80	rate	0.621848	67848
target_sweep	L1	sequence-similarity invisible AVGs	target_0.80	rate	0.215779	23543
target_sweep	category	sequence-similarity invisible AVGs	target_0.80	rate	0.162373	17716
target_sweep	unassigned	sequence-similarity invisible AVGs	target_0.80	rate	0	0
target_sweep	specific	sequence-similarity invisible AVGs	target_0.85	rate	0.532945	58148
target_sweep	L1	sequence-similarity invisible AVGs	target_0.85	rate	0.237556	25919
target_sweep	category	sequence-similarity invisible AVGs	target_0.85	rate	0.229499	25040
target_sweep	unassigned	sequence-similarity invisible AVGs	target_0.85	rate	0	0
target_sweep	specific	sequence-similarity invisible AVGs	target_0.90	rate	0.420037	45829
target_sweep	L1	sequence-similarity invisible AVGs	target_0.90	rate	0.244934	26724
target_sweep	category	sequence-similarity invisible AVGs	target_0.90	rate	0.122971	13417
target_sweep	unassigned	sequence-similarity invisible AVGs	target_0.90	rate	0.212058	23137
target_sweep	specific	sequence-similarity invisible AVGs	target_0.95	rate	0.332334	36260
target_sweep	L1	sequence-similarity invisible AVGs	target_0.95	rate	0.181629	19817
target_sweep	category	sequence-similarity invisible AVGs	target_0.95	rate	0.0861081	9395
target_sweep	unassigned	sequence-similarity invisible AVGs	target_0.95	rate	0.399929	43635
target_sweep	specific	sequence-similarity invisible AVGs	target_0.99	rate	0.209088	22813
target_sweep	L1	sequence-similarity invisible AVGs	target_0.99	rate	0.0695922	7593
target_sweep	category	sequence-similarity invisible AVGs	target_0.99	rate	0.0568341	6201
target_sweep	unassigned	sequence-similarity invisible AVGs	target_0.99	rate	0.664485	72500
