## Supplemental Table 27 for "CheckAMG: Accurate Identification of Auxiliary Viral Genes with Genome Language Models": Supplemental_Table_27.xlsx

### Sheet: Supplemental Table 27
Supplemental Table 27. Leave-cluster-out test of embedding propagation. Raw nearest-neighbor accuracy at each functional-label depth when every neighbor in the query protein's own MMseqs2 cluster is masked, against the same rule unmasked, with the number of proteins scored, coverage of the reporting split, micro precision with 95% confidence interval, macro precision, and the number of distinct l…
method	level	n_scored	coverage_of_report	micro_precision	micro_ci95_lo	micro_ci95_hi	macro_precision	n_distinct_labels
embedding_leave_cluster_out	specific	41903	0.998713	0.261342	0.257157	0.26557	0.138601	4536
embedding_standard_1nn	specific	41957	1	0.374264	0.369645	0.378906	0.237975	4516
embedding_leave_cluster_out	L1	41903	0.998713	0.493473	0.488687	0.49826	0.445208	28
embedding_standard_1nn	L1	41957	1	0.578306	0.573574	0.583024	0.545616	28
embedding_leave_cluster_out	category	41903	0.998713	0.859676	0.856317	0.862969	0.794239	3
embedding_standard_1nn	category	41957	1	0.886384	0.883312	0.889385	0.833493	3
