## Extended Data Figure 3 Source Data for "CheckAMG: Accurate Identification of Auxiliary Viral Genes with Genome Language Models": Source_Data_ExtendedDataFig3.xlsx

### Sheet: ED Fig 3
Source Data: Extended Data Figure 3. LightGBM classifier performance per test dataset and confidence tier, stratified by whether the strict/ambiguous viral-region requirement (Extended Data Figure 1) is enforced (True), not enforced (False), or either call suffices (Either). Includes sensitivity, specificity, precision, recall, and number of predictions underlying all panels.
Dataset	Viral_Fraction	MGE_Fraction	Host_Fraction	Confidence_Level	Threshold	Predictions_Made	Accuracy	Balanced_Accuracy	TPR	TNR	Precision	Recall	F1_Score	FDR	MCC	Strict_Viral_Region	AUROC	AUPRC	ECE	N_Total	Prevalence	FPR	FNR	Specificity	NPV
Equal viral/nonviral	50.0%	20.8%	29.2%	High Confidence	0.91	59087	0.654508	0.651569	0.306754	0.996384	0.988153	0.306754	0.468173	0.0118469	0.420023	True	0.972598	0.967598	0.0210687	383948	0.495739	0.00361552	0.693246	0.996384	0.593823
Equal viral/nonviral	50.0%	20.8%	29.2%	High Confidence	0.91	65812	0.668012	0.665224	0.338041	0.992407	0.977664	0.338041	0.502378	0.0223364	0.4384	False	0.972598	0.967598	0.0210687	383948	0.495739	0.00759258	0.661959	0.992407	0.603956
Equal viral/nonviral	50.0%	20.8%	29.2%	High Confidence	0.91	124899	0.818259	0.816793	0.644795	0.988792	0.982626	0.644795	0.778646	0.017374	0.67618	Either	0.972598	0.967598	0.0210687	383948	0.495739	0.0112081	0.355205	0.988792	0.739011
Equal viral/nonviral	50.0%	20.8%	29.2%	Medium Confidence	0.454	68569	0.66988	0.667153	0.347167	0.987139	0.963686	0.347167	0.510446	0.0363138	0.436405	True	0.972598	0.967598	0.0210687	383948	0.495739	0.0128609	0.652833	0.987139	0.606001
Equal viral/nonviral	50.0%	20.8%	29.2%	Medium Confidence	0.454	128119	0.749844	0.748444	0.58425	0.912639	0.867982	0.58425	0.698399	0.132018	0.526871	False	0.972598	0.967598	0.0210687	383948	0.495739	0.0873612	0.41575	0.912639	0.69068
Equal viral/nonviral	50.0%	20.8%	29.2%	Medium Confidence	0.454	196688	0.915463	0.915597	0.931417	0.899778	0.901346	0.931417	0.916135	0.0986537	0.831415	Either	0.972598	0.967598	0.0210687	383948	0.495739	0.100222	0.0685833	0.899778	0.930289
Equal viral/nonviral	50.0%	20.8%	29.2%	Low Confidence	0	88518	0.632747	0.63046	0.362119	0.898802	0.778655	0.362119	0.494341	0.221345	0.309736	True	0.972598	0.967598	0.0210687	383948	0.495739	0.101198	0.637881	0.898802	0.58903
Equal viral/nonviral	50.0%	20.8%	29.2%	Low Confidence	0	295430	0.367253	0.36954	0.637881	0.101198	0.41097	0.637881	0.499881	0.58903	-0.309736	False	0.972598	0.967598	0.0210687	383948	0.495739	0.898802	0.362119	0.101198	0.221345
Equal viral/nonviral	50.0%	20.8%	29.2%	Low Confidence	0	383948	0.495739	0.5	1	0	0.495739	1	0.662868	0.504261		Either	0.972598	0.967598	0.0210687	383948	0.495739	1	0	0
Equal viral/MGE/host	33.3%	33.3%	33.4%	High Confidence	0.91	18483	0.764893	0.642033	0.28762	0.996446	0.975166	0.28762	0.44422	0.0248336	0.451506	True	0.977938	0.9507	0.01532	191832	0.326671	0.00355357	0.71238	0.996446	0.742473
Equal viral/MGE/host	33.3%	33.3%	33.4%	High Confidence	0.91	24095	0.789623	0.681668	0.370249	0.993086	0.962938	0.370249	0.534849	0.0370616	0.514185	False	0.977938	0.9507	0.01532	191832	0.326671	0.00691358	0.629751	0.993086	0.764727
Equal viral/MGE/host	33.3%	33.3%	33.4%	High Confidence	0.91	42578	0.881188	0.823701	0.657869	0.989533	0.968247	0.657869	0.783437	0.0317535	0.730648	Either	0.977938	0.9507	0.01532	191832	0.326671	0.0104672	0.342131	0.989533	0.856352
Equal viral/MGE/host	33.3%	33.3%	33.4%	Medium Confidence	0.454	21655	0.770732	0.655184	0.321865	0.988503	0.931425	0.321865	0.47841	0.0685754	0.459979	True	0.977938	0.9507	0.01532	191832	0.326671	0.0114968	0.678135	0.988503	0.750284
Equal viral/MGE/host	33.3%	33.3%	33.4%	Medium Confidence	0.454	48623	0.825102	0.772371	0.620257	0.924485	0.799395	0.620257	0.698524	0.200605	0.587319	False	0.977938	0.9507	0.01532	191832	0.326671	0.0755152	0.379743	0.924485	0.83383
Equal viral/MGE/host	33.3%	33.3%	33.4%	Medium Confidence	0.454	70278	0.922505	0.927555	0.942122	0.912988	0.840078	0.942122	0.888178	0.159922	0.832372	Either	0.977938	0.9507	0.01532	191832	0.326671	0.0870121	0.0578783	0.912988	0.970161
Equal viral/MGE/host	33.3%	33.3%	33.4%	Low Confidence	0	35644	0.706921	0.61139	0.335812	0.886967	0.590394	0.335812	0.428115	0.409606	0.268626	True	0.977938	0.9507	0.01532	191832	0.326671	0.113033	0.664188	0.886967	0.733513
Equal viral/MGE/host	33.3%	33.3%	33.4%	Low Confidence	0	156188	0.293079	0.38861	0.664188	0.113033	0.266487	0.664188	0.380363	0.733513	-0.268626	False	0.977938	0.9507	0.01532	191832	0.326671	0.886967	0.335812	0.113033	0.409606
Equal viral/MGE/host	33.3%	33.3%	33.4%	Low Confidence	0	191832	0.326671	0.5	1	0	0.326671	1	0.492468	0.673329		Either	0.977938	0.9507	0.01532	191832	0.326671	1	0	0
Half viral/host	50.0%	4.6%	45.4%	High Confidence	0.91	100662	0.659705	0.657222	0.316707	0.997736	0.992798	0.316707	0.480222	0.00720232	0.430663	True	0.974215	0.971077	0.0244522	635737	0.496353	0.0022643	0.683293	0.997736	0.597042
Half viral/host	50.0%	4.6%	45.4%	High Confidence	0.91	106878	0.6674	0.664988	0.334308	0.995668	0.987023	0.334308	0.499451	0.0129774	0.441169	False	0.974215	0.971077	0.0244522	635737	0.496353	0.00433184	0.665692	0.995668	0.602807
Half viral/host	50.0%	4.6%	45.4%	High Confidence	0.91	207540	0.823458	0.82221	0.651016	0.993404	0.989824	0.651016	0.78544	0.0101764	0.687119	Either	0.974215	0.971077	0.0244522	635737	0.496353	0.00659615	0.348984	0.993404	0.742824
Half viral/host	50.0%	4.6%	45.4%	Medium Confidence	0.454	115592	0.676096	0.673784	0.356875	0.990693	0.97422	0.356875	0.522389	0.0257803	0.450557	True	0.974215	0.971077	0.0244522	635737	0.496353	0.00930706	0.643125	0.990693	0.609843
Half viral/host	50.0%	4.6%	45.4%	Medium Confidence	0.454	206097	0.743952	0.742683	0.568639	0.916727	0.870629	0.568639	0.687952	0.129371	0.518462	False	0.974215	0.971077	0.0244522	635737	0.496353	0.0832732	0.431361	0.916727	0.683186
Half viral/host	50.0%	4.6%	45.4%	Medium Confidence	0.454	321689	0.916401	0.916467	0.925514	0.90742	0.907852	0.925514	0.916598	0.092148	0.832972	Either	0.974215	0.971077	0.0244522	635737	0.496353	0.0925803	0.0744858	0.90742	0.925158
Half viral/host	50.0%	4.6%	45.4%	Low Confidence	0	139745	0.652525	0.650489	0.371402	0.929576	0.838642	0.371402	0.514813	0.161358	0.363383	True	0.974215	0.971077	0.0244522	635737	0.496353	0.0704245	0.628598	0.929576	0.600086
Half viral/host	50.0%	4.6%	45.4%	Low Confidence	0	495992	0.347475	0.349511	0.628598	0.0704245	0.399914	0.628598	0.488832	0.600086	-0.363383	False	0.974215	0.971077	0.0244522	635737	0.496353	0.929576	0.371402	0.0704245	0.161358
Half viral/host	50.0%	4.6%	45.4%	Low Confidence	0	635737	0.496353	0.5	1	0	0.496353	1	0.663417	0.503647		Either	0.974215	0.971077	0.0244522	635737	0.496353	1	0	0
Host enriched	16.9%	12.5%	70.6%	High Confidence	0.91	12939	0.868592	0.615977	0.233988	0.997967	0.959116	0.233988	0.376197	0.0408841	0.437133	True	0.973704	0.891033	0.041037	313192	0.169343	0.0020334	0.766012	0.997967	0.864691
Host enriched	16.9%	12.5%	70.6%	High Confidence	0.91	20392	0.889068	0.680338	0.364708	0.995968	0.948558	0.364708	0.526849	0.0514417	0.548285	False	0.973704	0.891033	0.041037	313192	0.169343	0.00403221	0.635292	0.995968	0.884925
Host enriched	16.9%	12.5%	70.6%	High Confidence	0.91	33331	0.927003	0.796315	0.598695	0.993934	0.952657	0.598695	0.735295	0.0473433	0.720765	Either	0.973704	0.891033	0.041037	313192	0.169343	0.00606561	0.401305	0.993934	0.923948
Host enriched	16.9%	12.5%	70.6%	Medium Confidence	0.454	16152	0.869202	0.629118	0.266078	0.992159	0.8737	0.266078	0.407926	0.1263	0.437929	True	0.973704	0.891033	0.041037	313192	0.169343	0.00784148	0.733922	0.992159	0.868957
Host enriched	16.9%	12.5%	70.6%	Medium Confidence	0.454	53815	0.879601	0.78894	0.651847	0.926033	0.642423	0.651847	0.647101	0.357577	0.574547	False	0.973704	0.891033	0.041037	313192	0.169343	0.0739674	0.348153	0.926033	0.92881
Host enriched	16.9%	12.5%	70.6%	Medium Confidence	0.454	69967	0.918146	0.918058	0.917925	0.918191	0.695814	0.917925	0.791584	0.304186	0.752873	Either	0.973704	0.891033	0.041037	313192	0.169343	0.0818089	0.0820748	0.918191	0.982103
Host enriched	16.9%	12.5%	70.6%	Low Confidence	0	35677	0.812026	0.600774	0.281332	0.920217	0.418225	0.281332	0.336384	0.581775	0.237929	True	0.973704	0.891033	0.041037	313192	0.169343	0.0797832	0.718668	0.920217	0.862652
Host enriched	16.9%	12.5%	70.6%	Low Confidence	0	277515	0.187974	0.399226	0.718668	0.0797832	0.137348	0.718668	0.23062	0.862652	-0.237929	False	0.973704	0.891033	0.041037	313192	0.169343	0.920217	0.281332	0.0797832	0.581775
Host enriched	16.9%	12.5%	70.6%	Low Confidence	0	313192	0.169343	0.5	1	0	0.169343	1	0.289638	0.830657		Either	0.973704	0.891033	0.041037	313192	0.169343	1	0	0
Training distribution	39.3%	13.9%	46.9%	High Confidence	0.91	111238	0.722726	0.645222	0.293023	0.997421	0.986417	0.293023	0.451827	0.0135835	0.442641	True	0.975529	0.958172	0.00957369	960240	0.389971	0.00257949	0.706977	0.997421	0.688176
Training distribution	39.3%	13.9%	46.9%	High Confidence	0.91	132640	0.742008	0.67064	0.346322	0.994957	0.977729	0.346322	0.511475	0.0222708	0.48243	False	0.975529	0.958172	0.00957369	960240	0.389971	0.0050429	0.653678	0.994957	0.704229
Training distribution	39.3%	13.9%	46.9%	High Confidence	0.91	243878	0.854705	0.815861	0.639345	0.992378	0.981692	0.639345	0.774368	0.0183083	0.707856	Either	0.975529	0.958172	0.00957369	960240	0.389971	0.00762239	0.360655	0.992378	0.811474
Training distribution	39.3%	13.9%	46.9%	Medium Confidence	0.454	129480	0.732944	0.660353	0.330481	0.990225	0.955777	0.330481	0.49114	0.044223	0.457973	True	0.975529	0.958172	0.00957369	960240	0.389971	0.0097751	0.669519	0.990225	0.698214
Training distribution	39.3%	13.9%	46.9%	Medium Confidence	0.454	272038	0.795639	0.760571	0.601213	0.919928	0.827583	0.601213	0.696466	0.172417	0.564098	False	0.975529	0.958172	0.00957369	960240	0.389971	0.0800718	0.398787	0.919928	0.783011
Training distribution	39.3%	13.9%	46.9%	Medium Confidence	0.454	401518	0.918554	0.920924	0.931695	0.910153	0.868922	0.931695	0.899214	0.131078	0.832443	Either	0.975529	0.958172	0.00957369	960240	0.389971	0.0898469	0.0683053	0.910153	0.954221
Training distribution	39.3%	13.9%	46.9%	Low Confidence	0	177161	0.692674	0.629517	0.342514	0.916519	0.723974	0.342514	0.465024	0.276026	0.325717	True	0.975529	0.958172	0.00957369	960240	0.389971	0.083481	0.657486	0.916519	0.685592
Training distribution	39.3%	13.9%	46.9%	Low Confidence	0	783079	0.307326	0.370483	0.657486	0.083481	0.314408	0.657486	0.425393	0.685592	-0.325717	False	0.975529	0.958172	0.00957369	960240	0.389971	0.916519	0.342514	0.083481	0.276026
Training distribution	39.3%	13.9%	46.9%	Low Confidence	0	960240	0.389971	0.5	1	0	0.389971	1	0.561121	0.610029		Either	0.975529	0.958172	0.00957369	960240	0.389971	1	0	0
MGE enriched	10.3%	75.0%	14.7%	High Confidence	0.91	4744	0.939879	0.620582	0.246883	0.99428	0.772133	0.246883	0.374138	0.227867	0.415542	True	0.936746	0.627139	0.0631709	203839	0.0727878	0.00571952	0.753117	0.99428	0.943876
MGE enriched	10.3%	75.0%	14.7%	High Confidence	0.91	4635	0.933094	0.593757	0.196603	0.99091	0.629342	0.196603	0.29961	0.370658	0.326787	False	0.936746	0.627139	0.0631709	203839	0.0727878	0.00908985	0.803397	0.99091	0.940162
MGE enriched	10.3%	75.0%	14.7%	High Confidence	0.91	9379	0.945761	0.714338	0.443486	0.985191	0.701567	0.443486	0.543442	0.298433	0.531548	Either	0.936746	0.627139	0.0631709	203839	0.0727878	0.0148094	0.556514	0.985191	0.957539
MGE enriched	10.3%	75.0%	14.7%	Medium Confidence	0.454	8286	0.936828	0.664275	0.345285	0.983265	0.618272	0.345285	0.443109	0.381728	0.432218	True	0.936746	0.627139	0.0631709	203839	0.0727878	0.0167353	0.654715	0.983265	0.950325
MGE enriched	10.3%	75.0%	14.7%	Medium Confidence	0.454	19481	0.896507	0.68874	0.445575	0.931905	0.339356	0.445575	0.385279	0.660644	0.333553	False	0.936746	0.627139	0.0631709	203839	0.0727878	0.0680945	0.554425	0.931905	0.95538
MGE enriched	10.3%	75.0%	14.7%	Medium Confidence	0.454	27767	0.906122	0.853015	0.790861	0.91517	0.422588	0.790861	0.55084	0.577412	0.534712	Either	0.936746	0.627139	0.0631709	203839	0.0727878	0.0848298	0.209139	0.91517	0.982377
MGE enriched	10.3%	75.0%	14.7%	Low Confidence	0	32094	0.833727	0.652029	0.439375	0.864684	0.203122	0.439375	0.277812	0.796878	0.216875	True	0.936746	0.627139	0.0631709	203839	0.0727878	0.135316	0.560625	0.864684	0.951568
MGE enriched	10.3%	75.0%	14.7%	Low Confidence	0	171745	0.166273	0.347971	0.560625	0.135316	0.0484323	0.560625	0.0891619	0.951568	-0.216875	False	0.936746	0.627139	0.0631709	203839	0.0727878	0.864684	0.439375	0.135316	0.796878
MGE enriched	10.3%	75.0%	14.7%	Low Confidence	0	203839	0.0727878	0.5	1	0	0.0727878	1	0.135698	0.927212		Either	0.936746	0.627139	0.0631709	203839	0.0727878	1	0	0
Near all host	5.5%	5.0%	89.5%	High Confidence	0.91	11404	0.963644	0.655448	0.312042	0.998855	0.936426	0.312042	0.4681	0.0635742	0.529128	True	0.950695	0.726448	0.0733028	667539	0.0512674	0.00114477	0.687958	0.998855	0.964117
Near all host	5.5%	5.0%	89.5%	High Confidence	0.91	10369	0.95828	0.620723	0.244602	0.996845	0.80731	0.244602	0.375449	0.19269	0.430609	False	0.950695	0.726448	0.0733028	667539	0.0512674	0.00315482	0.755398	0.996845	0.960662
Near all host	5.5%	5.0%	89.5%	High Confidence	0.91	21773	0.973191	0.776172	0.556643	0.9957	0.874937	0.556643	0.680406	0.125063	0.685775	Either	0.950695	0.726448	0.0733028	667539	0.0512674	0.00429959	0.443357	0.9957	0.976504
Near all host	5.5%	5.0%	89.5%	Medium Confidence	0.454	16802	0.962314	0.685913	0.377933	0.993892	0.769789	0.377933	0.506967	0.230211	0.52351	True	0.950695	0.726448	0.0733028	667539	0.0512674	0.00610754	0.622067	0.993892	0.967285
Near all host	5.5%	5.0%	89.5%	Medium Confidence	0.454	67559	0.893205	0.681444	0.44549	0.917398	0.225669	0.44549	0.299581	0.774331	0.265358	False	0.950695	0.726448	0.0733028	667539	0.0512674	0.0826017	0.55451	0.917398	0.968371
Near all host	5.5%	5.0%	89.5%	Medium Confidence	0.454	84361	0.906786	0.867357	0.823423	0.911291	0.334041	0.823423	0.475275	0.665959	0.487659	Either	0.950695	0.726448	0.0733028	667539	0.0512674	0.0887093	0.176577	0.911291	0.989638
Near all host	5.5%	5.0%	89.5%	Low Confidence	0	52219	0.913974	0.68219	0.423925	0.940455	0.27783	0.423925	0.33567	0.72217	0.299267	True	0.950695	0.726448	0.0733028	667539	0.0512674	0.0595453	0.576075	0.940455	0.96796
Near all host	5.5%	5.0%	89.5%	Low Confidence	0	615320	0.0860264	0.31781	0.576075	0.0595453	0.0320402	0.576075	0.0607042	0.96796	-0.299267	False	0.950695	0.726448	0.0733028	667539	0.0512674	0.940455	0.423925	0.0595453	0.72217
Near all host	5.5%	5.0%	89.5%	Low Confidence	0	667539	0.0512674	0.5	1	0	0.0512674	1	0.0975345	0.948733		Either	0.950695	0.726448	0.0733028	667539	0.0512674	1	0	0
Near all virus	88.7%	3.6%	7.8%	High Confidence	0.91	243819	0.40871	0.661178	0.327349	0.995007	0.997888	0.327349	0.49298	0.00211222	0.232853	True	0.97833	0.996191	0.0994408	846398	0.87814	0.00499312	0.672651	0.995007	0.170313
Near all virus	88.7%	3.6%	7.8%	High Confidence	0.91	260474	0.426683	0.668402	0.348787	0.988017	0.995255	0.348787	0.516549	0.0047452	0.238705	False	0.97833	0.996191	0.0994408	846398	0.87814	0.0119835	0.651213	0.988017	0.173924
Near all virus	88.7%	3.6%	7.8%	High Confidence	0.91	504293	0.713533	0.82958	0.676136	0.983023	0.996528	0.676136	0.805647	0.00347219	0.439396	Either	0.97833	0.996191	0.0994408	846398	0.87814	0.0169766	0.323864	0.983023	0.296374
Near all virus	88.7%	3.6%	7.8%	Medium Confidence	0.454	270824	0.438125	0.673526	0.362264	0.984788	0.994207	0.362264	0.531033	0.00579343	0.243381	True	0.97833	0.996191	0.0994408	846398	0.87814	0.015212	0.637736	0.984788	0.176473
Near all virus	88.7%	3.6%	7.8%	Medium Confidence	0.454	441724	0.628907	0.762487	0.58586	0.939113	0.985783	0.58586	0.734939	0.014217	0.343792	False	0.97833	0.996191	0.0994408	846398	0.87814	0.0608869	0.41414	0.939113	0.239358
Near all virus	88.7%	3.6%	7.8%	Medium Confidence	0.454	712548	0.945172	0.936013	0.948124	0.923901	0.988985	0.948124	0.968123	0.0110154	0.781807	Either	0.97833	0.996191	0.0994408	846398	0.87814	0.076099	0.0518758	0.923901	0.711939
Near all virus	88.7%	3.6%	7.8%	Low Confidence	0	285918	0.437437	0.640411	0.372027	0.908796	0.967099	0.372027	0.537345	0.032901	0.194231	True	0.97833	0.996191	0.0994408	846398	0.87814	0.0912044	0.627973	0.908796	0.167241
Near all virus	88.7%	3.6%	7.8%	Low Confidence	0	560480	0.562563	0.359589	0.627973	0.0912044	0.832759	0.627973	0.716012	0.167241	-0.194231	False	0.97833	0.996191	0.0994408	846398	0.87814	0.908796	0.372027	0.0912044	0.032901
Near all virus	88.7%	3.6%	7.8%	Low Confidence	0	846398	0.87814	0.5	1	0	0.87814	1	0.935117	0.12186		Either	0.97833	0.996191	0.0994408	846398	0.87814	1	0	0
Integrated proviruses	57.5%	0.4%	42.1%	High Confidence	0.91	14200	0.615094	0.657765	0.326144	0.989386	0.975493	0.326144	0.488848	0.024507	0.399878	True	0.905339	0.916025	0.147863	75260	0.564337	0.0106136	0.673856	0.989386	0.531281
Integrated proviruses	57.5%	0.4%	42.1%	High Confidence	0.91	5330	0.492214	0.548236	0.112851	0.983622	0.89925	0.112851	0.200536	0.10075	0.186474	False	0.905339	0.916025	0.147863	75260	0.564337	0.0163779	0.887149	0.983622	0.46119
Integrated proviruses	57.5%	0.4%	42.1%	High Confidence	0.91	19530	0.671645	0.706002	0.438995	0.973008	0.954685	0.438995	0.601432	0.0453149	0.46603	Either	0.905339	0.916025	0.147863	75260	0.564337	0.0269916	0.561005	0.973008	0.572456
Integrated proviruses	57.5%	0.4%	42.1%	Medium Confidence	0.454	20241	0.672323	0.705455	0.447966	0.962944	0.939973	0.447966	0.606764	0.0600267	0.459497	True	0.905339	0.916025	0.147863	75260	0.564337	0.0370562	0.552034	0.962944	0.573856
Integrated proviruses	57.5%	0.4%	42.1%	Medium Confidence	0.454	12798	0.55671	0.600836	0.257911	0.94376	0.855915	0.257911	0.396381	0.144085	0.266179	False	0.905339	0.916025	0.147863	75260	0.564337	0.0562401	0.742089	0.94376	0.495405
Integrated proviruses	57.5%	0.4%	42.1%	Medium Confidence	0.454	33039	0.79337	0.80629	0.705877	0.906704	0.907412	0.705877	0.794056	0.0925875	0.61206	Either	0.905339	0.916025	0.147863	75260	0.564337	0.0932963	0.294123	0.906704	0.704128
Integrated proviruses	57.5%	0.4%	42.1%	Low Confidence	0	27267	0.66249	0.683242	0.521967	0.844516	0.813034	0.521967	0.635771	0.186966	0.378056	True	0.905339	0.916025	0.147863	75260	0.564337	0.155484	0.478033	0.844516	0.576959
Integrated proviruses	57.5%	0.4%	42.1%	Low Confidence	0	47993	0.33751	0.316758	0.478033	0.155484	0.423041	0.478033	0.448859	0.576959	-0.378056	False	0.905339	0.916025	0.147863	75260	0.564337	0.844516	0.521967	0.155484	0.186966
Integrated proviruses	57.5%	0.4%	42.1%	Low Confidence	0	75260	0.564337	0.5	1	0	0.564337	1	0.721503	0.435663		Either	0.905339	0.916025	0.147863	75260	0.564337	1	0	0
Virus enriched	70.2%	12.5%	17.3%	High Confidence	0.91	101430	0.538171	0.667082	0.338526	0.995639	0.99441	0.338526	0.5051	0.00559006	0.361406	True	0.97332	0.985754	0.0561914	427977	0.696178	0.00436057	0.661474	0.995639	0.396457
Virus enriched	70.2%	12.5%	17.3%	High Confidence	0.91	101426	0.535232	0.663613	0.336408	0.990817	0.988228	0.336408	0.501946	0.0117721	0.353905	False	0.97332	0.985754	0.0561914	427977	0.696178	0.00918257	0.663592	0.990817	0.394533
Virus enriched	70.2%	12.5%	17.3%	High Confidence	0.91	202856	0.769581	0.830695	0.674933	0.986457	0.991319	0.674933	0.803089	0.00868103	0.609181	Either	0.97332	0.985754	0.0561914	427977	0.696178	0.0135431	0.325067	0.986457	0.569774
Virus enriched	70.2%	12.5%	17.3%	Medium Confidence	0.454	114457	0.562979	0.682288	0.378204	0.986372	0.984518	0.378204	0.546477	0.0154818	0.378813	True	0.97332	0.985754	0.0561914	427977	0.696178	0.0136277	0.621796	0.986372	0.409087
Virus enriched	70.2%	12.5%	17.3%	Medium Confidence	0.454	180690	0.668225	0.734916	0.564941	0.90489	0.931557	0.564941	0.703342	0.0684432	0.437486	False	0.97332	0.985754	0.0561914	427977	0.696178	0.0951096	0.435059	0.90489	0.475812
Virus enriched	70.2%	12.5%	17.3%	Medium Confidence	0.454	295147	0.927382	0.917204	0.943144	0.891263	0.952095	0.943144	0.947599	0.0479049	0.829471	Either	0.97332	0.985754	0.0561914	427977	0.696178	0.108737	0.0568556	0.891263	0.872469
Virus enriched	70.2%	12.5%	17.3%	Low Confidence	0	128325	0.54645	0.647724	0.389605	0.905844	0.904594	0.389605	0.544637	0.0954062	0.296557	True	0.97332	0.985754	0.0561914	427977	0.696178	0.0941559	0.610395	0.905844	0.393076
Virus enriched	70.2%	12.5%	17.3%	Low Confidence	0	299652	0.45355	0.352276	0.610395	0.0941559	0.606924	0.610395	0.608655	0.393076	-0.296557	False	0.97332	0.985754	0.0561914	427977	0.696178	0.905844	0.389605	0.0941559	0.0954062
Virus enriched	70.2%	12.5%	17.3%	Low Confidence	0	427977	0.696178	0.5	1	0	0.696178	1	0.820878	0.303822		Either	0.97332	0.985754	0.0561914	427977	0.696178	1	0	0
