## Extended Data Figure 6 Source Data for "CheckAMG: Accurate Identification of Auxiliary Viral Genes with Genome Language Models": Source_Data_ExtendedDataFig6.xlsx

### Sheet: ED_Fig6A_tier_tradeoffs
Source Data: Extended Data Figure 6A. One row per tool tier. n is the calls of the tier (point size), viral the geNomad-viral calls, and viral_share their share of n (x axis). The y axes are the shares of the viral calls with a KEGG Metabolism KO (metabolism_among_viral), an AMG weight of at least 0.6 (weight_ge_0.6_among_viral) or no cautious function (not_cautious_among_viral). Viral calls with…
set	n	viral	metabolism	n_viral_unannotated	weight_ge_0.6_among_viral	not_cautious_among_viral	tool	tier	level	allow_T	viral_share	metabolism_among_viral
CheckAMG (high)	3221	3153	1751	33	0.986679	0.49889	CheckAMG	high	high / aux 1	FALSE	0.978889	0.555344
CheckAMG (medium)	6728	5843	3475	47	0.988876	0.492213	CheckAMG	medium	medium / aux 2	FALSE	0.86846	0.594729
CheckAMG (low)	170161	8879	5456	52	0.990652	0.513346	CheckAMG	low	low / aux 3	FALSE	0.05218	0.614484
DRAM-V (aux 1)	3380	3135	1637	0	0.264115	0.408931	DRAM-V	aux 1	high / aux 1	FALSE	0.927515	0.522169
DRAM-V (aux 2)	13566	9490	5404	0	0.239726	0.405163	DRAM-V	aux 2	medium / aux 2	FALSE	0.699543	0.569442
DRAM-V (aux 3)	47308	16746	10244	0	0.266273	0.445957	DRAM-V	aux 3	low / aux 3	FALSE	0.353978	0.611728
DRAM-V (allow T)	52012	17049	10454	0	0.263886	0.443369	DRAM-V	allow T	low / aux 3	TRUE	0.32779	0.613174
DRAM-V (aux 4)	160941	21014	12867	0	0.263919	0.452746	DRAM-V	aux 4	aux 4	FALSE	0.13057	0.612306
DRAM-V (aux 4, allow T)	171833	21352	13101	0	0.261802	0.450356	DRAM-V	aux 4, allow T	aux 4	TRUE	0.12426	0.613572
VIBRANT (high)	1270	1263	1161	0	0.353127	0.160728	VIBRANT	high	high / aux 1	FALSE	0.994488	0.91924
VIBRANT (medium)	3720	3708	3442	0	0.328749	0.135653	VIBRANT	medium	medium / aux 2	FALSE	0.996774	0.928263
VIBRANT (low)	12677	12531	11599	0	0.307078	0.120421	VIBRANT	low	low / aux 3	FALSE	0.988483	0.925624

### Sheet: ED_Fig6B_weight_composition
Source Data: Extended Data Figure 6B. Share of the calls of each tool tier in each AMG weight bin. pct is n over n_tier, from 0 to 1.
tool	tier	AMG weight bin	n	pct	n_tier
CheckAMG	CheckAMG (high)	AMG weight ≥ 0.8	250	0.0776156	3221
CheckAMG	CheckAMG (high)	AMG weight 0.6 to 0.8	2928	0.909034	3221
CheckAMG	CheckAMG (high)	Annotated, no AMG weight	9	0.00279416	3221
CheckAMG	CheckAMG (high)	No annotation	34	0.0105557	3221
CheckAMG	CheckAMG (medium)	AMG weight ≥ 0.8	852	0.126635	6728
CheckAMG	CheckAMG (medium)	AMG weight 0.6 to 0.8	5802	0.862366	6728
CheckAMG	CheckAMG (medium)	Annotated, no AMG weight	23	0.00341855	6728
CheckAMG	CheckAMG (medium)	No annotation	51	0.00758026	6728
CheckAMG	CheckAMG (low)	AMG weight ≥ 0.8	103016	0.605403	170161
CheckAMG	CheckAMG (low)	AMG weight 0.6 to 0.8	66352	0.389937	170161
CheckAMG	CheckAMG (low)	AMG weight 0.4 to 0.6	4	2.35071e-05	170161
CheckAMG	CheckAMG (low)	Annotated, no AMG weight	482	0.00283261	170161
CheckAMG	CheckAMG (low)	No annotation	307	0.00180417	170161
DRAM-V	DRAM-V (aux 1)	AMG weight ≥ 0.8	126	0.0372781	3380
DRAM-V	DRAM-V (aux 1)	AMG weight 0.6 to 0.8	789	0.233432	3380
DRAM-V	DRAM-V (aux 1)	AMG weight 0.4 to 0.6	150	0.0443787	3380
DRAM-V	DRAM-V (aux 1)	AMG weight < 0.4	259	0.0766272	3380
DRAM-V	DRAM-V (aux 1)	Annotated, no AMG weight	2056	0.608284	3380
DRAM-V	DRAM-V (aux 2)	AMG weight ≥ 0.8	1223	0.0901519	13566
DRAM-V	DRAM-V (aux 2)	AMG weight 0.6 to 0.8	2726	0.200944	13566
DRAM-V	DRAM-V (aux 2)	AMG weight 0.4 to 0.6	877	0.0646469	13566
DRAM-V	DRAM-V (aux 2)	AMG weight < 0.4	1150	0.0847708	13566
DRAM-V	DRAM-V (aux 2)	Annotated, no AMG weight	7590	0.559487	13566
DRAM-V	DRAM-V (aux 3)	AMG weight ≥ 0.8	8359	0.176693	47308
DRAM-V	DRAM-V (aux 3)	AMG weight 0.6 to 0.8	9335	0.197324	47308
DRAM-V	DRAM-V (aux 3)	AMG weight 0.4 to 0.6	3632	0.0767735	47308
DRAM-V	DRAM-V (aux 3)	AMG weight < 0.4	3004	0.0634988	47308
DRAM-V	DRAM-V (aux 3)	Annotated, no AMG weight	22978	0.485711	47308
DRAM-V	DRAM-V (allow T)	AMG weight ≥ 0.8	9569	0.183977	52012
DRAM-V	DRAM-V (allow T)	AMG weight 0.6 to 0.8	10064	0.193494	52012
DRAM-V	DRAM-V (allow T)	AMG weight 0.4 to 0.6	3994	0.07679	52012
DRAM-V	DRAM-V (allow T)	AMG weight < 0.4	3264	0.0627547	52012
DRAM-V	DRAM-V (allow T)	Annotated, no AMG weight	25121	0.482985	52012
DRAM-V	DRAM-V (aux 4)	AMG weight ≥ 0.8	44650	0.277431	160941
DRAM-V	DRAM-V (aux 4)	AMG weight 0.6 to 0.8	30898	0.191983	160941
DRAM-V	DRAM-V (aux 4)	AMG weight 0.4 to 0.6	10191	0.0633213	160941
DRAM-V	DRAM-V (aux 4)	AMG weight < 0.4	6625	0.0411642	160941
DRAM-V	DRAM-V (aux 4)	Annotated, no AMG weight	68577	0.4261	160941
DRAM-V	DRAM-V (aux 4, allow T)	AMG weight ≥ 0.8	47898	0.278747	171833
DRAM-V	DRAM-V (aux 4, allow T)	AMG weight 0.6 to 0.8	32620	0.189835	171833
DRAM-V	DRAM-V (aux 4, allow T)	AMG weight 0.4 to 0.6	10937	0.063649	171833
DRAM-V	DRAM-V (aux 4, allow T)	AMG weight < 0.4	7135	0.0415229	171833
DRAM-V	DRAM-V (aux 4, allow T)	Annotated, no AMG weight	73243	0.426245	171833
VIBRANT	VIBRANT (high)	AMG weight ≥ 0.8	56	0.0440945	1270
VIBRANT	VIBRANT (high)	AMG weight 0.6 to 0.8	394	0.310236	1270
VIBRANT	VIBRANT (high)	AMG weight 0.4 to 0.6	621	0.488976	1270
VIBRANT	VIBRANT (high)	AMG weight < 0.4	50	0.0393701	1270
VIBRANT	VIBRANT (high)	Annotated, no AMG weight	149	0.117323	1270
VIBRANT	VIBRANT (medium)	AMG weight ≥ 0.8	145	0.0389785	3720
VIBRANT	VIBRANT (medium)	AMG weight 0.6 to 0.8	1083	0.291129	3720
VIBRANT	VIBRANT (medium)	AMG weight 0.4 to 0.6	1807	0.485753	3720
VIBRANT	VIBRANT (medium)	AMG weight < 0.4	133	0.0357527	3720
VIBRANT	VIBRANT (medium)	Annotated, no AMG weight	552	0.148387	3720
VIBRANT	VIBRANT (low)	AMG weight ≥ 0.8	359	0.028319	12677
VIBRANT	VIBRANT (low)	AMG weight 0.6 to 0.8	3552	0.280192	12677
VIBRANT	VIBRANT (low)	AMG weight 0.4 to 0.6	6012	0.474245	12677
VIBRANT	VIBRANT (low)	AMG weight < 0.4	515	0.0406248	12677
VIBRANT	VIBRANT (low)	Annotated, no AMG weight	2239	0.176619	12677

### Sheet: ED_Fig6C_cautious_composition
Source Data: Extended Data Figure 6C. Share of the calls of each tool tier in each cautious-function category, with not cautious split by AMG weight. pct is n over n_tier, from 0 to 1.
tool	tier	Cautious functions	n	pct	n_tier
CheckAMG	CheckAMG (high)	Nucleotide metabolism	465	0.144365	3221
CheckAMG	CheckAMG (high)	Glucan metabolism	514	0.159578	3221
CheckAMG	CheckAMG (high)	Lipid metabolism	131	0.0406706	3221
CheckAMG	CheckAMG (high)	Methylation	467	0.144986	3221
CheckAMG	CheckAMG (high)	Not cautious (weight ≥ 0.6)	1602	0.497361	3221
CheckAMG	CheckAMG (high)	Not cautious (no weight)	42	0.0130394	3221
CheckAMG	CheckAMG (medium)	Nucleotide metabolism	783	0.116379	6728
CheckAMG	CheckAMG (medium)	Glucan metabolism	1319	0.196046	6728
CheckAMG	CheckAMG (medium)	Lipid metabolism	335	0.0497919	6728
CheckAMG	CheckAMG (medium)	Methylation	885	0.13154	6728
CheckAMG	CheckAMG (medium)	Not cautious (weight ≥ 0.6)	3333	0.495392	6728
CheckAMG	CheckAMG (medium)	Not cautious (no weight)	73	0.0108502	6728
CheckAMG	CheckAMG (low)	Nucleotide metabolism	18322	0.107674	170161
CheckAMG	CheckAMG (low)	Glucan metabolism	12220	0.0718143	170161
CheckAMG	CheckAMG (low)	Lipid metabolism	10810	0.0635281	170161
CheckAMG	CheckAMG (low)	Methylation	6712	0.039445	170161
CheckAMG	CheckAMG (low)	Not cautious (weight ≥ 0.6)	121319	0.712966	170161
CheckAMG	CheckAMG (low)	Not cautious (weight < 0.6)	2	1.17536e-05	170161
CheckAMG	CheckAMG (low)	Not cautious (no weight)	776	0.00456039	170161
DRAM-V	DRAM-V (aux 1)	Essential gene	572	0.169231	3380
DRAM-V	DRAM-V (aux 1)	Nucleotide metabolism	456	0.134911	3380
DRAM-V	DRAM-V (aux 1)	Glucan metabolism	587	0.173669	3380
DRAM-V	DRAM-V (aux 1)	Lipid metabolism	52	0.0153846	3380
DRAM-V	DRAM-V (aux 1)	Methylation	270	0.0798817	3380
DRAM-V	DRAM-V (aux 1)	Not cautious (weight ≥ 0.6)	683	0.202071	3380
DRAM-V	DRAM-V (aux 1)	Not cautious (weight < 0.6)	16	0.00473373	3380
DRAM-V	DRAM-V (aux 1)	Not cautious (no weight)	744	0.220118	3380
DRAM-V	DRAM-V (aux 2)	Essential gene	1996	0.147133	13566
DRAM-V	DRAM-V (aux 2)	Nucleotide metabolism	1985	0.146322	13566
DRAM-V	DRAM-V (aux 2)	Glucan metabolism	1661	0.122438	13566
DRAM-V	DRAM-V (aux 2)	Lipid metabolism	274	0.0201976	13566
DRAM-V	DRAM-V (aux 2)	Methylation	1037	0.0764411	13566
DRAM-V	DRAM-V (aux 2)	Not cautious (weight ≥ 0.6)	3008	0.221731	13566
DRAM-V	DRAM-V (aux 2)	Not cautious (weight < 0.6)	204	0.0150376	13566
DRAM-V	DRAM-V (aux 2)	Not cautious (no weight)	3401	0.2507	13566
DRAM-V	DRAM-V (aux 3)	Essential gene	4661	0.0985246	47308
DRAM-V	DRAM-V (aux 3)	Nucleotide metabolism	6080	0.128519	47308
DRAM-V	DRAM-V (aux 3)	Glucan metabolism	4242	0.0896677	47308
DRAM-V	DRAM-V (aux 3)	Lipid metabolism	1412	0.029847	47308
DRAM-V	DRAM-V (aux 3)	Methylation	2152	0.0454891	47308
DRAM-V	DRAM-V (aux 3)	Not cautious (weight ≥ 0.6)	14209	0.300351	47308
DRAM-V	DRAM-V (aux 3)	Not cautious (weight < 0.6)	1028	0.0217299	47308
DRAM-V	DRAM-V (aux 3)	Not cautious (no weight)	13524	0.285871	47308
DRAM-V	DRAM-V (allow T)	Essential gene	5005	0.0962278	52012
DRAM-V	DRAM-V (allow T)	Nucleotide metabolism	6623	0.127336	52012
DRAM-V	DRAM-V (allow T)	Glucan metabolism	4640	0.0892102	52012
DRAM-V	DRAM-V (allow T)	Lipid metabolism	1580	0.0303776	52012
DRAM-V	DRAM-V (allow T)	Methylation	2253	0.0433169	52012
DRAM-V	DRAM-V (allow T)	Not cautious (weight ≥ 0.6)	15821	0.30418	52012
DRAM-V	DRAM-V (allow T)	Not cautious (weight < 0.6)	1127	0.0216681	52012
DRAM-V	DRAM-V (allow T)	Not cautious (no weight)	14963	0.287684	52012
DRAM-V	DRAM-V (aux 4)	Essential gene	9768	0.060693	160941
DRAM-V	DRAM-V (aux 4)	Nucleotide metabolism	16670	0.103578	160941
DRAM-V	DRAM-V (aux 4)	Glucan metabolism	10396	0.0645951	160941
DRAM-V	DRAM-V (aux 4)	Lipid metabolism	6153	0.0382314	160941
DRAM-V	DRAM-V (aux 4)	Methylation	4632	0.0287807	160941
DRAM-V	DRAM-V (aux 4)	Not cautious (weight ≥ 0.6)	63528	0.394729	160941
DRAM-V	DRAM-V (aux 4)	Not cautious (weight < 0.6)	3508	0.0217968	160941
DRAM-V	DRAM-V (aux 4)	Not cautious (no weight)	46286	0.287596	160941
DRAM-V	DRAM-V (aux 4, allow T)	Essential gene	10394	0.060489	171833
DRAM-V	DRAM-V (aux 4, allow T)	Nucleotide metabolism	17747	0.103281	171833
DRAM-V	DRAM-V (aux 4, allow T)	Glucan metabolism	11156	0.0649235	171833
DRAM-V	DRAM-V (aux 4, allow T)	Lipid metabolism	6541	0.038066	171833
DRAM-V	DRAM-V (aux 4, allow T)	Methylation	4885	0.0284288	171833
DRAM-V	DRAM-V (aux 4, allow T)	Not cautious (weight ≥ 0.6)	67705	0.394016	171833
DRAM-V	DRAM-V (aux 4, allow T)	Not cautious (weight < 0.6)	3724	0.0216722	171833
DRAM-V	DRAM-V (aux 4, allow T)	Not cautious (no weight)	49681	0.289124	171833
VIBRANT	VIBRANT (high)	Essential gene	110	0.0866142	1270
VIBRANT	VIBRANT (high)	Nucleotide metabolism	297	0.233858	1270
VIBRANT	VIBRANT (high)	Glucan metabolism	276	0.217323	1270
VIBRANT	VIBRANT (high)	Lipid metabolism	48	0.0377953	1270
VIBRANT	VIBRANT (high)	Methylation	332	0.261417	1270
VIBRANT	VIBRANT (high)	Not cautious (weight ≥ 0.6)	191	0.150394	1270
VIBRANT	VIBRANT (high)	Not cautious (weight < 0.6)	11	0.00866142	1270
VIBRANT	VIBRANT (high)	Not cautious (no weight)	5	0.00393701	1270
VIBRANT	VIBRANT (medium)	Essential gene	327	0.0879032	3720
VIBRANT	VIBRANT (medium)	Nucleotide metabolism	876	0.235484	3720
VIBRANT	VIBRANT (medium)	Glucan metabolism	874	0.234946	3720
VIBRANT	VIBRANT (medium)	Lipid metabolism	174	0.0467742	3720
VIBRANT	VIBRANT (medium)	Methylation	957	0.257258	3720
VIBRANT	VIBRANT (medium)	Not cautious (weight ≥ 0.6)	463	0.124462	3720
VIBRANT	VIBRANT (medium)	Not cautious (weight < 0.6)	40	0.0107527	3720
VIBRANT	VIBRANT (medium)	Not cautious (no weight)	9	0.00241935	3720
VIBRANT	VIBRANT (low)	Essential gene	1696	0.133786	12677
VIBRANT	VIBRANT (low)	Nucleotide metabolism	2334	0.184113	12677
VIBRANT	VIBRANT (low)	Glucan metabolism	3129	0.246825	12677
VIBRANT	VIBRANT (low)	Lipid metabolism	675	0.053246	12677
VIBRANT	VIBRANT (low)	Methylation	3291	0.259604	12677
VIBRANT	VIBRANT (low)	Not cautious (weight ≥ 0.6)	1373	0.108306	12677
VIBRANT	VIBRANT (low)	Not cautious (weight < 0.6)	153	0.0120691	12677
VIBRANT	VIBRANT (low)	Not cautious (no weight)	26	0.00205096	12677
