## Extended Data Figure 7 Source Data for "CheckAMG: Accurate Identification of Auxiliary Viral Genes with Genome Language Models": Source_Data_ExtendedDataFig7.xlsx

### Sheet: ED_Fig7A_nonoverlap_reasons
Source Data: Extended Data Figure 7A. For each source tier and other tool, the number and share (pct, from 0 to 1) of the source-tier calls with each reason the other tool did not make the same call. Every gene of the source tier takes one reason, and a reason with no gene has no row. DRAMV_aux1, DRAMV_aux_le2 and DRAMV_aux_le3 are DRAM-V (aux 1), (aux 2) and (aux 3), and DRAMV_aux_le3 holds all …
source_tier	n	pct	Classification	Other tool
CheckAMG_high	204	0.0633344	Called only at lower stringency	DRAM-V
CheckAMG_high	1332	0.413536	Agrees at default/high	DRAM-V
CheckAMG_high	130	0.0403601	Best-hit database not queried	DRAM-V
CheckAMG_high	1531	0.475318	Shared-database hit, not flagged as AMG	DRAM-V
CheckAMG_high	22	0.00683018	Different top hit in a shared database	DRAM-V
CheckAMG_high	2	0.000620925	No annotation available	DRAM-V
CheckAMG_high	1053	0.326917	Called only at lower stringency	VIBRANT
CheckAMG_high	221	0.0686122	Agrees at default/high	VIBRANT
CheckAMG_high	119	0.036945	Best-hit database not queried	VIBRANT
CheckAMG_high	1578	0.48991	Shared-database hit, not flagged as AMG	VIBRANT
CheckAMG_high	191	0.0592984	Different top hit in a shared database	VIBRANT
CheckAMG_high	59	0.0183173	No annotation available	VIBRANT
DRAMV_aux1	185	0.0547337	Called only at lower stringency	CheckAMG
DRAMV_aux1	325	0.0961538	Agrees at default/high	CheckAMG
DRAMV_aux1	92	0.0272189	Best-hit database not queried	CheckAMG
DRAMV_aux1	2412	0.713609	Shared-database hit, not flagged as AMG	CheckAMG
DRAMV_aux1	338	0.1	Different top hit in a shared database	CheckAMG
DRAMV_aux1	28	0.00828402	No annotation available	CheckAMG
DRAMV_aux1	639	0.189053	Called only at lower stringency	VIBRANT
DRAMV_aux1	219	0.0647929	Agrees at default/high	VIBRANT
DRAMV_aux1	140	0.0414201	Best-hit database not queried	VIBRANT
DRAMV_aux1	1663	0.492012	Shared-database hit, not flagged as AMG	VIBRANT
DRAMV_aux1	510	0.150888	Different top hit in a shared database	VIBRANT
DRAMV_aux1	209	0.0618343	No annotation available	VIBRANT
DRAMV_aux_le2	1873	0.138066	Called only at lower stringency	CheckAMG
DRAMV_aux_le2	897	0.0661212	Agrees at default/high	CheckAMG
DRAMV_aux_le2	536	0.0395105	Best-hit database not queried	CheckAMG
DRAMV_aux_le2	9201	0.67824	Shared-database hit, not flagged as AMG	CheckAMG
DRAMV_aux_le2	974	0.0717971	Different top hit in a shared database	CheckAMG
DRAMV_aux_le2	85	0.00626566	No annotation available	CheckAMG
DRAMV_aux_le2	2249	0.165782	Called only at lower stringency	VIBRANT
DRAMV_aux_le2	492	0.0362671	Agrees at default/high	VIBRANT
DRAMV_aux_le2	771	0.0568333	Best-hit database not queried	VIBRANT
DRAMV_aux_le2	6641	0.489533	Shared-database hit, not flagged as AMG	VIBRANT
DRAMV_aux_le2	2810	0.207135	Different top hit in a shared database	VIBRANT
DRAMV_aux_le2	603	0.0444494	No annotation available	VIBRANT
DRAMV_aux_le3	11390	0.240763	Called only at lower stringency	CheckAMG
DRAMV_aux_le3	1332	0.0281559	Agrees at default/high	CheckAMG
DRAMV_aux_le3	2617	0.0553183	Best-hit database not queried	CheckAMG
DRAMV_aux_le3	28951	0.611968	Shared-database hit, not flagged as AMG	CheckAMG
DRAMV_aux_le3	2844	0.0601167	Different top hit in a shared database	CheckAMG
DRAMV_aux_le3	174	0.00367802	No annotation available	CheckAMG
DRAMV_aux_le3	4071	0.0860531	Called only at lower stringency	VIBRANT
DRAMV_aux_le3	492	0.0103999	Agrees at default/high	VIBRANT
DRAMV_aux_le3	3993	0.0844043	Best-hit database not queried	VIBRANT
DRAMV_aux_le3	22383	0.473134	Shared-database hit, not flagged as AMG	VIBRANT
DRAMV_aux_le3	14717	0.311089	Different top hit in a shared database	VIBRANT
DRAMV_aux_le3	1652	0.0349201	No annotation available	VIBRANT
VIBRANT_high	54	0.0425197	Called only at lower stringency	CheckAMG
VIBRANT_high	221	0.174016	Agrees at default/high	CheckAMG
VIBRANT_high	991	0.780315	Shared-database hit, not flagged as AMG	CheckAMG
VIBRANT_high	4	0.00314961	Different top hit in a shared database	CheckAMG
VIBRANT_high	106	0.0834646	Called only at lower stringency	DRAM-V
VIBRANT_high	492	0.387402	Agrees at default/high	DRAM-V
VIBRANT_high	667	0.525197	Shared-database hit, not flagged as AMG	DRAM-V
VIBRANT_high	3	0.0023622	Different top hit in a shared database	DRAM-V
VIBRANT_high	2	0.0015748	No annotation available	DRAM-V

### Sheet: ED_Fig7A_viral_evidence
Source Data: Extended Data Figure 7A. (facet labels and legend counts). For each source tier, the calls not on a geNomad-viral region and the calls with no viral evidence (not on a geNomad-viral region, not in a CheckAMG strict viral region, and with no gene of V-score at least 10 within 10 kb on either side).
source_tier	n_calls	n_without_viral_evidence	n_not_genomad_viral	pct_not_genomad_viral	facet_label
CheckAMG_high	3221	1	68	0.0211115	CheckAMG (high), n = 3,221
DRAMV_aux1	3380	0	245	0.0724852	DRAM-V (aux 1), n = 3,380
DRAMV_aux_le2	13566	5	4076	0.300457	DRAM-V (aux 2), n = 13,566
DRAMV_aux_le3	47308	222	30562	0.646022	DRAM-V (aux 3), n = 47,308
VIBRANT_high	1270	0	7	0.00551181	VIBRANT (high), n = 1,270

### Sheet: ED_Fig7B_tier_conflict_context
Source Data: Extended Data Figure 7B. For each tier-conflict scenario and genomic-context signal, the genes of the scenario and the number and share (pct, from 0 to 1) with the signal.
Scenario	Context signal	n_genes	n_with_signal	pct
CheckAMG (high) vs DRAM-V (allow T)	Bacteria-like MGE flank	23	2	0.0869565
CheckAMG (high) vs DRAM-V (allow T)	CheckAMG strict viral region	23	21	0.913043
CheckAMG (high) vs DRAM-V (allow T)	Viral gene within 10 kb (at least one side)	23	23	1
CheckAMG (high) vs DRAM-V (allow T)	Viral gene within 10 kb (both sides)	23	20	0.869565
CheckAMG (high) vs DRAM-V (allow T)	Virus-like MGE flank	23	23	1
CheckAMG (high) vs DRAM-V (allow T)	geNomad viral region	23	23	1
CheckAMG (high) vs DRAM-V (aux 4)	Bacteria-like MGE flank	181	0	0
CheckAMG (high) vs DRAM-V (aux 4)	CheckAMG strict viral region	181	156	0.861878
CheckAMG (high) vs DRAM-V (aux 4)	Viral gene within 10 kb (at least one side)	181	179	0.98895
CheckAMG (high) vs DRAM-V (aux 4)	Viral gene within 10 kb (both sides)	181	91	0.502762
CheckAMG (high) vs DRAM-V (aux 4)	Virus-like MGE flank	181	42	0.232044
CheckAMG (high) vs DRAM-V (aux 4)	geNomad viral region	181	170	0.939227
CheckAMG (high) vs VIBRANT (low)	Bacteria-like MGE flank	1053	10	0.00949668
CheckAMG (high) vs VIBRANT (low)	CheckAMG strict viral region	1053	958	0.909782
CheckAMG (high) vs VIBRANT (low)	Viral gene within 10 kb (at least one side)	1053	1043	0.990503
CheckAMG (high) vs VIBRANT (low)	Viral gene within 10 kb (both sides)	1053	782	0.74264
CheckAMG (high) vs VIBRANT (low)	Virus-like MGE flank	1053	313	0.297246
CheckAMG (high) vs VIBRANT (low)	geNomad viral region	1053	1050	0.997151
DRAM-V (default) vs CheckAMG (low)	Bacteria-like MGE flank	11390	246	0.0215979
DRAM-V (default) vs CheckAMG (low)	CheckAMG strict viral region	11390	2492	0.218788
DRAM-V (default) vs CheckAMG (low)	Viral gene within 10 kb (at least one side)	11390	11057	0.970764
DRAM-V (default) vs CheckAMG (low)	Viral gene within 10 kb (both sides)	11390	7940	0.697103
DRAM-V (default) vs CheckAMG (low)	Virus-like MGE flank	11390	2002	0.175768
DRAM-V (default) vs CheckAMG (low)	geNomad viral region	11390	1747	0.15338
DRAM-V (default) vs VIBRANT (low)	Bacteria-like MGE flank	4071	21	0.00515844
DRAM-V (default) vs VIBRANT (low)	CheckAMG strict viral region	4071	3575	0.878163
DRAM-V (default) vs VIBRANT (low)	Viral gene within 10 kb (at least one side)	4071	3976	0.976664
DRAM-V (default) vs VIBRANT (low)	Viral gene within 10 kb (both sides)	4071	2973	0.730287
DRAM-V (default) vs VIBRANT (low)	Virus-like MGE flank	4071	875	0.214935
DRAM-V (default) vs VIBRANT (low)	geNomad viral region	4071	4052	0.995333
VIBRANT (high) vs CheckAMG (low)	Bacteria-like MGE flank	54	0	0
VIBRANT (high) vs CheckAMG (low)	CheckAMG strict viral region	54	30	0.555556
VIBRANT (high) vs CheckAMG (low)	Viral gene within 10 kb (at least one side)	54	54	1
VIBRANT (high) vs CheckAMG (low)	Viral gene within 10 kb (both sides)	54	30	0.555556
VIBRANT (high) vs CheckAMG (low)	Virus-like MGE flank	54	30	0.555556
VIBRANT (high) vs CheckAMG (low)	geNomad viral region	54	51	0.944444
VIBRANT (high) vs DRAM-V (allow T)	Bacteria-like MGE flank	24	1	0.0416667
VIBRANT (high) vs DRAM-V (allow T)	CheckAMG strict viral region	24	21	0.875
VIBRANT (high) vs DRAM-V (allow T)	Viral gene within 10 kb (at least one side)	24	24	1
VIBRANT (high) vs DRAM-V (allow T)	Viral gene within 10 kb (both sides)	24	20	0.833333
VIBRANT (high) vs DRAM-V (allow T)	Virus-like MGE flank	24	23	0.958333
VIBRANT (high) vs DRAM-V (allow T)	geNomad viral region	24	24	1
VIBRANT (high) vs DRAM-V (aux 4, allow T)	Bacteria-like MGE flank	1	0	0
VIBRANT (high) vs DRAM-V (aux 4, allow T)	CheckAMG strict viral region	1	1	1
VIBRANT (high) vs DRAM-V (aux 4, allow T)	Viral gene within 10 kb (at least one side)	1	1	1
VIBRANT (high) vs DRAM-V (aux 4, allow T)	Viral gene within 10 kb (both sides)	1	0	0
VIBRANT (high) vs DRAM-V (aux 4, allow T)	Virus-like MGE flank	1	1	1
VIBRANT (high) vs DRAM-V (aux 4, allow T)	geNomad viral region	1	1	1

### Sheet: ED_Fig7B_scenario_sizes
Source Data: Extended Data Figure 7B. (facet labels). Number of genes in each tier-conflict scenario, that is, the genes in the first tool's primary tier that the second tool calls only at the named weaker configuration and not at its own primary tier.
Scenario	n_genes	facet_label
CheckAMG (high) vs DRAM-V (allow T)	23	CheckAMG (high) vs DRAM-V (allow T), n = 23
CheckAMG (high) vs DRAM-V (aux 4)	181	CheckAMG (high) vs DRAM-V (aux 4), n = 181
CheckAMG (high) vs VIBRANT (low)	1053	CheckAMG (high) vs VIBRANT (low), n = 1,053
DRAM-V (default) vs CheckAMG (low)	11390	DRAM-V (default) vs CheckAMG (low), n = 11,390
DRAM-V (default) vs VIBRANT (low)	4071	DRAM-V (default) vs VIBRANT (low), n = 4,071
VIBRANT (high) vs CheckAMG (low)	54	VIBRANT (high) vs CheckAMG (low), n = 54
VIBRANT (high) vs DRAM-V (allow T)	24	VIBRANT (high) vs DRAM-V (allow T), n = 24
VIBRANT (high) vs DRAM-V (aux 4, allow T)	1	VIBRANT (high) vs DRAM-V (aux 4, allow T), n = 1
